# eDNA metabarcoding outperforms traditional fisheries sampling and reveals fine-scale heterogeneity in a temperate freshwater lake

**DOI:** 10.1101/2020.10.20.347203

**Authors:** Rebecca R Gehri, Wesley A. Larson, Kristen Gruenthal, Nicholas Sard, Yue Shi

## Abstract

Understanding biodiversity in aquatic systems is critical to ecological research and conservation efforts, but accurately measuring species richness using traditional methods can be challenging. Environmental DNA (eDNA) metabarcoding, which uses high-throughput sequencing and universal primers to amplify DNA from multiple species present in an environmental sample, has shown great promise for augmenting results from traditional sampling to characterize fish communities in aquatic systems. Few studies, however, have compared exhaustive traditional sampling with eDNA metabarcoding of corresponding water samples at a small spatial scale. We intensively sampled Boardman Lake (137 ha) in Michigan, USA from May to June in 2019 using gill and fyke nets and paired each net set with lake water samples collected in triplicate. We analyzed water samples using eDNA metabarcoding with 12S and 16S fish-specific primers and compared estimates of fish diversity among methods. In total, we set 60 nets and analyzed 180 1 L lake water samples. We captured a total of 12 fish species in our traditional gear and detected 40 taxa in the eDNA water samples, which included all the species observed in nets. The 12S and 16S assays detected a comparable number of taxa, but taxonomic resolution varied between the two genes. In our traditional gear, there was a clear difference in the species selectivity between the two net types, and there were several species commonly detected in the eDNA samples that were not captured in nets. Finally, we detected spatial heterogeneity in fish community composition across relatively small scales in Boardman Lake with eDNA metabarcoding, but not with traditional sampling. Our results demonstrated that eDNA metabarcoding was substantially more efficient than traditional gear for estimating community composition, highlighting the utility of eDNA metabarcoding for assessing species diversity and informing management and conservation.
