## Supplementary material for "eDNA metabarcoding outperforms traditional fisheries sampling and reveals fine-scale heterogeneity in a temperate freshwater lake": Table S1

### Sheet: Sheet1
Net group	Waypoint	Date	Zone	Lake side	water temp	Gear	Longitude	Latitude	Water samples	Negative control
1	6	2019-05-21	3	E	54.4	Gill	-85.6093	44.7551	A1, A2, A3	ANC1
1	10	2019-05-21	3	E	54.9	Fyke	-85.6085	44.7551	A13, A14, A15	ANC5
2	7	2019-05-21	2	E	54.4	Gill	-85.6092	44.7497	A4, A5, A6	ANC2
2	11	2019-05-21	2	E	NA	Fyke	-85.6089	44.7497	A16, A17, A18	ANC6
3	8	2019-05-21	1	E	54	Gill	-85.6129	44.7432	A7, A8, A9	ANC3
3	9	2019-05-21	1	E	55	Fyke	-85.6125	44.7429	A10, A11, A12	ANC4
4	15	2019-05-23	1	W	56.5	Fyke	-85.6188	44.7435	B1, B2, B3	BNC1
4	16	2019-05-23	1	W	55.2	Gill	-85.6186	44.7436	B4, B5, B6	BNC2
5	19	2019-05-23	2	W	56.5	Fyke	-85.6164	44.7504	B7, B8, B9	BNC3
5	20	2019-05-23	2	W	56.3	Gill	-85.6175	44.75	B10, B11, B12	BNC4
6	21	2019-05-23	3	W	56.5	Fyke	-85.6159	44.7559	B13, B14, B15	BNC5
6	22	2019-05-23	3	W	56	Gill	-85.6155	44.7559	B16, B17, B18	BNC6
7	25	2019-05-28	3	E	59.7	Fyke	-85.6095	44.7561	C1, C2, C3	CNC1
7	26	2019-05-28	3	E	59.5	Gill	-85.6098	44.756	C4, C5, C6	CNC2
8	27	2019-05-28	2	E	59.5	Fyke	-85.6093	44.7482	C7, C8, C9	CNC3
8	28	2019-05-28	2	E	59.7	Gill	-85.6098	44.7486	C10, C11, C12	CNC4
9	29	2019-05-28	1	E	60	Fyke	-85.6129	44.7419	C13, C14, C15	CNC5
9	30	2019-05-28	1	E	60	Gill	-85.6132	44.742	C16, C17, C18	CNC6
10	31	2019-05-30	1	W	62.7	Fyke	-85.6191	44.7429	D1, D2, D3	DNC1
10	32	2019-05-30	1	W	63	Gill	-85.6189	44.743	D4, D5, D6	DNC2
11	33	2019-05-30	2	W	63.2	Fyke	-85.6178	44.7497	D7, D8, D9	DNC3
11	34	2019-05-30	2	W	63.3	Gill	-85.6178	44.7496	D10, D11, D12	DNC4
12	35	2019-05-30	3	W	64.8	Fyke	-85.616	44.7554	D13, D14, D13	DNC5
12	36	2019-05-30	3	W	64	Gill	-85.6155	44.7554	D16, D17, D18	DNC6
13	37	2019-06-03	3	E	59	Fyke	-85.6097	44.7529	E1, E2, E3	ENC1
13	38	2019-06-03	3	E	59.5	Gill	-85.61	44.7528	E4, E5, E6	ENC2
14	39	2019-06-03	2	E	59.2	Fyke	-85.6107	44.7471	E7, E8, E9	ENC3
14	40	2019-06-03	2	E	59.8	Gill	-85.6109	44.7474	E10, E11, E12	ENC4
15	41	2019-06-03	1	E	59.3	Fyke	-85.6121	44.741	E13, E14, E15	ENC5
15	42	2019-06-03	1	E	59.2	Gill	-85.6125	44.7411	E16, E17, E18	ENC6
16	43	2019-06-04	1	W	60	Fyke	-85.6194	44.7417	F1, F2, F3	FNC1
16	44	2019-06-04	1	W	58.8	Gill	-85.6188	44.7418	F4, F5, F6	FNC2
17	45	2019-06-04	2	W	59.8	Fyke	-85.6189	44.7486	F7, F8, F9	FNC3
17	47	2019-06-04	2	W	60.3	Gill	-85.6185	44.7486	F10, F11, F12	FNC4
18	48	2019-06-04	3	W	61.3	Fyke	-85.6157	44.7541	F13, F14, F15	FNC5
18	49	2019-06-04	3	W	61.1	Gill	-85.6154	44.7542	F16, F17, F18	FNC6
19	50	2019-06-05	1	E	62.4	Fyke	-85.612	44.7404	G1, G2, G3	GNC1
19	51	2019-06-05	1	E	61.7	Gill	-85.6125	44.7404	G4, G5, G6	GNC2
20	52	2019-06-05	2	E	62.1	Fyke	-85.6118	44.7463	G7, G8, G9	GNC3
20	53	2019-06-05	2	E	62	Gill	-85.6121	44.7464	G10, G11, G12	GNC4
21	54	2019-06-05	3	E	62.2	Fyke	-85.609	44.7524	G13, G14, G15	GNC5
21	55	2019-06-05	3	E	62.5	Gill	-85.6094	44.7523	G16, G17, G18	GNC6
22	56	2019-06-06	1	W	66.5	Fyke	-85.6183	44.7409	H1, H2, H3	HNC1
22	57	2019-06-06	1	W	66.5	Gill	-85.6179	44.7409	H4, H5, H6	HNC2
23	58	2019-06-06	2	W	66.8	Fyke	-85.6183	44.7477	H7, H8, H9	HNC3
23	59	2019-06-06	2	W	67	Gill	-85.6181	44.7478	H10, H11, H12	HNC4
24	60	2019-06-06	3	W	66.4	Fyke	-85.6155	44.7536	H13, H14, H15	HNC5
24	61	2019-06-06	3	W	66	Gill	-85.6152	44.7535	H16, H17, H18	HNC6
25	62	2019-06-12	1	E	63.3	Fyke	-85.6121	44.7397	I1, I2, I3	INC1
25	63	2019-06-12	1	E	63.8	Gill	-85.6127	44.7399	I4, I5, I6	INC2
26	64	2019-06-12	2	E	64.6	Fyke	-85.6125	44.745	I7, I8, I9	INC3
26	65	2019-06-12	2	E	64.9	Gill	-85.6127	44.745	I10, I11, I12	INC4
27	66	2019-06-12	3	E	65.2	Fyke	-85.6087	44.7512	I13, I14, I15	INC5
27	67	2019-06-12	3	E	65.2	Gill	-85.6089	44.7512	I16, I17, I18	INC6
28	68	2019-06-13	1	W	56.9	Fyke	-85.6178	44.7399	J1, J2, J3	JNC1
28	69	2019-06-13	1	W	55.3	Gill	-85.6174	44.7399	J4, J5, J6	JNC2
29	70	2019-06-13	2	W	60.6	Fyke	-85.6183	44.7464	J7, J8, J9	JNC3
29	71	2019-06-13	2	W	60.9	Gill	-85.6182	44.7465	J10, J11, J12	JNC4
30	72	2019-06-13	3	W	61.2	Fyke	-85.6159	44.7527	J13, J14, J15	JNC5
30	73	2019-06-13	3	W	59.7	Gill	-85.6155	44.7526	J16, J17, J18	JNC6
31	81	2019-05-29	Dam	NA	62	No net	-85.6235	44.7618	X4, X5, X6	XNC2
31	81	2019-06-03	Dam	NA	63.3	No net	-85.6235	44.7618	Y1, Y2, Y3	YNC1
31	81	2019-06-11	Dam	NA	66	No net	-85.6235	44.7618	Z1, Z2, Z3	ZNC1
32	80	2019-05-29	Park St	NA	62	No net	-85.6152	44.7645	X1, X2, X3	XNC1
32	80	2019-06-03	Park St	NA	63.3	No net	-85.6152	44.7645	Y4, Y5, Y6	YNC2
32	80	2019-06-11	Park St	NA	66	No net	-85.6152	44.7645	Z4, Z5, Z6	ZNC2
