## Supplementary material for "eDNA metabarcoding outperforms traditional fisheries sampling and reveals fine-scale heterogeneity in a temperate freshwater lake": Table S2

### Sheet: n unique by net group
net group	12S eDNA	16S eDNA	Fyke net	Gill net
1	14	14	1	5
2	12	12	2	5
3	8	10	0	4
4	12	13	2	4
5	14	8	1	5
6	13	12	1	5
7	15	17	2	3
8	14	16	2	5
9	18	20	2	4
10	14	12	4	2
11	13	11	1	1
12	13	14	2	6
13	14	11	2	4
14	12	12	2	5
15	15	14	3	3
16	16	12	1	4
17	8	11	3	0
18	11	9	3	4
19	17	19	2	4
20	13	12	2	2
21	16	16	3	4
22	11	11	1	4
23	10	10	3	3
24	5	11	3	3
25	19	18	2	3
26	12	12	5	4
27	15	12	1	4
28	24	20	3	3
29	14	15	2	0
30	11	11	1	4
31	19	20	NA	NA
32	23	7	NA	NA
mean	13.9062	13.1875	2.06667	3.56667
SD	3.94608	3.47746	1.04826	1.43078
SE	0.697576	0.614734	0.191385	0.261223
