## Supplementary material for "eDNA metabarcoding outperforms traditional fisheries sampling and reveals fine-scale heterogeneity in a temperate freshwater lake": Table S3

### Sheet: total catches by gear
	Fyke			Gill
	n	%		n	%
Ambloplites_rupestris	133	0.682051		51	0.145714
Catostomus_commersonii	5	0.025641		44	0.125714
Esox_lucius	3	0.0153846		63	0.18
Etheostoma_sp.	5	0.025641		0	0
Lepomis_sp.	12	0.0615385		0	0
Micropterus_dolomieu	2	0.0102564		1	0.00285714
Micropterus_salmoides	1	0.00512821		0	0
Neogobius_melanostomus	13	0.0666667		0	0
Oncorhynchus_sp.	1	0.00512821		1	0.00285714
Perca_flavescens	19	0.0974359		133	0.38
Salmo_trutta	1	0.00512821		3	0.00857143
Sander_vitreus	0	0		54	0.154286
TOTAL	195	1		350	1
