## Supplementary File 1 for "eDNA metabarcoding outperforms traditional fisheries sampling and reveals fine-scale heterogeneity in a temperate freshwater lake"

Waypoint	Net_group	Date	Zone	Lake_side	water_temp	Gear	Sample_type	Sample	plate_num	max_neg_plate	Catostomus_commersonii	Perca_flavescens	Neogobius_melanostomus	Sander_vitreus	Esox_lucius	Pygocentrus_nattereri	Cottus_sp.	Ambloplites_rupestris	Etheostoma_sp.	Micropterus_dolomieu	Percopsis_omiscomaycus	Salmo_trutta	Oncorhynchus_sp.	Cyprinus_carpio	Catostomus_catostomus	Lampetra_sp.	Rhinichthys_sp.	Cyprinidae	Culaea_inconstans	Micropterus_salmoides	Lepomis_sp.	Salvelinus_fontinalis	Petromyzon_marinus	Salvelinus_namaycush	Alosa_pseudoharengus	Pimephales_notatus	Pomoxis_nigromaculatus	Semotilus_atromaculatus	Umbra_limi	Luxilus_cornutus	Ameiurus_sp.	Notemigonus_crysoleucas	Percina_caprodes
6	1	5/21/2019	3	E	54.4	Gill	water_sample	16S_A1	16S-165	13	111	101	175	0	0	0	114	0	0	0	0	0	0	0	0	24	94	15	0	0	139	0	0	0	1	0	0	0	0	0	0	0	0
6	1	5/21/2019	3	E	54.4	Gill	water_sample	16S_A2	16S-165	13	688	94	0	0	0	0	119	0	0	0	0	0	48	0	0	107	0	0	0	0	1	0	0	0	0	0	0	0	0	0	0	0	0
6	1	5/21/2019	3	E	54.4	Gill	water_sample	16S_A3	16S-165	13	79	0	53	0	0	0	0	0	2	0	0	0	44	0	0	19	0	0	0	0	0	0	0	0	0	0	0	0	0	0	0	0	0
6	1	5/21/2019	3	E	54.4	Gill	field_neg	16S_ANC1	16S-165	13	61	7	4	3	17	0	0	14	11	0	0	0	22	0	0	7	0	0	2	0	0	0	0	0	0	0	6	0	0	0	0	0	0
7	2	5/21/2019	2	E	54.4	Gill	water_sample	16S_A4	16S-165	13	183	256	2	0	30	0	60	0	1	0	0	0	19	0	0	22	0	0	0	0	3	0	0	0	5	0	0	0	0	0	0	0	0
7	2	5/21/2019	2	E	54.4	Gill	water_sample	16S_A5	16S-165	13	34	0	0	0	0	0	1	0	298	0	0	1	0	0	0	0	0	0	0	0	0	0	0	0	0	0	0	0	0	0	0	0	0
7	2	5/21/2019	2	E	54.4	Gill	water_sample	16S_A6	16S-165	13	133	1	1	0	0	0	0	0	1	1	0	0	0	0	0	0	86	30	0	0	221	0	0	0	0	0	0	0	0	0	0	0	0
7	2	5/21/2019	2	E	54.4	Gill	field_neg	16S_ANC2	16S-165	13	5	0	0	0	0	0	0	0	0	0	0	0	0	0	0	0	0	0	0	0	0	0	0	0	0	0	0	0	0	0	0	0	0
8	3	5/21/2019	1	E	54	Gill	water_sample	16S_A7	16S-165	13	84	1	1	2	4	0	110	0	1	0	0	6	1	0	0	58	0	0	0	0	0	0	0	0	0	0	0	0	0	0	0	0	0
8	3	5/21/2019	1	E	54	Gill	water_sample	16S_A8	16S-165	13	0	1	0	6	0	0	0	0	0	0	0	0	0	0	0	0	0	0	0	0	0	0	0	0	0	0	0	0	0	0	0	0	0
8	3	5/21/2019	1	E	54	Gill	water_sample	16S_A9	16S-165	13	42	2	0	0	0	0	0	0	0	0	1	0	157	0	0	0	0	0	0	0	0	0	0	0	0	0	0	0	0	0	0	0	0
8	3	5/21/2019	1	E	54	Gill	field_neg	16S_ANC3	16S-165	13	11	0	0	0	1	0	0	0	0	0	0	0	0	0	0	0	0	0	0	0	0	0	0	0	0	0	0	0	0	0	0	0	0
9	3	5/21/2019	1	E	55	Fyke	water_sample	16S_A10	16S-165	13	81	1	1	0	1	1	0	0	214	0	0	0	283	0	0	27	0	0	0	0	0	0	0	0	0	0	0	0	0	0	0	0	0
9	3	5/21/2019	1	E	55	Fyke	water_sample	16S_A11	16S-165	13	60	1	0	0	0	0	1	0	0	0	0	0	0	0	0	31	0	0	0	0	165	0	0	0	0	0	0	0	0	0	0	0	0
9	3	5/21/2019	1	E	55	Fyke	water_sample	16S_A12	16S-165	13	68	177	0	0	0	0	97	0	71	0	0	0	169	0	0	22	162	39	0	283	0	0	0	0	0	0	0	0	0	0	0	0	0
9	3	5/21/2019	1	E	55	Fyke	field_neg	16S_ANC4	16S-165	13	4	2	0	0	0	0	0	1	0	0	0	1	0	0	0	0	0	0	0	0	0	0	0	0	0	0	0	0	0	0	0	0	0
10	1	5/21/2019	3	E	54.9	Fyke	water_sample	16S_A13	16S-165	13	105	0	28	0	0	0	37	0	98	107	1	0	0	0	0	0	0	0	0	0	0	0	0	0	0	0	0	0	0	0	0	0	0
10	1	5/21/2019	3	E	54.9	Fyke	water_sample	16S_A14	16S-165	13	11	1052	788	0	1	0	0	270	2426	0	1	62	308	0	0	124	1	0	0	0	0	0	0	0	0	0	0	0	0	0	0	0	0
10	1	5/21/2019	3	E	54.9	Fyke	water_sample	16S_A15	16S-165	13	19	6	151	1	0	1	0	286	912	0	180	0	0	230	0	17	0	0	0	0	0	0	0	0	0	0	0	0	0	0	0	0	0
10	1	5/21/2019	3	E	54.9	Fyke	field_neg	16S_ANC5	16S-165	13	11	2	1	0	0	0	0	1	0	0	0	0	0	0	0	3	2	0	0	0	0	0	0	0	0	0	0	0	0	0	0	0	0
11	2	5/21/2019	2	E	54.5	Fyke	water_sample	16S_A16	16S-165	13	13	1	0	0	0	0	0	0	0	0	3	0	0	0	0	0	2	1	0	0	0	0	0	0	0	0	0	1	0	0	0	0	0
11	2	5/21/2019	2	E	54.5	Fyke	water_sample	16S_A17	16S-165	13	67	0	140	0	0	0	0	75	0	0	0	1	1	0	0	0	68	21	0	0	0	0	0	0	0	0	0	0	0	0	0	0	0
11	2	5/21/2019	2	E	54.5	Fyke	water_sample	16S_A18	16S-165	13	73	241	39	0	0	0	1	0	0	0	1	0	0	0	0	0	0	0	0	0	0	0	0	0	0	0	0	0	0	0	0	0	0
11	2	5/21/2019	2	E	54.5	Fyke	field_neg	16S_ANC6	16S-165	13	2	0	1	0	0	0	0	0	0	0	0	0	0	0	0	0	0	0	0	0	0	0	0	0	0	0	0	0	0	0	0	0	0
15	4	5/23/2019	1	W	56.5	Fyke	water_sample	16S_B1	16S-165	13	119	10	10	12	2	0	4	1	56	0	0	0	147	0	0	0	1	1	0	0	0	0	0	0	0	0	0	0	0	0	0	0	0
15	4	5/23/2019	1	W	56.5	Fyke	water_sample	16S_B2	16S-165	13	282	37	49	34	71	0	0	53	86	0	0	0	136	0	0	12	0	0	24	0	0	0	0	0	0	0	40	0	0	0	0	0	0
15	4	5/23/2019	1	W	56.5	Fyke	water_sample	16S_B3	16S-165	13	177	0	44	0	354	0	0	58	0	0	0	0	0	0	0	0	0	0	0	0	0	0	0	0	0	0	0	0	0	0	0	0	0
15	4	5/23/2019	1	W	56.5	Fyke	field_neg	16S_BNC1	16S-165	13	18	1	0	0	1	0	0	1	0	0	0	1	0	0	0	0	0	0	0	0	0	0	0	0	0	0	0	0	0	0	0	0	0
16	4	5/23/2019	1	W	55.2	Gill	water_sample	16S_B4	16S-165	13	126	0	1	0	0	0	0	0	0	1	0	0	0	0	0	0	0	0	0	0	0	0	0	0	0	0	0	0	0	0	0	0	0
16	4	5/23/2019	1	W	55.2	Gill	water_sample	16S_B5	16S-165	13	77	187	31	0	0	0	142	0	0	0	0	0	166	0	0	25	0	0	0	0	0	0	0	0	0	0	0	0	0	0	0	0	0
16	4	5/23/2019	1	W	55.2	Gill	water_sample	16S_B6	16S-165	13	67	52	0	0	1	0	76	0	0	0	68	63	104	0	0	0	0	0	0	0	0	0	0	0	0	0	0	0	0	0	0	0	0
16	4	5/23/2019	1	W	55.2	Gill	field_neg	16S_BNC2	16S-165	13	8	2	0	0	0	0	0	0	0	0	0	0	0	0	0	0	0	0	0	0	0	0	0	0	0	0	0	0	0	0	0	0	0
19	5	5/23/2019	2	W	56.5	Fyke	water_sample	16S_B7	16S-165	13	193	35	29	1	17	0	41	0	0	0	0	42	23	0	0	5	1	0	0	0	0	0	0	0	0	0	0	0	0	0	0	0	0
19	5	5/23/2019	2	W	56.5	Fyke	water_sample	16S_B8	16S-165	13	173	2	71	65	0	0	43	45	368	0	0	66	55	0	0	23	0	0	0	0	0	0	0	0	0	0	0	0	0	0	0	0	0
19	5	5/23/2019	2	W	56.5	Fyke	water_sample	16S_B9	16S-165	13	140	130	0	0	0	0	0	0	21	1	0	32	0	0	0	13	0	0	0	0	0	0	0	0	0	0	0	0	35	0	0	0	0
19	5	5/23/2019	2	W	56.5	Fyke	field_neg	16S_BNC3	16S-165	13	4	0	0	0	1	0	0	0	1	0	0	0	0	0	0	0	0	65	0	0	0	0	0	0	0	0	0	0	0	0	0	0	0
20	5	5/23/2019	2	W	56.3	Gill	water_sample	16S_B10	16S-165	13	76	0	0	0	0	0	50	0	0	0	0	0	0	0	0	7	0	0	0	0	0	0	0	0	0	0	0	0	0	0	0	0	0
20	5	5/23/2019	2	W	56.3	Gill	water_sample	16S_B11	16S-165	13	111	0	36	0	0	0	0	0	0	0	151	126	1	0	0	26	0	0	0	0	0	0	0	0	0	0	0	0	0	0	0	0	0
20	5	5/23/2019	2	W	56.3	Gill	water_sample	16S_B12	16S-165	13	20	0	0	0	1	0	0	0	1	0	0	0	0	0	0	0	0	0	0	0	0	0	0	0	0	0	0	0	0	0	0	0	0
20	5	5/23/2019	2	W	56.3	Gill	field_neg	16S_BNC4	16S-165	13	5	0	0	0	1	1	2	0	0	0	0	0	0	0	0	1	1	0	0	0	0	0	0	0	0	0	0	0	0	0	0	0	0
21	6	5/23/2019	3	W	56.5	Fyke	water_sample	16S_B13	16S-165	13	522	113	1195	368	292	0	277	503	228	0	0	0	251	0	0	45	0	0	0	0	0	0	0	0	0	0	0	0	0	0	0	0	0
21	6	5/23/2019	3	W	56.5	Fyke	water_sample	16S_B14	16S-165	13	200	1	0	0	0	0	0	0	0	230	0	0	1	0	0	8	0	0	0	0	0	0	0	0	0	0	0	0	0	0	0	0	0
21	6	5/23/2019	3	W	56.5	Fyke	water_sample	16S_B15	16S-165	13	84	40	12	0	0	0	0	0	0	0	0	0	0	0	0	0	0	0	0	0	0	0	0	0	0	0	0	0	0	0	0	0	0
21	6	5/23/2019	3	W	56.5	Fyke	field_neg	16S_BNC5	16S-165	13	3	0	0	0	1	0	0	0	1	0	0	0	0	0	0	0	0	0	0	0	0	0	0	0	0	0	0	0	0	0	0	0	0
22	6	5/23/2019	3	W	56	Gill	water_sample	16S_B16	16S-165	13	116	134	1	0	32	0	28	0	0	116	0	0	27	0	0	10	0	0	0	0	0	0	0	0	0	0	0	0	0	0	0	0	0
22	6	5/23/2019	3	W	56	Gill	water_sample	16S_B17	16S-165	13	108	414	17	0	92	0	0	0	0	0	0	101	19	0	0	0	0	0	0	0	0	0	0	0	0	0	0	0	0	0	0	0	0
22	6	5/23/2019	3	W	56	Gill	water_sample	16S_B18	16S-165	13	39	29	1	61	1	0	0	0	0	1	3	0	6	0	0	0	0	0	1	0	0	0	0	0	0	0	0	0	0	0	0	0	0
22	6	5/23/2019	3	W	56	Gill	field_neg	16S_BNC6	16S-165	13	0	0	0	0	0	0	0	0	0	0	0	0	0	0	0	0	0	0	0	0	0	0	0	0	0	0	0	0	0	0	0	0	0
25	7	5/28/2019	3	E	59.7	Fyke	water_sample	16S_C1	16S-165	13	598	283	613	0	747	0	65	49	0	95	61	0	246	0	0	45	0	0	11	0	0	0	0	0	0	0	0	0	0	0	0	0	0
25	7	5/28/2019	3	E	59.7	Fyke	water_sample	16S_C2	16S-165	13	305	631	338	0	61	0	0	44	0	0	42	0	411	0	0	11	55	13	0	0	0	0	0	0	0	0	0	0	0	0	0	0	0
25	7	5/28/2019	3	E	59.7	Fyke	water_sample	16S_C3	16S-165	13	563	440	416	23	40	0	52	48	58	757	113	0	57	0	0	0	8	3	0	0	0	0	0	0	0	0	0	0	0	0	0	0	0
25	7	5/28/2019	3	E	59.7	Fyke	field_neg	16S_CNC1	16S-165	13	3	0	0	0	1	0	1	0	0	0	1	1	0	0	0	0	0	0	0	0	0	0	0	0	0	0	0	0	0	0	0	0	0
26	7	5/28/2019	3	E	59.5	Gill	water_sample	16S_C4	16S-165	13	1211	1705	58	133	360	0	1055	128	0	0	1242	260	773	0	0	96	448	81	0	0	0	0	0	0	0	0	0	221	32	0	0	0	0
26	7	5/28/2019	3	E	59.5	Gill	water_sample	16S_C5	16S-165	13	483	427	16	57	136	0	558	1	0	0	334	0	0	0	0	12	0	0	0	0	0	2	0	0	0	0	0	0	0	0	0	0	0
26	7	5/28/2019	3	E	59.5	Gill	water_sample	16S_C6	16S-165	13	496	1253	0	0	351	1	757	0	0	0	681	0	430	0	0	44	538	111	0	0	0	0	0	0	0	0	0	0	0	0	0	0	0
26	7	5/28/2019	3	E	59.5	Gill	field_neg	16S_CNC2	16S-165	13	7	0	0	0	0	0	0	0	0	0	0	0	1	0	1	0	0	0	0	0	0	0	0	0	0	0	0	0	0	0	0	0	0
27	8	5/28/2019	2	E	59.5	Fyke	water_sample	16S_C7	16S-165	13	3180	2472	1480	1871	450	0	959	105	225	283	328	0	707	0	0	66	489	44	87	0	0	0	0	0	0	0	0	0	0	0	0	0	0
27	8	5/28/2019	2	E	59.5	Fyke	water_sample	16S_C8	16S-165	13	6401	2271	781	1486	510	0	1546	296	565	86	0	532	888	0	0	79	410	34	0	0	0	0	0	0	0	0	0	0	0	0	0	0	0
27	8	5/28/2019	2	E	59.5	Fyke	water_sample	16S_C9	16S-165	13	326	183	39	49	48	0	94	0	0	31	28	0	1	1	1	0	10	0	8	0	0	0	0	0	0	0	0	0	0	0	5	0	0
27	8	5/28/2019	2	E	59.5	Fyke	field_neg	16S_CNC3	16S-165	13	1	1	0	1	0	0	0	1	1	0	0	0	1	1	0	0	0	0	0	0	0	0	0	0	0	0	0	0	0	0	0	0	0
28	8	5/28/2019	2	E	59.7	Gill	water_sample	16S_C10	16S-165	13	323	531	15	16	40	0	50	11	0	29	0	0	112	0	0	8	77	14	21	0	0	0	0	0	0	0	0	0	0	0	0	0	0
28	8	5/28/2019	2	E	59.7	Gill	water_sample	16S_C11	16S-165	13	571	1212	1	2	41	0	93	0	0	35	186	0	207	0	0	0	43	8	108	0	0	0	0	0	0	0	0	0	0	0	0	0	0
28	8	5/28/2019	2	E	59.7	Gill	water_sample	16S_C12	16S-165	13	452	755	0	78	31	0	88	1	0	5	198	0	148	0	0	4	1	0	0	0	0	0	0	0	0	0	0	0	0	0	0	0	0
28	8	5/28/2019	2	E	59.7	Gill	field_neg	16S_CNC4	16S-165	13	7	2	0	0	0	0	2	2	0	2	0	0	1	0	0	0	1	0	0	0	0	0	0	0	0	0	0	0	0	0	0	1	0
29	9	5/28/2019	1	E	60	Fyke	water_sample	16S_C13	16S-165	13	468	2172	96	263	106	0	84	284	58	5	171	0	75	0	0	14	0	0	0	0	0	0	0	0	0	0	0	0	0	0	0	0	0
29	9	5/28/2019	1	E	60	Fyke	water_sample	16S_C14	16S-165	13	5501	10325	1323	1233	1629	0	807	222	608	342	588	130	186	1	0	20	534	54	84	13	71	0	0	0	0	0	0	0	0	0	0	0	0
29	9	5/28/2019	1	E	60	Fyke	water_sample	16S_C15	16S-165	13	478	1712	91	80	59	0	130	47	0	26	61	41	36	0	0	0	0	0	0	40	0	0	0	0	0	0	0	0	0	0	0	0	0
29	9	5/28/2019	1	E	60	Fyke	field_neg	16S_CNC5	16S-165	13	10	1	1	0	1	0	0	0	0	1	0	0	0	0	0	0	0	0	0	0	0	0	0	0	0	0	0	0	0	0	0	0	0
30	9	5/28/2019	1	E	60	Gill	water_sample	16S_C16	16S-165	13	6807	3301	1	1594	390	0	2765	0	0	426	654	178	1335	1	0	17	317	68	0	0	0	217	0	0	0	0	0	21	0	0	0	398	0
30	9	5/28/2019	1	E	60	Gill	water_sample	16S_C17	16S-165	13	1835	851	6	280	321	0	191	1	0	1	506	0	701	0	0	104	1	0	88	0	0	0	0	0	0	0	0	0	0	0	0	0	0
30	9	5/28/2019	1	E	60	Gill	water_sample	16S_C18	16S-165	13	6414	3829	3245	451	93	0	2498	0	0	0	2051	0	989	0	0	72	1699	335	757	0	0	0	0	0	0	0	0	0	0	0	0	0	0
30	9	5/28/2019	1	E	60	Gill	field_neg	16S_CNC6	16S-165	13	19	0	4	0	0	0	0	0	0	1	0	0	0	0	0	0	0	0	0	0	0	0	0	0	0	0	0	0	0	0	0	0	0
31	10	5/30/2019	1	W	62.7	Fyke	water_sample	16S_D1	16S-165	13	5379	2909	1615	3934	2129	0	1	0	3005	1357	0	0	0	0	0	0	0	0	0	0	0	0	0	0	0	0	0	0	0	0	0	0	0
31	10	5/30/2019	1	W	62.7	Fyke	water_sample	16S_D2	16S-165	13	187	93	92	72	0	0	83	0	56	0	0	0	10	0	0	0	28	3	0	0	0	0	0	0	0	0	0	0	0	0	0	0	0
31	10	5/30/2019	1	W	62.7	Fyke	water_sample	16S_D3	16S-165	13	364	202	83	32	65	0	153	0	172	0	20	0	0	0	0	0	0	0	0	0	0	0	0	0	0	0	0	0	0	0	0	0	0
31	10	5/30/2019	1	W	62.7	Fyke	field_neg	16S_DNC1	16S-165	13	13	2	0	0	0	0	0	0	0	0	0	0	0	0	0	0	0	0	0	0	0	0	0	0	0	0	0	0	0	0	0	0	0
32	10	5/30/2019	1	W	63	Gill	water_sample	16S_D4	16S-165	13	68	75	11	5	1	0	6	0	0	21	14	0	1	0	0	0	0	0	0	0	0	0	0	0	0	0	0	0	0	0	0	0	0
32	10	5/30/2019	1	W	63	Gill	water_sample	16S_D5	16S-165	13	1050	4	0	826	2	0	0	0	1	1	431	0	0	0	0	0	0	0	0	0	0	0	0	0	0	0	0	0	0	0	0	0	0
32	10	5/30/2019	1	W	63	Gill	water_sample	16S_D6	16S-165	13	194	40	84	130	0	0	401	0	0	58	20	0	174	0	0	0	24	2	8	0	0	0	0	0	0	0	0	0	0	0	0	39	0
32	10	5/30/2019	1	W	63	Gill	field_neg	16S_DNC2	16S-165	13	1	0	0	0	0	0	0	0	0	0	0	0	0	0	0	0	0	0	0	0	0	0	0	0	0	0	0	0	0	0	0	0	0
33	11	5/30/2019	2	W	63.2	Fyke	water_sample	16S_D7	16S-165	13	24	0	2	0	0	0	0	0	0	0	0	0	0	0	0	0	0	0	0	0	0	0	0	0	0	0	0	0	0	0	0	0	0
33	11	5/30/2019	2	W	63.2	Fyke	water_sample	16S_D8	16S-165	13	128	47	0	0	0	0	0	0	47	0	0	0	0	0	0	0	0	0	0	0	0	0	0	0	0	0	0	0	0	0	0	0	0
33	11	5/30/2019	2	W	63.2	Fyke	water_sample	16S_D9	16S-165	13	1421	818	1848	2200	1122	0	297	0	602	2	195	0	0	0	0	0	0	0	415	0	0	0	0	0	0	0	0	0	0	0	0	0	0
33	11	5/30/2019	2	W	63.2	Fyke	field_neg	16S_DNC3	16S-165	13	20	0	0	14	0	0	0	0	0	0	8	0	1	0	0	0	0	0	0	0	0	0	0	0	0	0	0	0	0	0	0	0	0
34	11	5/30/2019	2	W	63.3	Gill	water_sample	16S_D10	16S-165	13	123	101	22	0	153	0	34	77	0	14	31	16	15	0	20	0	0	0	0	0	0	0	0	0	0	0	0	0	0	0	0	0	0
34	11	5/30/2019	2	W	63.3	Gill	water_sample	16S_D11	16S-165	13	0	0	0	0	0	0	0	0	2	0	0	0	0	0	0	0	0	0	0	0	0	0	0	0	0	0	0	0	0	0	0	0	0
34	11	5/30/2019	2	W	63.3	Gill	water_sample	16S_D12	16S-165	13	582	0	0	25	135	0	20	52	0	1	16	0	0	0	0	4	0	0	0	0	0	0	0	0	0	0	0	0	0	0	0	0	0
34	11	5/30/2019	2	W	63.3	Gill	field_neg	16S_DNC4	16S-165	13	6	0	0	0	0	0	0	0	0	0	0	0	0	0	0	0	0	0	0	0	0	0	0	0	0	0	0	0	0	0	0	0	0
35	12	5/30/2019	3	W	64.8	Fyke	water_sample	16S_D13	16S-165	13	5	1315	3001	0	258	0	1	454	5799	605	0	0	0	0	0	74	260	0	0	0	0	0	0	0	0	0	0	0	0	0	0	0	0
35	12	5/30/2019	3	W	64.8	Fyke	water_sample	16S_D14	16S-165	13	114	135	89	1	15	0	0	53	155	13	4	0	0	0	0	15	1	0	0	0	1	9	0	0	0	0	0	0	0	0	0	0	0
35	12	5/30/2019	3	W	64.8	Fyke	water_sample	16S_D15	16S-165	13	105	2007	463	2	77	0	0	345	425	124	12	0	0	0	0	0	14	0	0	0	0	7	0	0	0	0	0	0	0	0	0	0	0
35	12	5/30/2019	3	W	64.8	Fyke	field_neg	16S_DNC5	16S-165	13	7	0	0	0	0	0	0	0	0	0	0	0	0	0	0	0	0	0	0	0	0	0	0	0	0	0	0	0	0	0	0	0	0
36	12	5/30/2019	3	W	64	Gill	water_sample	16S_D16	16S-165	13	1032	0	267	0	547	0	0	187	0	0	0	0	137	0	0	37	0	0	0	0	0	0	0	0	0	0	0	0	0	0	0	0	0
36	12	5/30/2019	3	W	64	Gill	water_sample	16S_D17	16S-165	13	168	0	16	0	0	0	99	0	17	0	45	31	32	0	0	6	15	0	0	86	0	0	0	0	0	0	0	0	0	0	0	0	0
36	12	5/30/2019	3	W	64	Gill	water_sample	16S_D18	16S-166	3	3	0	2	0	0	0	1	1	2	0	0	2	0	0	0	0	0	0	0	0	0	0	0	0	0	0	0	0	0	0	0	0	0
36	12	5/30/2019	3	W	64	Gill	field_neg	16S_DNC6	16S-166	3	3	1	1	1	0	1	0	0	0	0	0	0	0	0	0	0	0	0	0	0	0	0	0	0	0	0	0	0	0	0	0	0	0
37	13	6/3/2019	3	E	59	Fyke	water_sample	16S_E1	16S-166	3	13820	0	6724	0	3	0	3378	4242	1741	0	6179	0	0	0	0	0	0	0	0	0	0	0	0	0	0	0	0	0	0	0	0	0	0
37	13	6/3/2019	3	E	59	Fyke	water_sample	16S_E2	16S-166	3	13831	6319	30949	1	2	0	0	2	9479	0	6858	0	5967	0	0	0	0	1	0	0	0	0	0	0	0	0	0	0	0	0	0	0	0
37	13	6/3/2019	3	E	59	Fyke	water_sample	16S_E3	16S-166	3	8	895	2778	0	704	0	0	0	329	908	0	0	0	0	0	0	530	0	1	0	0	0	0	0	0	0	0	0	0	0	0	0	0
37	13	6/3/2019	3	E	59	Fyke	field_neg	16S_ENC1	16S-166	3	0	1	1	0	2	0	0	0	0	0	0	0	0	0	0	0	0	0	0	0	0	0	0	0	0	0	0	0	0	0	0	0	0
38	13	6/3/2019	3	E	59.5	Gill	water_sample	16S_E4	16S-166	3	7	10	0	971	8	0	5	0	1	0	1499	17032	1	0	0	2	99	0	0	0	0	0	0	0	0	0	0	0	0	0	0	0	0
38	13	6/3/2019	3	E	59.5	Gill	water_sample	16S_E5	16S-166	3	3	0	0	0	4	0	0	1	0	0	2	2	3186	0	0	38	0	0	0	0	0	849	0	0	0	0	0	0	0	0	0	0	0
38	13	6/3/2019	3	E	59.5	Gill	water_sample	16S_E6	16S-166	3	6	3	1	1	0	0	18518	0	0	0	0	1	1	0	0	0	0	0	0	0	0	0	0	0	0	0	0	0	0	0	0	0	0
38	13	6/3/2019	3	E	59.5	Gill	field_neg	16S_ENC2	16S-166	3	5	1	0	66736	1	0	0	0	0	1	0	1	0	0	0	0	0	0	0	0	0	0	0	0	0	0	0	0	0	0	0	0	0
39	14	6/3/2019	2	E	59.2	Fyke	water_sample	16S_E7	16S-166	3	6120	0	2580	1	0	0	2021	2500	12580	0	0	0	0	0	0	1	0	0	0	0	0	0	0	0	0	0	0	0	0	0	0	0	0
39	14	6/3/2019	2	E	59.2	Fyke	water_sample	16S_E8	16S-166	3	267	123	2	1	38	0	1	4	0	0	0	1	0	0	0	0	0	0	0	0	0	0	0	0	0	0	0	0	0	0	0	0	0
39	14	6/3/2019	2	E	59.2	Fyke	water_sample	16S_E9	16S-166	3	3830	3067	1444	958	1380	0	0	1997	6	0	952	0	1	0	0	0	880	0	0	0	0	0	0	0	0	0	0	0	0	0	0	0	0
39	14	6/3/2019	2	E	59.2	Fyke	field_neg	16S_ENC3	16S-166	3	4	0	1	0	0	0	0	0	0	0	0	0	0	0	0	0	0	0	0	0	0	0	0	0	0	0	0	0	0	0	0	0	0
40	14	6/3/2019	2	E	59.8	Gill	water_sample	16S_E10	16S-166	3	1037	2	1	0	2	0	570	0	1	0	0	0	0	0	0	0	2	0	0	0	0	0	0	0	0	0	0	0	0	0	0	0	0
40	14	6/3/2019	2	E	59.8	Gill	water_sample	16S_E11	16S-166	3	5	0	2	2803	0	0	3812	1	0	1880	1667	0	5	0	0	1	0	0	0	0	0	0	0	0	0	0	0	0	0	0	0	0	0
40	14	6/3/2019	2	E	59.8	Gill	water_sample	16S_E12	16S-166	3	13525	3520	2	0	0	0	1	0	0	0	6070	5408	0	0	0	0	0	0	0	0	0	0	0	0	0	0	0	0	0	0	0	0	0
40	14	6/3/2019	2	E	59.8	Gill	field_neg	16S_ENC4	16S-166	3	0	0	0	0	2	0	0	0	0	0	0	0	0	0	0	0	0	0	0	0	0	0	0	0	0	0	0	0	0	0	0	0	0
41	15	6/3/2019	1	E	59.3	Fyke	water_sample	16S_E13	16S-166	3	5785	1447	561	0	3162	0	1342	0	1397	0	0	0	0	0	0	0	0	0	0	0	0	0	0	0	0	0	0	0	0	0	0	0	0
41	15	6/3/2019	1	E	59.3	Fyke	water_sample	16S_E14	16S-166	3	5973	7880	0	1123	1078	0	101	981	3	1	0	0	0	0	0	60	0	0	289	0	0	0	0	0	0	0	0	0	0	0	0	0	0
41	15	6/3/2019	1	E	59.3	Fyke	water_sample	16S_E15	16S-166	3	2375	1932	6	5	41	0	1598	8	6	0	2432	1	0	0	0	0	0	0	0	0	0	0	0	0	0	0	0	0	0	0	0	0	0
41	15	6/3/2019	1	E	59.3	Fyke	field_neg	16S_ENC5	16S-166	3	0	0	1	0	0	0	0	0	0	0	0	0	0	0	0	0	0	0	0	0	0	0	0	0	0	0	0	0	0	0	0	0	0
42	15	6/3/2019	1	E	59.2	Gill	water_sample	16S_E16	16S-166	3	11516	3584	2	0	1392	0	5681	3	1	1	62	1	0	0	0	146	1264	0	0	0	0	0	0	0	0	0	0	0	0	0	0	0	0
42	15	6/3/2019	1	E	59.2	Gill	water_sample	16S_E17	16S-166	3	11192	3463	1693	0	1936	0	0	1	0	0	3553	2140	0	0	0	313	1671	389	0	0	0	0	0	0	0	0	0	0	0	0	0	0	0
42	15	6/3/2019	1	E	59.2	Gill	water_sample	16S_E18	16S-166	3	3265	3326	0	2	2646	1	783	2	0	0	0	0	0	0	0	0	0	0	0	0	0	0	0	0	0	0	0	0	0	0	0	0	0
42	15	6/3/2019	1	E	59.2	Gill	field_neg	16S_ENC6	16S-166	3	2	0	1	0	0	0	0	0	0	0	0	0	0	0	0	0	0	0	0	0	0	0	0	0	0	0	0	0	0	0	0	0	0
43	16	6/4/2019	1	W	60	Fyke	water_sample	16S_F1	16S-166	3	1249	2284	0	585	2205	0	0	1497	1270	0	333	0	0	0	0	0	0	0	0	0	0	0	0	0	0	0	0	0	0	0	0	0	0
43	16	6/4/2019	1	W	60	Fyke	water_sample	16S_F2	16S-166	3	2835	2557	302	633	2737	0	454	1019	1391	0	388	0	0	0	0	0	0	0	0	0	0	0	0	0	0	0	0	0	0	0	0	0	0
43	16	6/4/2019	1	W	60	Fyke	water_sample	16S_F3	16S-166	3	9028	11508	2945	657	19596	0	2	1555	3292	1	0	1	0	0	0	0	0	0	0	0	0	0	0	0	0	0	0	0	0	0	0	0	0
43	16	6/4/2019	1	W	60	Fyke	field_neg	16S_FNC1	16S-166	3	5	1	1	0	2	0	0	3	1	0	0	0	0	0	0	0	0	0	0	0	0	0	0	0	0	0	0	0	0	0	0	0	0
44	16	6/4/2019	1	W	58.8	Gill	water_sample	16S_F4	16S-166	3	1610	1041	0	0	392	1	0	1	0	0	1293	0	0	0	0	0	0	0	0	0	0	0	0	0	0	0	0	0	0	0	0	0	0
44	16	6/4/2019	1	W	58.8	Gill	water_sample	16S_F5	16S-166	3	1453	6023	841	876	1214	0	1042	0	0	0	2047	0	441	0	0	0	1	0	0	0	0	0	0	0	0	0	0	0	0	0	0	0	0
44	16	6/4/2019	1	W	58.8	Gill	water_sample	16S_F6	16S-166	3	1037	1	2141	1271	0	0	774	1	4	0	851	0	1	0	0	138	0	0	740	0	0	0	0	0	0	0	0	0	0	0	0	0	0
44	16	6/4/2019	1	W	58.8	Gill	field_neg	16S_FNC2	16S-166	3	2	0	0	0	0	0	0	0	0	0	0	0	0	0	0	1	0	0	0	0	0	0	0	0	0	0	0	0	0	0	0	0	0
45	17	6/4/2019	2	W	59.8	Fyke	water_sample	16S_F7	16S-166	3	1886	1205	1728	0	881	0	0	2123	0	0	1556	0	0	0	0	0	0	0	0	0	0	0	118	0	0	0	0	0	0	0	0	0	0
45	17	6/4/2019	2	W	59.8	Fyke	water_sample	16S_F8	16S-166	3	6779	2049	1894	2313	0	0	1	3574	4287	0	0	1	0	1	0	2	0	0	0	0	0	0	0	0	0	0	0	0	0	0	0	0	0
45	17	6/4/2019	2	W	59.8	Fyke	water_sample	16S_F9	16S-166	3	2004	2307	407	5537	2295	0	0	0	967	0	886	0	0	0	0	0	0	0	0	0	0	0	0	0	0	0	0	0	0	0	0	0	0
45	17	6/4/2019	2	W	59.8	Fyke	field_neg	16S_FNC3	16S-166	3	1	0	1	0	0	0	1	0	0	0	1	0	0	0	0	1	0	0	0	0	0	0	0	0	0	0	0	0	0	0	0	0	0
47	17	6/4/2019	2	W	60.3	Gill	water_sample	16S_F10	16S-166	3	8019	4213	0	1172	1089	0	0	0	0	2658	0	1282	0	0	0	0	0	0	0	0	0	0	0	0	0	0	0	0	0	0	0	0	0
47	17	6/4/2019	2	W	60.3	Gill	water_sample	16S_F11	16S-166	3	3	0	0	0	1	0	0	0	0	0	1431	0	0	0	0	0	1	0	0	0	0	1	0	0	0	0	0	0	0	0	0	0	0
47	17	6/4/2019	2	W	60.3	Gill	water_sample	16S_F12	16S-166	3	5160	2470	1220	1273	1266	0	0	0	403	0	0	1354	1	0	0	0	0	0	0	0	0	0	0	0	0	0	0	0	0	0	0	0	0
47	17	6/4/2019	2	W	60.3	Gill	field_neg	16S_FNC4	16S-166	3	1	0	0	2	0	0	0	1	0	0	0	0	0	0	0	0	0	0	0	0	0	0	0	0	0	0	0	0	0	0	0	0	0
48	18	6/4/2019	3	W	61.3	Fyke	water_sample	16S_F13	16S-166	3	3032	2636	7632	2	1860	1	4	2	3642	0	5	1	0	0	0	0	0	0	0	0	0	0	0	0	0	0	0	0	0	0	0	0	0
48	18	6/4/2019	3	W	61.3	Fyke	water_sample	16S_F14	16S-166	3	0	4646	937	0	419	0	0	0	0	0	0	1	0	0	0	0	0	0	0	0	0	0	0	0	0	0	0	0	0	0	0	0	0
48	18	6/4/2019	3	W	61.3	Fyke	water_sample	16S_F15	16S-166	3	3	2460	3088	3	1	0	0	1721	434	1067	0	0	0	0	0	0	0	0	0	0	0	0	0	0	0	0	0	0	0	0	0	0	0
48	18	6/4/2019	3	W	61.3	Fyke	field_neg	16S_FNC5	16S-166	3	1	1	0	1	0	0	0	0	0	0	0	0	0	0	0	0	0	0	0	0	0	0	0	0	0	0	0	0	0	0	0	0	0
49	18	6/4/2019	3	W	61.1	Gill	water_sample	16S_F16	16S-166	3	2	8	1	0	0	1	0	0	0	0	0	0	0	0	0	0	0	0	4410	0	0	0	0	0	0	0	0	0	0	0	0	0	0
49	18	6/4/2019	3	W	61.1	Gill	water_sample	16S_F17	16S-166	3	23	4761	1	0	2	0	0	0	1	1	1	0	0	0	0	0	0	0	0	0	0	0	0	0	0	0	0	0	0	0	0	0	0
49	18	6/4/2019	3	W	61.1	Gill	water_sample	16S_F18	16S-166	3	2	1	0	0	2	0	0	0	0	0	4423	0	1	0	0	0	0	0	0	0	0	0	0	0	0	0	0	0	0	0	0	0	0
49	18	6/4/2019	3	W	61.1	Gill	field_neg	16S_FNC6	16S-166	3	3	5	0	0	0	1	0	0	0	0	0	0	0	0	0	0	1	0	0	0	0	0	0	0	0	0	0	0	0	0	0	0	0
50	19	6/5/2019	1	E	62.4	Fyke	water_sample	16S_G1	16S-166	3	4839	1589	1524	730	1280	1	1439	733	540	0	0	475	711	0	0	0	816	171	0	0	0	0	0	0	0	0	0	0	0	0	0	0	0
50	19	6/5/2019	1	E	62.4	Fyke	water_sample	16S_G2	16S-166	3	1381	1946	738	557	1197	0	559	0	4	1	301	715	509	0	0	0	64	0	215	0	98	0	0	0	0	0	0	0	0	0	0	0	0
50	19	6/5/2019	1	E	62.4	Fyke	water_sample	16S_G3	16S-166	3	2064	1451	605	1	0	0	363	0	0	0	0	0	2	2	0	88	0	0	0	0	0	477	0	0	0	0	0	0	0	0	0	0	0
50	19	6/5/2019	1	E	62.4	Fyke	field_neg	16S_GNC1	16S-166	3	6	1	0	0	0	0	1	0	0	0	0	0	0	0	0	0	0	0	0	0	0	0	0	0	0	0	0	0	0	0	0	0	0
51	19	6/5/2019	1	E	61.7	Gill	water_sample	16S_G4	16S-166	3	2505	758	238	248	358	0	362	140	2	0	21	1	157	0	0	88	2	0	0	0	0	0	0	0	0	0	0	0	0	0	0	0	0
51	19	6/5/2019	1	E	61.7	Gill	water_sample	16S_G5	16S-166	3	1629	450	0	0	174	0	1177	0	0	0	536	124	0	0	0	1	130	30	200	0	0	0	0	0	0	0	0	0	0	0	0	0	0
51	19	6/5/2019	1	E	61.7	Gill	water_sample	16S_G6	16S-166	3	1372	449	1	0	195	0	1553	0	71	1	620	0	0	0	0	38	471	98	0	0	0	0	0	0	0	0	0	68	0	51	0	0	0
51	19	6/5/2019	1	E	61.7	Gill	field_neg	16S_GNC2	16S-166	3	6	1	1	1	0	0	1	1	2	0	0	0	1	0	0	2	0	30	0	0	0	0	0	0	0	0	0	0	0	0	0	0	0
52	20	6/5/2019	2	E	62.1	Fyke	water_sample	16S_G7	16S-166	3	451	1	1038	1	102	1	150	141	1063	3	0	0	2	0	0	0	0	0	0	1005	0	0	0	0	0	0	0	0	0	0	0	0	0
52	20	6/5/2019	2	E	62.1	Fyke	water_sample	16S_G8	16S-166	3	6	330	0	0	1	0	0	0	0	0	0	0	0	1	0	0	0	0	0	0	0	0	0	0	0	0	0	0	0	0	0	0	0
52	20	6/5/2019	2	E	62.1	Fyke	water_sample	16S_G9	16S-166	3	2520	1	366	353	331	0	0	2024	0	0	0	0	0	2	0	0	0	0	0	4975	0	0	0	0	0	0	0	0	0	0	0	0	0
52	20	6/5/2019	2	E	62.1	Fyke	field_neg	16S_GNC3	16S-166	3	1	0	0	0	0	0	0	0	0	0	0	0	0	0	0	0	0	0	0	0	0	0	0	0	0	0	0	0	0	0	0	0	0
53	20	6/5/2019	2	E	62	Gill	water_sample	16S_G10	16S-166	3	543	1639	2	1075	219	1	582	0	0	371	0	1	238	0	0	75	0	0	0	0	0	0	0	0	0	0	0	0	0	0	0	0	0
53	20	6/5/2019	2	E	62	Gill	water_sample	16S_G11	16S-166	3	39	1	2	0	1	0	0	2	0	1	0	1	0	0	0	0	1	0	0	0	0	0	0	0	0	0	0	0	0	0	0	0	0
53	20	6/5/2019	2	E	62	Gill	water_sample	16S_G12	16S-166	3	3356	1586	0	0	1	0	4424	1	0	0	2	0	1567	0	0	0	0	0	0	0	0	0	0	0	0	0	0	0	0	0	0	0	0
53	20	6/5/2019	2	E	62	Gill	field_neg	16S_GNC4	16S-166	3	5	0	3	0	1	0	0	3	0	0	0	0	0	0	0	0	0	0	0	0	0	0	0	0	0	0	0	0	0	0	0	0	0
54	21	6/5/2019	3	E	62.2	Fyke	water_sample	16S_G13	16S-166	3	2980	3291	1985	0	3775	0	647	575	1992	2169	0	0	17	0	0	208	0	0	0	0	0	0	0	0	0	0	0	0	0	0	0	0	0
54	21	6/5/2019	3	E	62.2	Fyke	water_sample	16S_G14	16S-166	3	1035	348	125	165	473	0	891	1	632	1152	0	0	0	0	1	1	0	0	0	0	0	0	0	0	0	0	0	0	0	0	0	0	0
54	21	6/5/2019	3	E	62.2	Fyke	water_sample	16S_G15	16S-166	3	1298	1898	2129	512	2057	0	285	605	1421	2229	289	559	0	0	0	50	0	0	35	0	0	0	0	0	0	0	0	0	0	0	0	0	0
54	21	6/5/2019	3	E	62.2	Fyke	field_neg	16S_GNC5	16S-166	3	3	3	0	0	0	0	2	0	0	0	0	0	1	1	0	0	0	0	0	0	0	0	0	0	0	0	0	0	0	0	0	1	0
55	21	6/5/2019	3	E	62.5	Gill	water_sample	16S_G16	16S-166	3	6570	4	3867	1	0	0	6558	7245	2413	0	1	1	1228	0	0	177	1	0	0	0	0	0	0	0	0	0	0	0	0	0	0	0	0
55	21	6/5/2019	3	E	62.5	Gill	water_sample	16S_G17	16S-166	3	4598	0	2	0	1141	0	3866	1194	0	0	614	0	1	0	0	0	528	107	579	0	0	0	0	0	0	0	0	0	0	0	0	0	0
55	21	6/5/2019	3	E	62.5	Gill	water_sample	16S_G18	16S-166	3	181	2	0	4	323	1	792	0	1	89	0	0	1	0	0	0	0	29	0	0	0	0	0	0	0	0	0	0	0	0	0	0	0
55	21	6/5/2019	3	E	62.5	Gill	field_neg	16S_GNC6	16S-166	3	1	0	1	0	0	0	3	0	0	4	0	0	0	1	0	0	0	0	0	0	0	0	0	0	0	0	0	0	0	0	0	0	0
56	22	6/6/2019	1	W	66.5	Fyke	water_sample	16S_H1	16S-166	3	1440	8363	1412	89	79	0	143	650	100	140	2	0	1	1	0	0	0	141	0	0	0	0	0	0	0	0	0	0	0	0	0	0	0
56	22	6/6/2019	1	W	66.5	Fyke	water_sample	16S_H2	16S-166	3	1345	14980	5178	721	1955	0	448	1531	1331	0	0	0	0	0	0	0	0	0	0	0	0	0	0	0	0	0	0	0	0	0	0	0	0
56	22	6/6/2019	1	W	66.5	Fyke	water_sample	16S_H3	16S-166	3	4523	31370	9085	1861	20338	0	0	3387	1815	1083	0	0	0	0	0	0	0	0	0	0	0	0	0	0	0	0	0	0	0	0	0	0	0
56	22	6/6/2019	1	W	66.5	Fyke	field_neg	16S_HNC1	16S-166	3	27	8	0	0	1	0	0	0	0	0	0	0	0	0	0	0	0	0	0	0	0	0	0	0	0	0	0	0	0	0	0	0	0
57	22	6/6/2019	1	W	66.5	Gill	water_sample	16S_H4	16S-166	3	215	153	0	0	147	0	0	174	0	0	0	197	0	0	0	0	0	0	0	0	0	0	0	0	0	0	0	0	0	0	0	0	0
57	22	6/6/2019	1	W	66.5	Gill	water_sample	16S_H5	16S-166	3	1794	1971	0	446	529	0	230	26	0	500	0	0	1	0	0	1	0	0	0	0	0	0	0	0	0	0	0	0	0	0	0	0	0
57	22	6/6/2019	1	W	66.5	Gill	water_sample	16S_H6	16S-166	3	238	627	62	0	66	0	0	124	0	0	0	0	0	0	0	10	0	0	0	0	0	0	0	0	0	0	0	0	0	0	0	0	0
57	22	6/6/2019	1	W	66.5	Gill	field_neg	16S_HNC2	16S-166	3	1	0	0	0	0	0	0	0	0	0	1	0	0	0	0	0	0	0	0	0	0	0	0	0	0	0	0	0	0	0	0	0	0
58	23	6/6/2019	2	W	66.8	Fyke	water_sample	16S_H7	16S-166	3	11	244	78	0	5	0	0	377	294	730	0	0	0	0	0	0	0	0	0	0	0	0	0	0	0	0	0	0	0	0	0	0	0
58	23	6/6/2019	2	W	66.8	Fyke	water_sample	16S_H8	16S-166	3	2114	1	3	0	664	0	0	1420	0	6788	0	1	0	0	0	0	0	0	0	0	0	0	0	0	0	0	0	0	0	0	0	0	0
58	23	6/6/2019	2	W	66.8	Fyke	water_sample	16S_H9	16S-166	3	826	0	0	0	0	0	0	446	1632	1118	0	0	0	0	0	0	0	0	0	0	0	0	0	0	0	0	0	0	0	0	0	0	0
58	23	6/6/2019	2	W	66.8	Fyke	field_neg	16S_HNC3	16S-166	3	0	0	0	0	0	0	0	0	0	1	0	0	0	0	0	0	0	0	0	0	0	0	0	0	0	0	0	0	0	0	0	0	0
59	23	6/6/2019	2	W	67	Gill	water_sample	16S_H10	16S-166	3	1287	1	0	109	0	0	0	814	1367	0	0	0	1722	0	0	0	0	0	0	0	0	0	0	0	0	0	0	0	0	0	0	0	0
59	23	6/6/2019	2	W	67	Gill	water_sample	16S_H11	16S-166	3	5677	0	1899	0	1	0	0	2806	408	7550	2	0	0	0	0	0	0	0	0	0	0	0	0	0	0	0	0	0	0	0	0	0	0
59	23	6/6/2019	2	W	67	Gill	water_sample	16S_H12	16S-166	3	1247	967	190	0	0	0	0	10	239	1518	0	84	690	0	0	0	0	0	0	0	0	0	0	0	0	0	0	0	0	0	0	0	0
59	23	6/6/2019	2	W	67	Gill	field_neg	16S_HNC4	16S-166	3	4	0	0	0	0	0	0	0	0	0	0	0	0	0	0	0	0	0	0	0	0	0	0	0	0	0	0	0	0	0	0	0	0
60	24	6/6/2019	3	W	66.4	Fyke	water_sample	16S_H13	16S-166	3	698	4055	4407	59	4313	0	2	1555	3186	90	507	0	0	0	0	0	0	0	0	0	0	0	0	0	0	0	0	0	0	0	0	0	0
60	24	6/7/2019	4	W	66.4	Fyke	water_sample	16S_H14	16S-166	3	90	76	144	0	101	0	0	0	363	7	42	0	39	0	0	0	0	0	0	0	0	0	0	0	0	0	0	0	0	0	0	0	0
60	24	6/8/2019	5	W	66.4	Fyke	water_sample	16S_H15	16S-166	3	911	4402	4097	244	4	0	0	443	2811	0	0	0	0	0	0	0	0	0	0	0	0	0	0	201	0	0	0	0	0	0	0	0	0
60	24	6/6/2019	3	W	66.4	Fyke	field_neg	16S_HNC5	16S-166	3	3	1	0	0	0	0	0	0	0	0	0	0	0	0	0	0	0	0	0	0	0	0	0	0	0	0	0	0	0	0	0	0	0
61	24	6/6/2019	3	W	66	Gill	water_sample	16S_H16	16S-167	2	362	0	567	0	1293	0	1	589	446	313	0	0	0	0	0	0	0	0	0	0	0	0	0	0	0	0	0	0	0	0	0	0	0
61	24	6/6/2019	3	W	66	Gill	water_sample	16S_H17	16S-167	2	1277	1	0	0	1608	0	0	0	0	0	0	0	0	0	0	0	0	0	0	0	0	0	0	0	0	0	0	0	0	0	0	0	0
61	24	6/6/2019	3	W	66	Gill	water_sample	16S_H18	16S-167	2	5	332	619	0	790	0	0	1055	981	0	1	0	0	0	0	0	0	0	0	0	0	0	0	0	0	0	0	0	0	0	0	0	0
61	24	6/6/2019	3	W	66	Gill	field_neg	16S_HNC6	16S-167	2	12	4	6	0	0	0	0	0	2	8	2	0	3	4	2	0	0	0	0	0	0	0	0	2	0	0	0	0	0	0	0	0	0
62	25	6/12/2019	1	E	63.3	Fyke	water_sample	16S_I1	16S-167	2	1004	1221	159	293	500	0	253	278	0	0	0	141	0	0	0	9	190	0	46	0	0	0	0	0	0	0	0	0	0	0	0	0	0
62	25	6/12/2019	1	E	63.3	Fyke	water_sample	16S_I2	16S-167	2	1162	3237	103	0	1117	0	596	480	2	0	123	0	0	0	0	38	286	0	0	0	2	0	0	0	0	0	0	0	0	0	0	0	0
62	25	6/12/2019	1	E	63.3	Fyke	water_sample	16S_I3	16S-167	2	723	4522	159	0	1156	1	1617	186	390	0	0	4	0	0	0	0	1	0	0	0	0	0	0	0	0	0	0	65	95	0	0	0	0
62	25	6/12/2019	1	E	63.3	Fyke	field_neg	16S_INC1	16S-167	2	12	0	0	5	0	0	0	0	0	0	0	0	0	0	0	0	0	0	0	0	0	0	0	0	0	0	0	0	0	0	0	0	0
63	25	6/12/2019	1	E	63.8	Gill	water_sample	16S_I4	16S-167	2	223	1060	0	0	77	0	635	0	0	0	0	260	173	0	0	0	98	36	0	0	0	1	0	0	0	0	0	0	0	0	0	0	0
63	25	6/12/2019	1	E	63.8	Gill	water_sample	16S_I5	16S-167	2	345	1991	51	121	0	0	543	0	0	0	0	105	0	1	0	0	49	0	0	0	0	0	0	0	0	0	0	0	0	39	0	0	0
63	25	6/12/2019	1	E	63.8	Gill	water_sample	16S_I6	16S-167	2	359	2608	348	0	163	0	591	1	5	0	0	65	323	0	0	33	0	0	156	0	0	0	0	0	0	0	0	0	0	0	0	0	0
63	25	6/12/2019	1	E	63.8	Gill	field_neg	16S_INC2	16S-167	2	5	0	1	0	0	0	1	0	0	0	0	0	0	0	1	0	0	0	0	0	0	0	0	0	0	0	0	0	0	0	0	0	0
64	26	6/12/2019	2	E	64.6	Fyke	water_sample	16S_I7	16S-167	2	990	6570	985	823	285	1	1	1548	416	0	0	204	0	0	0	0	1	0	0	0	0	0	0	0	0	0	0	0	0	0	0	0	0
64	26	6/12/2019	2	E	64.6	Fyke	water_sample	16S_I8	16S-167	2	524	6607	2755	0	121	0	1	583	324	0	0	0	0	0	0	0	1	0	0	0	0	0	0	0	0	0	0	0	0	0	0	0	0
64	26	6/12/2019	2	E	64.6	Fyke	water_sample	16S_I9	16S-167	2	2106	6709	3186	223	11	0	0	899	195	0	0	0	0	0	0	85	1	0	0	0	0	0	0	0	0	0	0	0	0	0	0	0	0
64	26	6/12/2019	2	E	64.6	Fyke	field_neg	16S_INC3	16S-167	2	1	0	0	0	0	0	0	0	0	0	0	0	0	0	0	0	0	0	0	0	0	0	0	0	0	0	0	0	0	0	0	0	0
65	26	6/12/2019	2	E	64.9	Gill	water_sample	16S_I10	16S-167	2	2774	1782	104	0	172	0	2	0	0	0	74	239	343	0	0	1	0	0	0	0	0	0	0	0	0	0	0	0	0	0	0	0	0
65	26	6/12/2019	2	E	64.9	Gill	water_sample	16S_I11	16S-167	2	556	3922	1045	0	699	0	1	1	1	0	0	1	0	0	0	0	0	0	0	0	0	0	0	0	0	0	0	0	0	0	0	0	0
65	26	6/12/2019	2	E	64.9	Gill	water_sample	16S_I12	16S-167	2	21	1911	510	0	596	0	0	0	545	0	0	401	0	0	0	0	0	0	336	0	0	0	0	0	0	0	0	0	0	0	0	0	0
65	26	6/12/2019	2	E	64.9	Gill	field_neg	16S_INC4	16S-167	2	1	0	0	0	0	0	0	0	0	0	0	0	0	0	0	0	0	0	0	0	0	0	0	0	0	0	0	0	0	0	0	0	0
66	27	6/12/2019	3	E	65.2	Fyke	water_sample	16S_I13	16S-167	2	271	739	421	745	2	0	341	0	0	0	0	0	2	0	0	0	0	0	0	0	0	0	0	0	0	0	0	0	0	0	0	0	0
66	27	6/12/2019	3	E	65.2	Fyke	water_sample	16S_I14	16S-167	2	284	193	19	199	996	0	3	169	7	868	1	1	0	1	0	0	0	0	0	0	0	0	0	0	0	0	0	0	0	0	0	0	0
66	27	6/12/2019	3	E	65.2	Fyke	water_sample	16S_I15	16S-167	2	572	922	0	478	0	1	222	0	410	251	0	0	0	0	0	0	1	0	0	0	0	0	0	0	0	0	0	0	0	0	0	0	0
66	27	6/12/2019	3	E	65.2	Fyke	field_neg	16S_INC5	16S-167	2	8	0	0	0	0	0	0	1	0	0	0	0	0	0	0	0	0	0	0	0	0	0	0	0	0	0	0	0	0	0	0	0	0
67	27	6/12/2019	3	E	65.2	Gill	water_sample	16S_I16	16S-167	2	339	213	49	83	91	0	1	171	2	0	1	0	6	25	0	0	0	0	0	0	0	0	0	0	0	0	0	0	0	0	0	0	0
67	27	6/12/2019	3	E	65.2	Gill	water_sample	16S_I17	16S-167	2	335	418	287	1397	657	0	0	1	0	0	0	0	0	2	0	0	0	0	0	0	0	0	0	0	0	0	0	0	0	1	0	0	0
67	27	6/12/2019	3	E	65.2	Gill	water_sample	16S_I18	16S-167	2	227	247	503	526	3	0	910	403	1	0	1	0	0	0	0	0	76	19	0	0	0	0	0	0	0	0	0	0	0	0	0	0	0
67	27	6/12/2019	3	E	65.2	Gill	field_neg	16S_INC6	16S-167	2	6	1	2	0	0	0	0	1	0	0	0	0	0	1	0	0	0	0	0	0	0	0	0	0	0	0	0	0	0	0	0	0	0
68	28	6/13/2019	1	W	56.9	Fyke	water_sample	16S_J1	16S-167	2	26247	4902	4550	1345	622	0	1135	2139	1059	0	0	507	0	0	0	0	523	20	0	0	132	133	0	0	0	133	61	0	0	0	0	0	0
68	28	6/13/2019	1	W	56.9	Fyke	water_sample	16S_J2	16S-167	2	17211	2347	2868	97	406	0	863	961	815	2	429	314	0	0	0	6	121	0	70	0	0	0	0	0	0	0	121	0	0	0	0	0	0
68	28	6/13/2019	1	W	56.9	Fyke	water_sample	16S_J3	16S-167	2	25159	3103	2359	216	0	1	183	1042	934	0	236	172	34	0	0	0	111	29	158	0	0	0	0	0	0	0	61	0	0	0	0	0	0
68	28	6/13/2019	1	W	56.9	Fyke	field_neg	16S_JNC1	16S-167	2	3	0	1	0	0	0	0	0	0	0	0	0	0	0	0	1	0	0	0	0	0	0	0	0	0	0	0	0	0	0	0	0	0
69	28	6/13/2019	1	W	55.3	Gill	water_sample	16S_J4	16S-167	2	724	316	119	0	207	0	943	0	16	0	133	195	0	0	0	0	38	1	80	0	18	58	0	0	0	0	0	15	0	0	0	0	0
69	28	6/13/2019	1	W	55.3	Gill	water_sample	16S_J5	16S-167	2	461	1	0	0	0	0	2734	0	1	0	470	802	0	0	0	0	107	24	0	0	0	554	0	0	0	0	0	0	126	0	0	0	0
69	28	6/13/2019	1	W	55.3	Gill	water_sample	16S_J6	16S-167	2	1079	0	102	114	481	0	2674	0	356	0	0	212	0	94	0	1	695	122	0	0	0	82	0	0	0	0	0	0	46	0	0	0	0
69	28	6/13/2019	1	W	55.3	Gill	field_neg	16S_JNC2	16S-167	2	5	0	0	0	0	0	0	0	0	1	0	0	1	0	0	0	0	0	0	0	0	0	0	0	0	0	0	0	0	0	0	0	0
70	29	6/13/2019	2	W	60.6	Fyke	water_sample	16S_J7	16S-167	2	246	657	492	483	56	0	96	1	0	97	0	1	0	233	0	10	70	0	0	0	0	0	0	0	0	0	0	0	0	0	0	0	0
70	29	6/13/2019	2	W	60.6	Fyke	water_sample	16S_J8	16S-167	2	400	7	65	1	0	0	0	1	2	0	0	0	0	78	0	0	0	0	0	0	0	0	0	0	0	0	0	0	0	0	0	0	0
70	29	6/13/2019	2	W	60.6	Fyke	water_sample	16S_J9	16S-167	2	9	774	168	1649	526	0	343	314	0	182	0	0	0	347	0	0	0	0	0	0	0	135	0	0	0	0	0	0	0	0	0	0	0
70	29	6/13/2019	2	W	60.6	Fyke	field_neg	16S_JNC3	16S-167	2	0	1	0	2	1	0	0	0	0	0	0	0	0	0	0	1	0	0	0	0	0	0	0	0	0	0	0	0	0	0	0	0	0
71	29	6/13/2019	2	W	60.9	Gill	water_sample	16S_J10	16S-167	2	296	85	0	0	142	0	0	0	0	0	0	0	0	0	0	0	49	0	0	0	0	0	0	0	0	0	0	0	0	0	81	0	0
71	29	6/13/2019	2	W	60.9	Gill	water_sample	16S_J11	16S-167	2	431	800	2	1	89	0	831	0	1	1	0	268	1	0	0	0	246	43	0	0	0	0	0	0	0	0	0	0	0	0	0	0	0
71	29	6/13/2019	2	W	60.9	Gill	water_sample	16S_J12	16S-167	2	8	227	0	0	0	0	692	0	0	0	0	0	215	0	0	0	0	0	0	0	0	0	0	0	0	0	0	0	0	0	0	0	0
71	29	6/13/2019	2	W	60.9	Gill	field_neg	16S_JNC4	16S-167	2	0	0	0	0	0	1	1	0	2	0	0	0	0	0	0	0	0	0	0	0	0	0	0	0	0	0	0	0	0	0	0	0	0
72	30	6/13/2019	3	W	61.2	Fyke	water_sample	16S_J13	16S-167	2	279	1977	291	0	71	0	0	37	0	0	0	0	0	0	0	0	0	0	0	0	0	0	0	0	0	0	0	0	0	0	0	0	0
72	30	6/13/2019	3	W	61.2	Fyke	water_sample	16S_J14	16S-167	2	2	19	6	0	2	0	0	8	0	0	0	0	0	0	0	0	0	0	0	0	0	0	0	0	0	0	0	0	0	0	0	0	0
72	30	6/13/2019	3	W	61.2	Fyke	water_sample	16S_J15	16S-167	2	321	5166	448	0	138	0	0	119	449	0	0	0	0	0	0	0	0	0	0	0	0	0	0	0	0	0	0	0	0	0	0	0	0
72	30	6/13/2019	3	W	61.2	Fyke	field_neg	16S_JNC5	16S-167	2	0	2	1	0	0	0	0	0	0	0	0	1	0	0	0	0	0	0	0	0	0	0	0	0	0	0	0	0	0	0	0	0	0
73	30	6/13/2019	3	W	59.7	Gill	water_sample	16S_J16	16S-167	2	888	2	1	0	0	0	701	222	0	0	0	0	345	0	0	1	0	0	0	0	0	0	0	0	0	0	0	0	0	0	0	0	0
73	30	6/13/2019	3	W	59.7	Gill	water_sample	16S_J17	16S-167	2	458	1	0	802	56	0	82	0	0	1	0	0	1	0	0	0	122	0	0	0	0	0	0	0	0	0	0	0	0	0	0	0	0
73	30	6/13/2019	3	W	59.7	Gill	water_sample	16S_J18	16S-167	2	698	3	0	508	99	0	0	0	0	0	0	0	0	1	0	35	165	0	0	0	0	0	0	0	0	0	0	0	0	0	0	0	0
73	30	6/13/2019	3	W	59.7	Gill	field_neg	16S_JNC6	16S-167	2	3	2	0	1	0	0	1	1	0	1	0	0	1	0	0	0	0	0	0	0	0	0	0	0	0	0	0	0	0	0	0	0	0
80	32	5/29/2029	ParkSt	NA	63.3	No_net	water_sample	16S_X1	16S-167	2	4689	1	367	282	2	0	293	81	0	64	127	4	1004	530	3787	0	0	0	0	0	0	0	0	0	36	0	0	0	0	0	0	0	0
80	32	5/29/2029	ParkSt	NA	63.3	No_net	water_sample	16S_X2	16S-167	2	6091	0	1071	52	23	0	240	20	0	124	84	0	693	377	2861	0	0	0	0	0	0	0	0	0	69	0	0	0	0	0	0	0	0
80	32	5/29/2029	ParkSt	NA	63.3	No_net	water_sample	16S_X3	16S-167	2	6825	0	1221	219	0	0	65	94	1	139	0	0	446	210	2044	0	180	42	0	0	0	0	0	0	562	0	0	0	0	0	0	0	0
80	32	5/29/2029	ParkSt	NA	63.3	No_net	field_neg	16S_XNC1	16S-167	2	8	1	1	0	0	0	0	0	0	0	0	0	0	0	0	0	1	0	0	0	0	0	0	0	0	0	0	0	0	0	0	0	0
80	32	6/3/2019	ParkSt	NA	63.3	No_net	water_sample	16S_Y4	16S-167	2	7845	499	3630	682	338	0	322	6244	0	543	0	0	927	3573	1673	0	0	0	0	0	0	0	19	0	0	0	0	0	0	0	0	0	0
80	32	6/3/2019	ParkSt	NA	63.3	No_net	water_sample	16S_Y5	16S-167	2	4383	2	2697	41	2	0	438	137	0	4104	2	0	1227	1731	1606	0	0	0	0	0	0	0	22	0	0	0	0	0	0	0	0	0	0
80	32	6/3/2019	ParkSt	NA	63.3	No_net	water_sample	16S_Y6	16S-167	2	6018	0	3169	710	0	0	326	486	323	3337	235	0	700	2538	2223	0	0	1	112	0	0	0	29	0	0	0	0	0	0	0	0	4	0
80	32	6/3/2019	ParkSt	NA	63.3	No_net	field_neg	16S_YNC2	16S-167	2	6	1	0	0	0	0	2	0	0	0	3	0	0	0	0	0	0	0	0	0	0	0	0	0	0	0	0	0	0	0	0	0	0
80	32	6/11/2019	ParkSt	NA	63.3	No_net	water_sample	16S_Z4	16S-167	2	971	3	618	127	19	0	21	1	2	137	0	0	20	423	0	0	1	0	0	0	0	0	9	226	0	0	0	0	0	0	0	0	0
80	32	6/11/2019	ParkSt	NA	63.3	No_net	water_sample	16S_Z5	16S-167	2	2549	306	2486	1	196	0	286	234	0	270	0	0	150	607	0	0	0	0	0	0	0	0	38	424	209	0	0	0	0	0	0	0	0
80	32	6/11/2019	ParkSt	NA	63.3	No_net	water_sample	16S_Z6	16S-167	2	2018	510	2241	11	0	0	1	86	1	1732	0	0	881	1396	96	0	0	0	0	0	0	0	49	535	0	0	0	0	0	0	0	0	0
80	32	6/11/2019	ParkSt	NA	63.3	No_net	field_neg	16S_ZNC2	16S-167	2	3	2	1	1067	0	0	0	0	1	0	0	0	0	0	1	0	0	0	0	0	0	0	0	0	0	0	0	0	0	0	0	0	0
81	31	5/29/2029	BelowDam	NA	63.3	No_net	water_sample	16S_X4	16S-167	2	638	468	788	718	0	0	187	110	288	178	0	0	1455	5190	0	1	0	0	0	0	0	0	11	0	0	0	0	0	0	0	0	0	0
81	31	5/29/2029	BelowDam	NA	63.3	No_net	water_sample	16S_X5	16S-167	2	712	113	445	1	0	1	259	130	2	0	0	0	380	2049	0	0	0	0	0	0	0	0	14	0	32	0	0	0	0	0	0	0	0
81	31	5/29/2029	BelowDam	NA	63.3	No_net	water_sample	16S_X6	16S-167	2	713	209	377	0	0	0	274	301	0	0	243	0	1320	2132	230	56	0	25	0	0	0	0	18	0	0	0	0	0	0	0	0	0	0
81	31	5/29/2029	BelowDam	NA	63.3	No_net	field_neg	16S_XNC2	16S-167	2	1	0	1	0	1	0	1	0	0	0	1	0	2	0	0	1	0	0	0	0	0	0	0	0	0	0	0	0	0	0	0	0	0
81	31	6/3/2019	BelowDam	NA	63.3	No_net	water_sample	16S_Y1	16S-167	2	885	4	1115	0	0	0	539	970	0	102	0	0	389	1001	1178	1	0	0	0	0	300	0	0	0	0	0	0	0	0	0	0	0	0
81	31	6/3/2019	BelowDam	NA	63.3	No_net	water_sample	16S_Y2	16S-167	2	1054	1464	2026	1	0	0	316	466	0	1793	40	0	502	558	0	0	0	0	0	0	0	0	0	0	0	0	0	0	0	0	0	0	447
81	31	6/3/2019	BelowDam	NA	63.3	No_net	water_sample	16S_Y3	16S-167	2	7395	1	3969	0	1654	0	0	4068	0	7636	0	0	0	0	988	0	3	0	0	0	0	0	49	0	0	0	0	0	0	0	0	0	0
81	31	6/3/2019	BelowDam	NA	63.3	No_net	field_neg	16S_YNC1	16S-167	2	1	0	0	0	0	0	0	0	0	0	0	0	0	0	0	0	0	0	0	0	0	0	0	0	0	0	0	0	0	0	0	0	0
81	31	6/11/2019	BelowDam	NA	63.3	No_net	water_sample	16S_Z1	16S-167	2	1435	810	435	0	2	0	215	0	1	0	558	539	0	548	0	0	0	0	0	0	0	0	0	0	0	0	0	0	0	0	0	0	0
81	31	6/11/2019	BelowDam	NA	63.3	No_net	water_sample	16S_Z2	16S-167	2	10	2242	2769	166	316	0	0	0	0	2438	0	1	1	1706	0	0	0	0	0	0	0	0	47	0	0	0	0	0	0	0	0	0	0
81	31	6/11/2019	BelowDam	NA	63.3	No_net	water_sample	16S_Z3	16S-167	2	9	160	3271	1	216	0	2	122	0	182	0	0	0	145	0	0	1	0	0	0	0	0	0	0	0	0	0	0	0	0	0	0	0
81	31	6/11/2019	BelowDam	NA	63.3	No_net	field_neg	16S_ZNC1	16S-167	2	8	2	2	0	0	0	2	0	0	0	0	0	0	0	0	0	1	1	0	0	0	0	0	0	0	0	0	0	0	0	0	0	0
NA	NA	NA	LabNeg	NA	#N/A	NA	lab_neg	16S_neg165	16S-165	13	1	0	0	0	0	0	0	0	0	0	0	0	0	0	0	0	0	0	0	0	0	0	0	0	0	0	0	0	0	0	0	0	0
NA	NA	NA	LabNeg	NA	#N/A	NA	lab_neg	16S_neg166	16S-166	3	3	0	1	0	0	0	0	0	0	0	1	0	0	0	0	0	0	0	0	0	0	0	0	0	0	0	0	0	0	0	0	0	0
NA	NA	NA	LabNeg	NA	#N/A	NA	lab_neg	16S_neg167	16S-167	2	0	0	0	0	0	0	1	0	0	0	0	0	0	0	0	0	0	0	0	0	0	0	0	0	0	0	0	0	0	0	0	0	0
NA	NA	NA	LabPos	NA	#N/A	NA	lab_pos	16S_pos165	16S-165	13	13	0	0	2	0	24101	0	0	0	0	0	0	0	0	0	0	0	0	0	0	0	0	0	0	0	0	0	0	0	0	0	0	0
NA	NA	NA	LabPos	NA	#N/A	NA	lab_pos	16S_pos166	16S-166	3	3	0	0	1	2	41096	0	0	0	0	0	0	0	0	0	0	0	0	0	0	0	0	0	0	0	0	1	0	0	0	0	0	0
NA	NA	NA	LabPos	NA	#N/A	NA	lab_pos	16S_pos167	16S-167	2	2	0	0	0	0	23905	0	0	0	0	0	0	0	0	0	0	0	0	0	0	0	0	0	0	0	0	2	0	0	0	0	0	1
