## Supplementary File 2 for "eDNA metabarcoding outperforms traditional fisheries sampling and reveals fine-scale heterogeneity in a temperate freshwater lake"

Waypoint	Net_group	Date	Zone	Lake_side	water_temp	Gear	Sample_type	Sample	plate_num	max_neg_plate	Catostomus_commersonii	Perca_flavescens	Neogobius_melanostomus	Esox_lucius	Cottus_sp.	Sander_vitreus	Ambloplites_rupestris	Etheostoma_exile	Percopsis_omiscomaycus	Oncorhynchus_sp.	Pygocentrus_nattereri	Salmo_trutta	Cyprinus_carpio	Micropterus_dolomieu	Catostomus_catostomus	Cyprinidae	Etheostoma_nigrum	Rhinichthys_sp.	Salmonidae	Culaea_inconstans	Lepomis_sp.	Semotilus_atromaculatus	Umbra_limi	Micropterus_salmoides	Ameiurus_sp.	Coregonus_artedi	Notemigonus_crysoleucas	Alosa_sp.	Catostomidae	Esox_masquinongy	Esox_sp.	Salvelinus_sp.	Pomoxis_nigromaculatus
6	1	5/21/2019	3	E	54.4	Gill	water_sample	12S_A1	12S-165	3	3448	1585	1	7930	0	3010	0	0	1	4026	0	3000	0	0	0	0	0	0	2	0	3622	0	0	1	0	0	0	0	0	0	2	0	0
6	1	5/21/2019	3	E	54.4	Gill	water_sample	12S_A2	12S-165	3	25802	0	2	5378	9934	3	1	1	2	2	0	0	0	0	1	0	1	0	0	0	0	0	0	0	0	0	0	0	0	0	0	0	0
6	1	5/21/2019	3	E	54.4	Gill	water_sample	12S_A3	12S-165	3	6	0	2	5140	0	4748	1	5	4128	4	0	0	0	0	0	0	0	0	0	0	0	0	0	0	0	0	0	0	0	0	4	0	0
6	1	5/21/2019	3	E	54.4	Gill	field_neg	12S_ANC1	12S-165	3	0	5	0	1	2	3	0	0	0	1	1	0	1	0	0	0	1	0	0	0	0	0	0	0	0	0	0	0	0	0	0	0	0
7	2	5/21/2019	2	E	54.4	Gill	water_sample	12S_A4	12S-165	3	2	1755	2	2398	7300	1	0	4	2839	2	0	3275	0	0	0	1159	1	0	1	0	1641	0	0	0	0	0	0	0	0	0	0	0	0
7	2	5/21/2019	2	E	54.4	Gill	water_sample	12S_A5	12S-165	3	3	6237	2	1	1	0	0	0	0	1	0	146	0	0	0	0	0	0	13688	1	0	0	0	0	0	0	0	0	0	0	0	2	0
7	2	5/21/2019	2	E	54.4	Gill	water_sample	12S_A6	12S-165	3	1	4	7378	4991	2	0	0	3	0	0	0	0	0	0	0	0	2	0	0	0	0	0	0	0	0	0	0	0	0	0	2	0	0
7	2	5/21/2019	2	E	54.4	Gill	field_neg	12S_ANC2	12S-165	3	0	0	0	0	1	0	1	0	0	0	0	0	0	0	0	0	0	0	0	0	0	0	0	0	0	0	0	0	0	0	0	0	0
8	3	5/21/2019	1	E	54	Gill	water_sample	12S_A7	12S-165	3	7078	10	2	5	5	1	0	0	0	0	0	7	0	0	0	0	0	0	0	0	0	0	0	0	0	0	0	0	0	0	0	0	0
8	3	5/21/2019	1	E	54	Gill	water_sample	12S_A8	12S-165	3	9	0	0	4	5	2	0	3	2	2	0	0	0	0	0	3	0	0	0	0	1	0	0	0	0	0	0	0	0	0	0	0	0
8	3	5/21/2019	1	E	54	Gill	water_sample	12S_A9	12S-165	3	5	4	0	2	1	0	1	0	1	7229	0	0	0	0	0	0	0	0	3	1	0	0	0	0	0	0	0	0	0	0	0	0	0
8	3	5/21/2019	1	E	54	Gill	field_neg	12S_ANC3	12S-165	3	2	8	3	1	0	2	3	2	1	0	0	4	0	2	0	0	0	0	0	0	0	0	0	0	0	0	0	0	0	0	0	0	0
9	3	5/21/2019	1	E	55	Fyke	water_sample	12S_A10	12S-165	3	8	2	7095	1	0	12530	0	0	0	0	0	0	0	0	0	1	1	0	2	0	0	0	0	0	0	0	0	0	0	0	0	0	0
9	3	5/21/2019	1	E	55	Fyke	water_sample	12S_A11	12S-165	3	2	1	0	2	2	0	2	3	0	1	1	1	0	0	0	2	0	0	0	0	18657	0	0	0	0	0	0	0	0	0	0	0	0
9	3	5/21/2019	1	E	55	Fyke	water_sample	12S_A12	12S-165	3	9465	6258	6146	0	6564	1	1107	2	0	2785	0	1	0	0	0	0	0	0	2	1	0	0	0	0	0	0	0	0	0	0	0	0	0
9	3	5/21/2019	1	E	55	Fyke	field_neg	12S_ANC4	12S-165	3	5	6	1	6	1	0	2	0	0	0	2	1	0	0	0	0	0	0	0	0	0	0	0	0	0	0	0	0	0	0	0	0	0
10	1	5/21/2019	3	E	54.9	Fyke	water_sample	12S_A13	12S-165	3	1	4	2	1	11621	1	2	6227	9265	6386	0	1	0	0	0	0	0	0	5	0	0	0	0	0	0	0	0	0	0	0	0	0	0
10	1	5/21/2019	3	E	54.9	Fyke	water_sample	12S_A14	12S-165	3	6061	4	8560	0	2	1	4518	4980	1	0	0	0	0	0	0	0	22586	0	0	0	0	0	0	0	0	0	0	0	0	0	0	0	0
10	1	5/21/2019	3	E	54.9	Fyke	water_sample	12S_A15	12S-165	3	8	8	7	3	3	5	7955	16373	2	0	0	0	6490	0	0	4	1	0	1	0	1	0	0	0	0	0	0	0	0	0	0	0	0
10	1	5/21/2019	3	E	54.9	Fyke	field_neg	12S_ANC5	12S-165	3	2	5	2	2	4	1	1	0	0	1	0	2	0	0	0	0	0	0	0	0	0	0	0	0	0	0	0	0	0	0	0	0	0
11	2	5/21/2019	2	E	54.5	Fyke	water_sample	12S_A16	12S-165	3	0	0	0	0	0	0	0	0	0	0	0	0	0	0	0	0	0	0	0	0	0	0	0	1958	0	0	0	0	0	0	0	0	0
11	2	5/21/2019	2	E	54.5	Fyke	water_sample	12S_A17	12S-165	3	6848	2	0	0	1	1	7063	0	0	8	0	1	0	0	0	0	0	0	0	0	0	0	0	0	0	0	0	0	0	0	0	0	0
11	2	5/21/2019	2	E	54.5	Fyke	water_sample	12S_A18	12S-165	3	2	1	1	0	6	2	1	0	2	0	0	0	0	0	0	0	1	0	0	0	0	0	0	0	0	0	0	0	0	0	0	0	0
11	2	5/21/2019	2	E	54.5	Fyke	field_neg	12S_ANC6	12S-165	3	0	1	0	0	1	0	0	0	0	0	0	0	0	0	0	0	0	0	0	0	0	0	0	0	0	0	0	0	0	0	0	0	0
15	4	5/23/2019	1	W	56.5	Fyke	water_sample	12S_B1	12S-165	3	8	42	11855	4183	9	33	0	3894	0	10	0	0	0	0	0	0	0	0	0	0	0	0	0	0	0	0	0	0	0	0	6	0	0
15	4	5/23/2019	1	W	56.5	Fyke	water_sample	12S_B2	12S-165	3	2095	1090	2253	2260	1	2156	2421	3789	0	2002	0	0	0	0	0	0	929	0	1	1103	1	0	0	0	0	0	0	0	0	0	4	0	0
15	4	5/23/2019	1	W	56.5	Fyke	water_sample	12S_B3	12S-165	3	2565	1	4327	14499	0	0	2298	2	0	2512	0	0	0	0	0	3476	2306	0	2	0	0	0	0	0	0	0	0	0	0	0	7	0	0
15	4	5/23/2019	1	W	56.5	Fyke	field_neg	12S_BNC1	12S-165	3	3	3	0	0	2	4	0	0	0	1	0	0	0	0	0	0	1	0	0	0	0	0	0	0	0	0	0	0	0	0	0	0	0
16	4	5/23/2019	1	W	55.2	Gill	water_sample	12S_B4	12S-165	3	1	0	6910	1	1	0	0	4	0	0	0	0	0	0	0	0	0	0	0	0	0	0	0	0	0	0	0	0	0	0	0	0	0
16	4	5/23/2019	1	W	55.2	Gill	water_sample	12S_B5	12S-165	3	4830	0	0	2	2	1	1	0	0	4443	0	0	0	0	0	0	0	0	2	0	0	0	0	0	0	0	0	0	0	0	0	0	0
16	4	5/23/2019	1	W	55.2	Gill	water_sample	12S_B6	12S-165	3	0	7317	1	6873	10283	0	0	0	0	1	0	1	1	0	0	0	0	0	0	0	0	0	0	0	0	0	0	0	0	1	4	0	0
16	4	5/23/2019	1	W	55.2	Gill	field_neg	12S_BNC2	12S-165	3	2	3	1	0	0	0	0	3	0	0	0	0	0	0	0	0	0	0	0	0	0	0	1	0	0	0	0	0	0	0	0	0	0
19	5	5/23/2019	2	W	56.5	Fyke	water_sample	12S_B7	12S-165	3	1691	2	2	5674	7382	1711	1774	0	1	0	0	8501	0	0	0	0	0	0	10	0	0	0	0	0	0	0	0	0	0	0	7	0	0
19	5	5/23/2019	2	W	56.5	Fyke	water_sample	12S_B8	12S-165	3	1190	992	1938	0	2	4	2185	7212	2085	0	0	4305	1961	0	0	2026	1	1126	1	0	0	0	0	0	0	0	0	0	0	0	0	0	0
19	5	5/23/2019	2	W	56.5	Fyke	water_sample	12S_B9	12S-165	3	145	1	3474	2077	0	7571	0	8174	0	6174	0	9	0	0	0	0	0	0	1	1	0	0	0	0	0	0	0	0	0	0	2	0	0
19	5	5/23/2019	2	W	56.5	Fyke	field_neg	12S_BNC3	12S-165	3	0	0	1	2	0	0	1	0	0	0	0	0	1	0	0	0	0	0	0	0	0	0	0	0	0	0	0	0	0	0	0	0	0
20	5	5/23/2019	2	W	56.3	Gill	water_sample	12S_B10	12S-165	3	4	1	0	0	10107	1	0	1	0	0	0	0	1	0	0	2	2	0	0	0	0	0	0	0	0	0	0	0	0	0	0	0	0
20	5	5/23/2019	2	W	56.3	Gill	water_sample	12S_B11	12S-165	3	4	2	4	0	0	0	0	0	0	0	0	0	0	0	0	2	0	0	0	0	0	0	0	0	0	0	0	0	0	0	0	0	0
20	5	5/23/2019	2	W	56.3	Gill	water_sample	12S_B12	12S-165	3	3	1	0	8103	14634	0	0	1	0	1	0	0	0	0	0	0	0	0	0	1	0	0	0	0	0	0	0	0	0	0	8	0	0
20	5	5/23/2019	2	W	56.3	Gill	field_neg	12S_BNC4	12S-165	3	2	3	0	2	2	1	0	0	1	0	2	2	0	0	0	0	2	1	0	0	0	0	0	0	2	0	0	0	0	0	0	0	0
21	6	5/23/2019	3	W	56.5	Fyke	water_sample	12S_B13	12S-165	3	4061	3624	9466	5268	1327	1116	4932	3	1	1019	0	1248	0	3706	1	0	2224	0	2	0	1	0	0	0	0	0	0	0	0	1147	2	0	0
21	6	5/23/2019	3	W	56.5	Fyke	water_sample	12S_B14	12S-165	3	2	4	1	0	0	2	0	0	0	0	0	0	0	0	0	0	2	0	0	0	0	0	0	0	0	0	0	0	0	0	0	0	0
21	6	5/23/2019	3	W	56.5	Fyke	water_sample	12S_B15	12S-165	3	4	1	6	0	3	0	0	0	0	0	0	0	0	0	0	0	0	0	1	0	0	0	0	0	0	0	0	0	0	0	0	0	0
21	6	5/23/2019	3	W	56.5	Fyke	field_neg	12S_BNC5	12S-165	3	4	1	0	1	7	2	0	0	0	2	1	0	0	0	0	0	0	0	0	2	0	0	0	0	0	0	0	0	0	0	0	0	0
22	6	5/23/2019	3	W	56	Gill	water_sample	12S_B16	12S-165	3	0	9539	4969	0	0	1	0	0	0	0	0	0	5494	0	0	0	0	0	0	0	0	0	0	0	0	0	0	0	0	0	0	0	0
22	6	5/23/2019	3	W	56	Gill	water_sample	12S_B17	12S-165	3	0	10	16081	0	3	0	0	0	0	0	0	0	0	0	0	0	0	0	0	0	0	0	0	0	0	0	0	0	0	0	0	0	0
22	6	5/23/2019	3	W	56	Gill	water_sample	12S_B18	12S-165	3	2	0	1	1	0	0	1	0	0	0	0	1	0	0	0	0	0	0	0	0	0	0	0	0	0	0	0	0	0	0	0	0	0
22	6	5/23/2019	3	W	56	Gill	field_neg	12S_BNC6	12S-165	3	1	0	0	0	1	0	0	0	0	1	0	0	0	0	0	0	0	0	0	0	0	0	1	0	0	0	0	0	0	0	0	0	0
25	7	5/28/2019	3	E	59.7	Fyke	water_sample	12S_C1	12S-165	3	10406	1743	3287	4263	0	1493	0	0	2465	2701	0	1140	0	0	0	1243	0	0	3	0	0	0	0	0	0	0	0	0	0	0	2	0	0
25	7	5/28/2019	3	E	59.7	Fyke	water_sample	12S_C2	12S-165	3	5054	10245	6214	4087	5	1468	1543	0	1409	1436	0	2	0	1699	0	1502	0	1530	1	0	1	0	0	0	0	0	0	0	0	0	1	0	0
25	7	5/28/2019	3	E	59.7	Fyke	water_sample	12S_C3	12S-165	3	6767	3226	2975	1586	4093	1	2564	1129	0	2339	0	0	0	1270	0	0	0	0	1	0	1	0	0	0	0	0	0	0	0	0	0	0	0
25	7	5/28/2019	3	E	59.7	Fyke	field_neg	12S_CNC1	12S-165	3	6	4	3	4	1	1	0	2	0	0	1	0	0	0	0	1	0	0	0	0	0	0	0	0	0	0	0	0	0	0	0	0	0
26	7	5/28/2019	3	E	59.5	Gill	water_sample	12S_C4	12S-165	3	6507	6263	1	2411	3603	1263	1331	0	2320	2267	0	0	1	780	6	0	1	0	0	0	0	0	0	0	0	0	0	0	0	0	2	0	0
26	7	5/28/2019	3	E	59.5	Gill	water_sample	12S_C5	12S-165	3	3108	2164	0	1203	5560	736	0	1	3619	32	0	0	809	0	3	1545	0	0	0	0	0	0	0	0	0	0	0	0	0	0	2	0	0
26	7	5/28/2019	3	E	59.5	Gill	water_sample	12S_C6	12S-165	3	1293	1103	0	1901	4080	0	0	1	859	1023	0	1	0	0	0	0	1	0	0	0	0	0	0	0	0	0	0	0	0	0	7	0	0
26	7	5/28/2019	3	E	59.5	Gill	field_neg	12S_CNC2	12S-165	3	1	1	1	1	1	0	0	0	0	0	0	0	0	0	2	0	1	0	2	0	0	0	0	0	0	0	0	0	0	0	0	0	0
27	8	5/28/2019	2	E	59.5	Fyke	water_sample	12S_C7	12S-165	3	1748	7187	7331	0	2065	7477	0	0	1	2759	0	1	1	0	0	0	0	0	0	0	0	0	0	0	0	0	0	0	0	0	0	0	0
27	8	5/28/2019	2	E	59.5	Fyke	water_sample	12S_C8	12S-165	3	11225	6876	0	9455	3281	3047	0	191	2125	4344	0	0	0	1843	0	1	0	1928	2	0	0	0	1	0	0	0	0	0	0	0	7	0	0
27	8	5/28/2019	2	E	59.5	Fyke	water_sample	12S_C9	12S-165	3	3848	2598	0	6009	3092	2402	0	1	3237	4154	0	0	0	1	0	0	2	0	2	0	0	0	0	0	0	0	0	0	0	0	2	0	0
27	8	5/28/2019	2	E	59.5	Fyke	field_neg	12S_CNC3	12S-165	3	1	2	3	0	1	0	0	0	1	1	0	0	0	0	0	0	0	0	0	0	0	0	0	1	0	0	0	0	0	0	0	0	0
28	8	5/28/2019	2	E	59.7	Gill	water_sample	12S_C10	12S-165	3	3470	2161	0	3874	943	4056	0	0	0	1748	0	0	0	0	0	0	0	0	1	0	0	805	0	0	0	0	0	0	0	0	3	0	0
28	8	5/28/2019	2	E	59.7	Gill	water_sample	12S_C11	12S-165	3	6255	7061	3008	2275	4527	3458	3	0	0	4573	0	2432	0	1	0	0	0	0	3	1264	0	0	0	0	0	0	0	0	0	0	4	0	0
28	8	5/28/2019	2	E	59.7	Gill	water_sample	12S_C12	12S-165	3	8700	2	0	2350	2502	2736	0	0	6323	0	0	1468	0	2	0	0	0	4944	2	0	0	1	0	0	0	0	0	0	0	0	3	0	0
28	8	5/28/2019	2	E	59.7	Gill	field_neg	12S_CNC4	12S-165	3	3	8	1	2	1	0	0	0	1	0	0	0	3	0	0	2	1	0	0	0	0	0	0	0	0	0	0	0	0	0	0	0	0
29	9	5/28/2019	1	E	60	Fyke	water_sample	12S_C13	12S-165	3	9327	13488	497	1694	1671	6157	1822	0	2	1294	0	0	0	0	0	0	0	1593	1	0	0	0	0	0	0	0	0	0	0	0	1	0	0
29	9	5/28/2019	1	E	60	Fyke	water_sample	12S_C14	12S-165	3	6466	16644	1589	1168	451	1159	488	426	163	153	0	166	0	5	2	543	0	634	0	117	0	0	0	0	0	0	0	0	0	0	0	0	0
29	9	5/28/2019	1	E	60	Fyke	water_sample	12S_C15	12S-165	3	3695	10627	2387	1415	1780	2223	1841	1101	665	1	0	0	1	100	0	0	1	753	0	0	0	0	0	494	0	0	0	0	0	0	1	0	0
29	9	5/28/2019	1	E	60	Fyke	field_neg	12S_CNC5	12S-165	3	2	3	2	3	1	0	2	1	0	0	0	0	1	0	1	0	0	0	0	0	0	0	0	0	0	0	0	0	0	0	0	0	0
30	9	5/28/2019	1	E	60	Gill	water_sample	12S_C16	12S-165	3	8406	13460	1	201	7611	1286	0	1011	2230	868	0	0	2	2	0	948	1	0	0	603	0	0	0	0	0	0	0	0	0	0	0	0	0
30	9	5/28/2019	1	E	60	Gill	water_sample	12S_C17	12S-165	3	10298	7173	4	2853	4960	5051	2	0	3089	4520	1	3	2	2	0	3119	2	2	0	0	1	0	0	0	0	0	0	0	0	0	2	0	0
30	9	5/28/2019	1	E	60	Gill	water_sample	12S_C18	12S-165	3	4528	6808	1615	2491	5079	1	109	0	1447	176	0	436	1092	0	0	2161	1	0	866	0	0	0	0	0	0	0	0	0	0	0	0	7	0
30	9	5/28/2019	1	E	60	Gill	field_neg	12S_CNC6	12S-165	3	6	1	3	4	6	0	5	4	0	3	0	0	2	2	0	0	0	0	0	0	0	0	0	0	0	0	0	0	0	0	0	0	0
31	10	5/30/2019	1	W	62.7	Fyke	water_sample	12S_D1	12S-165	3	11242	13281	9344	1	1880	10184	0	2	0	0	0	2	0	0	0	0	3486	0	0	1	0	0	0	0	0	0	0	0	0	0	0	0	0
31	10	5/30/2019	1	W	62.7	Fyke	water_sample	12S_D2	12S-165	3	4	6718	3745	3748	0	9010	3365	3283	0	3	0	0	1	2	0	0	1540	0	1	0	0	0	0	0	0	0	0	0	0	0	1	0	0
31	10	5/30/2019	1	W	62.7	Fyke	water_sample	12S_D3	12S-165	3	5221	5777	25889	2	2	1	0	9813	34	0	0	1	0	0	0	0	1	1	0	0	0	0	0	0	0	0	0	0	0	0	0	0	0
31	10	5/30/2019	1	W	62.7	Fyke	field_neg	12S_DNC1	12S-165	3	1	4	2	1	1	0	1	0	1	0	0	2	0	0	0	0	0	0	0	0	2	0	0	0	0	0	0	0	0	0	0	0	0
32	10	5/30/2019	1	W	63	Gill	water_sample	12S_D4	12S-165	3	8823	4979	2664	4577	1	1	0	0	0	0	0	1	0	0	0	0	0	0	0	0	0	0	0	0	0	0	0	0	0	0	4	0	0
32	10	5/30/2019	1	W	63	Gill	water_sample	12S_D5	12S-165	3	4138	4097	1	4	0	0	0	5513	0	1	0	0	0	7802	0	0	0	0	0	0	0	0	0	0	0	0	0	0	0	0	0	0	0
32	10	5/30/2019	1	W	63	Gill	water_sample	12S_D6	12S-165	3	0	3854	2364	4447	5879	2597	0	2078	0	562	0	34	0	2257	0	0	0	0	2265	0	0	0	0	0	0	0	0	0	0	0	4	2	0
32	10	5/30/2019	1	W	63	Gill	field_neg	12S_DNC2	12S-165	3	1	1	1	0	2	0	0	0	1	1	1	0	0	0	0	1	1	0	0	0	0	0	0	0	0	0	0	0	0	0	0	0	0
33	11	5/30/2019	2	W	63.2	Fyke	water_sample	12S_D7	12S-165	3	3	2	3	0	0	0	0	0	0	1	0	0	0	0	0	0	0	0	0	0	0	0	0	1	0	0	0	0	0	0	0	0	0
33	11	5/30/2019	2	W	63.2	Fyke	water_sample	12S_D8	12S-165	3	3	0	0	2	0	0	4	0	0	0	0	0	0	0	0	0	0	0	0	0	0	0	0	0	0	0	0	0	0	0	0	0	0
33	11	5/30/2019	2	W	63.2	Fyke	water_sample	12S_D9	12S-165	3	1233	1	7902	2875	0	4837	3242	2738	0	0	0	195	0	8074	0	0	4720	0	0	0	0	0	0	0	0	0	0	0	0	0	1	0	0
33	11	5/30/2019	2	W	63.2	Fyke	field_neg	12S_DNC3	12S-165	3	2	2	0	0	0	0	0	0	0	0	0	0	0	0	0	0	0	0	0	0	0	0	0	0	0	0	0	0	0	0	0	0	0
34	11	5/30/2019	2	W	63.3	Gill	water_sample	12S_D10	12S-165	3	4284	1406	3121	7440	1942	1307	2069	0	2738	0	0	0	0	0	0	1276	0	0	0	0	0	0	0	0	0	0	0	0	0	0	3	0	0
34	11	5/30/2019	2	W	63.3	Gill	water_sample	12S_D11	12S-165	3	0	9	0	1	0	0	3	13	4	0	0	0	0	0	0	1	0	0	0	0	0	0	0	0	0	0	0	0	0	0	0	0	0
34	11	5/30/2019	2	W	63.3	Gill	water_sample	12S_D12	12S-165	3	21012	2307	0	5951	2	0	3721	1220	8	0	0	0	0	0	0	0	2	0	0	0	0	0	0	0	0	0	0	0	0	1	3	0	0
34	11	5/30/2019	2	W	63.3	Gill	field_neg	12S_DNC4	12S-165	3	0	0	0	0	0	0	0	0	0	0	1	0	0	1	0	0	0	0	0	0	0	0	0	0	0	0	0	0	0	0	0	0	0
35	12	5/30/2019	3	W	64.8	Fyke	water_sample	12S_D13	12S-165	3	1469	4082	7517	1244	3	1	5059	6300	0	3	0	2	0	0	0	0	5829	0	0	0	0	0	0	0	0	0	0	0	0	0	2	0	0
35	12	5/30/2019	3	W	64.8	Fyke	water_sample	12S_D14	12S-165	3	1096	1762	2335	4	3	4	911	1397	0	1	0	0	0	1	0	1	1031	3	0	3	0	0	0	0	0	0	0	0	0	0	0	0	0
35	12	5/30/2019	3	W	64.8	Fyke	water_sample	12S_D15	12S-165	3	417	2528	902	510	290	32	1022	521	0	0	0	1	0	65	0	0	952	0	0	0	0	0	0	0	0	0	0	0	0	0	1	0	0
35	12	5/30/2019	3	W	64.8	Fyke	field_neg	12S_DNC5	12S-165	3	2	0	0	0	0	0	0	0	0	0	0	0	0	0	0	0	0	0	0	0	0	0	0	0	0	0	0	0	0	0	0	0	0
36	12	5/30/2019	3	W	64	Gill	water_sample	12S_D16	12S-165	3	3746	6074	2650	5264	1794	0	0	1	0	0	0	0	0	0	0	0	0	0	0	0	0	0	0	0	0	0	0	0	0	0	10	0	0
36	12	5/30/2019	3	W	64	Gill	water_sample	12S_D17	12S-165	3	172	186	0	0	95	0	0	0	0	81	0	0	0	0	0	0	0	86	0	0	0	108	0	6	0	0	0	0	0	0	0	0	0
36	12	5/30/2019	3	W	64	Gill	water_sample	12S_D18	12S-166	3	5	4	3	4	5987	1	0	1	0	1	0	1	0	0	0	0	0	0	0	0	0	0	0	0	0	0	0	0	0	0	0	0	0
36	12	5/30/2019	3	W	64	Gill	field_neg	12S_DNC6	12S-166	3	29	2	0	3	7	2	0	0	1	1	1	1	0	0	0	1	1	0	0	1	0	0	0	0	0	0	0	0	0	0	0	0	0
37	13	6/3/2019	3	E	59	Fyke	water_sample	12S_E1	12S-166	3	5	3834	2936	873	3	2	1175	8296	2198	1	0	353	0	0	0	0	0	0	1496	0	0	0	0	0	0	0	0	0	0	0	0	3	0
37	13	6/3/2019	3	E	59	Fyke	water_sample	12S_E2	12S-166	3	3453	6572	9566	2	6	1	2	17444	3986	0	0	0	0	0	0	0	3	0	0	0	0	0	0	0	0	0	0	0	0	0	0	0	0
37	13	6/3/2019	3	E	59	Fyke	water_sample	12S_E3	12S-166	3	4	2	9184	8	0	0	2	1	20	0	0	0	0	0	0	0	2676	0	0	0	0	0	0	0	0	0	0	806	0	0	0	0	0
37	13	6/3/2019	3	E	59	Fyke	field_neg	12S_ENC1	12S-166	3	3	5	1	0	2	1	0	0	0	0	1	0	0	0	0	0	0	0	2	0	0	0	0	0	0	0	0	0	0	0	0	0	0
38	13	6/3/2019	3	E	59.5	Gill	water_sample	12S_E4	12S-166	3	11	4967	2	4176	2828	1	1	1	0	0	0	23564	0	0	1	0	0	1	5	0	1	0	0	0	0	1	0	0	0	0	0	0	0
38	13	6/3/2019	3	E	59.5	Gill	water_sample	12S_E5	12S-166	3	5	3	0	5562	1	0	0	0	6665	10104	0	1	0	0	0	2	1	1	0	0	0	0	0	0	0	0	0	0	0	0	4	0	0
38	13	6/3/2019	3	E	59.5	Gill	water_sample	12S_E6	12S-166	3	21929	3	3	0	5	7	0	0	0	0	0	12	0	0	0	1	0	1	1646	1	1	0	0	1	0	0	0	0	0	0	0	248	0
38	13	6/3/2019	3	E	59.5	Gill	field_neg	12S_ENC2	12S-166	3	5	4	4	3	0	2	0	0	0	0	0	3	0	0	0	0	0	1	0	2	1	0	0	0	0	0	0	0	0	0	0	0	0
39	14	6/3/2019	2	E	59.2	Fyke	water_sample	12S_E7	12S-166	3	2	3531	1	5625	7413	0	4399	6679	0	0	0	0	0	0	0	1	0	0	2	0	5	0	0	0	0	0	0	0	0	0	2	0	0
39	14	6/3/2019	2	E	59.2	Fyke	water_sample	12S_E8	12S-166	3	3	10	0	0	6	1	8933	1	2	5	0	151	0	0	0	0	0	0	8640	0	0	0	0	0	0	0	0	0	0	0	0	6	0
39	14	6/3/2019	2	E	59.2	Fyke	water_sample	12S_E9	12S-166	3	6806	8908	4182	1	1	0	2	1	2990	1	0	0	0	0	0	0	9	0	0	0	0	0	0	0	0	0	0	0	0	0	0	0	0
39	14	6/3/2019	2	E	59.2	Fyke	field_neg	12S_ENC3	12S-166	3	6	6	0	4	1	0	0	0	0	0	0	1	0	0	0	0	0	0	0	0	0	0	0	0	0	0	0	0	0	0	0	0	0
40	14	6/3/2019	2	E	59.8	Gill	water_sample	12S_E10	12S-166	3	11321	11	7059	3	0	4	6	10	1	1	0	1	3	0	0	7018	1	0	0	0	0	0	0	0	0	0	0	0	0	0	0	0	0
40	14	6/3/2019	2	E	59.8	Gill	water_sample	12S_E11	12S-166	3	5	1	0	0	1	0	1	2	1	31085	0	0	0	0	0	0	0	0	0	0	0	0	0	0	0	0	0	0	0	0	0	0	0
40	14	6/3/2019	2	E	59.8	Gill	water_sample	12S_E12	12S-166	3	10638	7	2	3	15970	0	0	0	7649	0	0	0	0	0	0	0	0	0	0	0	0	0	0	0	0	0	0	0	0	0	0	0	0
40	14	6/3/2019	2	E	59.8	Gill	field_neg	12S_ENC4	12S-166	3	1	0	0	1	0	0	0	0	0	0	0	0	0	0	0	0	0	0	0	0	1	0	0	0	0	0	0	0	0	0	0	0	0
41	15	6/3/2019	1	E	59.3	Fyke	water_sample	12S_E13	12S-166	3	5284	4600	1	12988	2373	3637	0	0	0	2144	0	1	0	0	0	0	0	2372	0	0	0	3324	0	0	0	0	0	0	0	0	10	0	0
41	15	6/3/2019	1	E	59.3	Fyke	water_sample	12S_E14	12S-166	3	3986	8900	3611	7058	3651	1	1	1	0	2	0	6633	0	2	0	0	0	112	3	0	0	0	0	0	0	0	0	0	0	0	7	0	0
41	15	6/3/2019	1	E	59.3	Fyke	water_sample	12S_E15	12S-166	3	11043	8	3	8117	1	0	1	7	0	0	0	7413	0	0	0	0	0	0	5	0	0	0	0	0	0	0	0	0	0	0	12	0	0
41	15	6/3/2019	1	E	59.3	Fyke	field_neg	12S_ENC5	12S-166	3	1	0	0	3	0	0	0	0	1	0	0	0	0	0	0	0	0	0	0	2	0	0	0	0	0	0	0	0	0	0	0	0	0
42	15	6/3/2019	1	E	59.2	Gill	water_sample	12S_E16	12S-166	3	4436	9458	4	7039	3829	0	4	0	1818	0	2	4169	0	1	0	2682	0	2369	2	0	0	0	0	0	0	0	0	0	0	0	2	0	0
42	15	6/3/2019	1	E	59.2	Gill	water_sample	12S_E17	12S-166	3	6548	5820	3	7	4674	1172	0	3	0	7553	0	0	0	0	0	0	0	0	2	0	0	0	1	0	0	0	0	0	0	0	0	0	0
42	15	6/3/2019	1	E	59.2	Gill	water_sample	12S_E18	12S-166	3	12066	4059	0	0	8896	2	0	0	1357	2310	0	27	0	0	0	0	0	0	2495	1	4931	0	0	0	0	0	0	0	0	0	0	23	0
42	15	6/3/2019	1	E	59.2	Gill	field_neg	12S_ENC6	12S-166	3	1	1	0	0	1	1	0	0	0	0	0	1	0	0	0	0	0	0	0	0	0	1	0	0	0	0	0	0	0	0	0	0	0
43	16	6/4/2019	1	W	60	Fyke	water_sample	12S_F1	12S-166	3	3619	4129	1808	5617	2	3024	2895	2366	1	1481	0	1	0	0	0	0	1207	0	0	1	0	0	0	0	0	0	0	0	0	0	4	0	0
43	16	6/4/2019	1	W	60	Fyke	water_sample	12S_F2	12S-166	3	10812	12451	0	10213	1932	3553	1105	5857	124	2	0	0	0	0	0	2788	0	0	0	0	1	0	0	0	0	0	0	0	0	4	655	0	0
43	16	6/4/2019	1	W	60	Fyke	water_sample	12S_F3	12S-166	3	3701	2020	1227	15943	617	1069	0	2213	0	0	0	2	0	0	0	0	0	0	0	0	0	0	0	0	0	0	0	0	0	0	15	0	0
43	16	6/4/2019	1	W	60	Fyke	field_neg	12S_FNC1	12S-166	3	7	3	6	3	0	1	1	0	1	1	0	0	0	0	0	1	0	0	0	0	0	0	0	0	0	0	0	0	0	0	0	0	0
44	16	6/4/2019	1	W	58.8	Gill	water_sample	12S_F4	12S-166	3	6384	0	2	11256	0	0	0	5697	0	0	0	0	0	0	0	0	0	0	0	0	0	0	0	0	0	0	0	0	0	0	7	0	0
44	16	6/4/2019	1	W	58.8	Gill	water_sample	12S_F5	12S-166	3	3391	2721	2872	1438	6	4607	1341	0	2886	0	0	0	0	0	0	1	0	1	0	2823	0	0	3500	0	0	0	0	0	0	0	3	0	0
44	16	6/4/2019	1	W	58.8	Gill	water_sample	12S_F6	12S-166	3	7	8	415	1	7714	9349	0	6902	0	9038	0	0	0	0	0	0	0	0	7	10094	8803	0	0	1	0	0	0	0	0	0	0	0	0
44	16	6/4/2019	1	W	58.8	Gill	field_neg	12S_FNC2	12S-166	3	3	1	0	1	1	0	0	0	0	1	0	1	0	0	0	0	0	0	0	0	0	0	0	0	0	0	0	0	0	0	0	0	0
45	17	6/4/2019	2	W	59.8	Fyke	water_sample	12S_F7	12S-166	3	1	4	7742	2	4	0	0	0	0	0	0	0	0	0	1	0	0	0	0	1	0	0	0	0	0	0	0	0	0	0	0	0	0
45	17	6/4/2019	2	W	59.8	Fyke	water_sample	12S_F8	12S-166	3	5675	5	6586	1	2	5795	0	1	1	0	0	5	1	0	0	0	0	0	0	0	0	0	0	0	0	0	0	0	0	0	0	0	0
45	17	6/4/2019	2	W	59.8	Fyke	water_sample	12S_F9	12S-166	3	5	1748	4203	2649	1	8665	0	3979	1	1	0	1	0	0	0	0	1	0	3	0	0	0	0	0	0	0	0	0	0	0	0	0	0
45	17	6/4/2019	2	W	59.8	Fyke	field_neg	12S_FNC3	12S-166	3	0	0	0	1	1	0	1	0	0	0	0	0	0	1	0	0	0	0	0	0	0	0	0	0	0	0	0	0	0	0	0	0	0
47	17	6/4/2019	2	W	60.3	Gill	water_sample	12S_F10	12S-166	3	6997	7569	2	2	1	4378	0	3	0	2	0	0	0	0	0	0	0	0	0	6760	0	0	0	0	0	0	0	0	0	0	0	0	0
47	17	6/4/2019	2	W	60.3	Gill	water_sample	12S_F11	12S-166	3	8594	1	14539	1	1	0	0	0	0	0	0	0	0	0	0	9583	0	0	0	2	0	0	0	0	0	0	0	0	0	0	0	0	0
47	17	6/4/2019	2	W	60.3	Gill	water_sample	12S_F12	12S-166	3	6930	0	0	2	3	1	0	6236	0	0	0	0	0	0	0	0	0	0	0	0	0	0	0	0	0	0	0	0	0	0	0	0	0
47	17	6/4/2019	2	W	60.3	Gill	field_neg	12S_FNC4	12S-166	3	1	1	0	0	2	1	0	0	0	0	0	0	2	0	0	0	0	0	1	0	0	0	0	0	0	0	0	0	0	0	0	0	0
48	18	6/4/2019	3	W	61.3	Fyke	water_sample	12S_F13	12S-166	3	3740	4151	14445	13529	5	4	2	0	4399	3794	0	1	0	2	0	0	5267	1	0	1	0	0	0	0	0	0	0	0	0	0	8	0	0
48	18	6/4/2019	3	W	61.3	Fyke	water_sample	12S_F14	12S-166	3	572	9957	3	466	0	1	2491	2	0	2	0	0	0	0	0	22	4144	0	0	0	0	0	0	0	0	0	0	0	0	0	0	0	0
48	18	6/4/2019	3	W	61.3	Fyke	water_sample	12S_F15	12S-166	3	3	559	5846	1689	1	7240	1	1	0	0	0	0	4	1	0	0	0	0	0	0	0	0	0	0	0	0	0	0	0	0	0	0	0
48	18	6/4/2019	3	W	61.3	Fyke	field_neg	12S_FNC5	12S-166	3	0	0	0	2	3	0	0	0	0	0	0	0	0	0	0	1	0	0	0	0	0	0	0	0	0	0	0	0	0	0	0	0	0
49	18	6/4/2019	3	W	61.1	Gill	water_sample	12S_F16	12S-166	3	6	32424	8	0	2	1	0	2	1	0	1	1	0	0	0	0	0	0	1	1	2	0	0	0	0	0	0	0	0	0	0	0	0
49	18	6/4/2019	3	W	61.1	Gill	water_sample	12S_F17	12S-166	3	4	21962	2	4	0	0	1	0	2	0	0	1	0	0	0	0	1	0	0	0	0	0	1	0	0	0	0	0	0	0	0	0	0
49	18	6/4/2019	3	W	61.1	Gill	water_sample	12S_F18	12S-166	3	4	14	2	22773	1	2	2	0	0	0	0	0	0	1	0	0	0	0	1	0	0	0	0	0	0	0	0	0	0	0	19	0	0
49	18	6/4/2019	3	W	61.1	Gill	field_neg	12S_FNC6	12S-166	3	0	2	0	0	1	0	0	0	0	2	0	1	0	0	0	0	0	0	0	0	0	0	0	0	0	0	0	0	0	0	0	0	0
50	19	6/5/2019	1	E	62.4	Fyke	water_sample	12S_G1	12S-166	3	6281	7559	2179	9911	2607	2	1378	1240	0	2	0	9	0	0	0	1362	1	1280	578	1	0	0	0	0	0	0	0	0	0	0	4	12	0
50	19	6/5/2019	1	E	62.4	Fyke	water_sample	12S_G2	12S-166	3	7444	6614	629	5063	3183	1197	772	666	1511	482	0	1569	0	1	0	713	0	0	1	551	0	0	0	0	0	0	0	0	0	0	11	0	0
50	19	6/5/2019	1	E	62.4	Fyke	water_sample	12S_G3	12S-166	3	5275	4923	3470	5300	4413	0	0	0	1	3	0	1026	1	0	8	0	0	333	3	0	0	0	0	0	0	0	0	0	0	0	3	0	0
50	19	6/5/2019	1	E	62.4	Fyke	field_neg	12S_GNC1	12S-166	3	4	1	0	1	0	1	0	1	1	1	0	0	0	0	1	1	0	0	0	0	0	0	0	0	0	0	0	0	0	0	0	0	0
51	19	6/5/2019	1	E	61.7	Gill	water_sample	12S_G4	12S-166	3	5546	4	1803	1921	10046	5537	0	0	0	0	0	0	0	0	2	1306	1	2943	0	0	0	1335	0	0	0	0	0	0	0	0	3	0	0
51	19	6/5/2019	1	E	61.7	Gill	water_sample	12S_G5	12S-166	3	5230	919	1321	1730	2344	0	0	2482	2388	1298	0	0	0	0	0	0	0	0	0	0	0	0	109	0	0	0	0	0	0	0	1	0	0
51	19	6/5/2019	1	E	61.7	Gill	water_sample	12S_G6	12S-166	3	6082	1296	0	1136	5220	3	0	0	4333	1821	0	1148	0	0	0	2392	0	1342	949	0	0	901	2576	0	0	0	0	0	0	0	0	0	0
51	19	6/5/2019	1	E	61.7	Gill	field_neg	12S_GNC2	12S-166	3	2	5	1	1	1	3	2	1	0	1	0	0	1	0	0	0	0	0	0	0	0	0	0	0	0	0	0	0	0	0	0	0	0
52	20	6/5/2019	2	E	62.1	Fyke	water_sample	12S_G7	12S-166	3	1840	3309	3170	2092	1	2759	5942	2636	0	0	0	0	1	1578	2	0	3682	0	0	0	1	0	0	2738	0	0	0	0	0	0	5	0	0
52	20	6/5/2019	2	E	62.1	Fyke	water_sample	12S_G8	12S-166	3	0	4	0	5	4	1	0	3	0	6	0	0	1	0	0	0	0	0	0	0	1	1	0	0	0	0	0	0	0	0	1	0	0
52	20	6/5/2019	2	E	62.1	Fyke	water_sample	12S_G9	12S-166	3	2461	1	14	253	0	0	630	612	1	0	0	0	3	0	0	0	1747	0	0	0	0	0	0	1198	0	0	0	0	0	0	0	0	0
52	20	6/5/2019	2	E	62.1	Fyke	field_neg	12S_GNC3	12S-166	3	4	1	0	4	2	1	0	0	0	1	0	0	0	0	0	0	0	0	0	0	0	1	0	0	0	0	0	0	0	0	0	0	0
53	20	6/5/2019	2	E	62	Gill	water_sample	12S_G10	12S-166	3	6782	10	3154	7338	5319	4762	1	0	1	1950	0	0	0	2	0	0	0	0	2	0	0	0	0	0	0	0	0	0	0	0	3	0	0
53	20	6/5/2019	2	E	62	Gill	water_sample	12S_G11	12S-166	3	8	1682	1	2	0	0	0	1	2	0	0	1	0	2	0	0	0	1	0	0	0	0	0	0	0	0	0	0	0	0	0	1	0
53	20	6/5/2019	2	E	62	Gill	water_sample	12S_G12	12S-166	3	7850	4421	1706	0	4855	4	0	0	8381	2766	0	0	0	0	0	0	0	0	1	1	0	0	0	0	0	0	0	0	0	0	0	0	0
53	20	6/5/2019	2	E	62	Gill	field_neg	12S_GNC4	12S-166	3	5	2	3	1	1	1	1	1	0	1	0	1	0	0	1	0	0	0	0	0	0	0	0	0	0	0	0	0	0	0	0	0	0
54	21	6/5/2019	3	E	62.2	Fyke	water_sample	12S_G13	12S-166	3	6699	13	8209	9006	3	2	1	2	3750	3	0	0	1	3650	5	2	0	1	0	0	0	0	0	1	0	0	0	0	0	0	7	0	0
54	21	6/5/2019	3	E	62.2	Fyke	water_sample	12S_G14	12S-166	3	5305	3	9083	0	6796	0	5241	0	0	0	0	0	0	2	1	0	0	0	0	0	1	0	0	0	0	0	0	0	0	0	0	0	0
54	21	6/5/2019	3	E	62.2	Fyke	water_sample	12S_G15	12S-166	3	1695	2045	3095	6613	0	186	531	1688	1	1	0	877	0	1960	0	0	0	0	0	0	0	0	0	0	0	1	0	0	0	0	7	0	0
54	21	6/5/2019	3	E	62.2	Fyke	field_neg	12S_GNC5	12S-166	3	3	3	3	0	1	0	1	0	0	0	0	0	0	0	0	3	0	0	0	2	0	0	0	0	0	0	0	0	0	0	0	0	0
55	21	6/5/2019	3	E	62.5	Gill	water_sample	12S_G16	12S-166	3	16075	4062	4263	4225	23	3654	8195	0	2	3355	0	53	0	1	0	3822	0	3197	4008	1	0	0	0	0	0	0	0	0	0	0	3	12	0
55	21	6/5/2019	3	E	62.5	Gill	water_sample	12S_G17	12S-166	3	11891	2306	3302	13282	4	0	2711	1	1727	0	0	0	1	0	0	1	1	0	0	1	0	0	0	0	0	0	0	0	0	0	6	0	0
55	21	6/5/2019	3	E	62.5	Gill	water_sample	12S_G18	12S-166	3	8626	10339	3	10671	2	7	0	3676	0	1	0	3226	1	0	0	0	1	0	0	2985	1	0	1	0	0	0	0	0	0	0	9	1	0
55	21	6/5/2019	3	E	62.5	Gill	field_neg	12S_GNC6	12S-166	3	3	8	2	2	0	2	2	1	1	0	0	1	0	0	0	0	0	0	1	0	0	0	0	0	0	0	0	0	0	0	0	0	0
56	22	6/6/2019	1	W	66.5	Fyke	water_sample	12S_H1	12S-166	3	2482	15679	4586	760	0	296	1368	366	1	1	0	0	0	0	0	0	1627	0	1	0	0	0	0	0	0	1	0	0	0	0	0	0	0
56	22	6/6/2019	1	W	66.5	Fyke	water_sample	12S_H2	12S-166	3	1165	15097	9141	3158	290	515	1836	496	951	0	0	0	0	0	0	0	0	0	0	1	0	0	0	0	0	0	0	0	0	0	6	0	0
56	22	6/6/2019	1	W	66.5	Fyke	water_sample	12S_H3	12S-166	3	5515	14262	1882	8902	1	0	570	1205	0	0	0	0	0	2	0	0	1486	0	0	0	0	0	1	0	0	0	0	0	0	0	2	0	0
56	22	6/6/2019	1	W	66.5	Fyke	field_neg	12S_HNC1	12S-166	3	5	8	2	10	4	1	0	1	0	1	0	7	0	0	0	0	0	1	0	0	0	0	0	0	0	0	0	0	0	0	0	0	0
57	22	6/6/2019	1	W	66.5	Gill	water_sample	12S_H4	12S-166	3	1	142	1191	726	0	0	0	0	0	0	0	0	0	0	0	0	0	0	0	0	0	0	0	0	0	0	0	0	0	0	0	0	0
57	22	6/6/2019	1	W	66.5	Gill	water_sample	12S_H5	12S-166	3	1387	18224	1	0	4	3	0	2	0	2	0	0	0	1	0	1	0	0	0	0	0	0	0	0	0	0	0	0	0	0	0	0	0
57	22	6/6/2019	1	W	66.5	Gill	water_sample	12S_H6	12S-166	3	6777	0	9510	1	1	0	0	0	0	0	0	2183	0	0	0	0	1	0	0	0	0	0	0	0	0	0	0	0	0	0	0	1	0
57	22	6/6/2019	1	W	66.5	Gill	field_neg	12S_HNC2	12S-166	3	0	3	0	1	2	2	0	0	2	1	0	0	0	0	0	0	0	0	0	0	0	0	0	0	0	0	0	0	0	0	0	0	0
58	23	6/6/2019	2	W	66.8	Fyke	water_sample	12S_H7	12S-166	3	24461	5	2	13837	1	0	25582	0	0	0	0	1	0	9	0	0	0	0	0	1	0	0	0	0	0	0	0	0	0	1	4	0	0
58	23	6/6/2019	2	W	66.8	Fyke	water_sample	12S_H8	12S-166	3	8758	2	3874	2	0	7315	0	0	0	0	0	0	0	3	1	0	2	0	0	0	0	0	0	0	0	0	0	0	0	0	0	0	0
58	23	6/6/2019	2	W	66.8	Fyke	water_sample	12S_H9	12S-166	3	1	0	0	1	0	0	23715	10130	0	1	0	0	0	452	0	0	0	0	0	0	0	0	0	0	0	0	0	0	0	0	0	0	0
58	23	6/6/2019	2	W	66.8	Fyke	field_neg	12S_HNC3	12S-166	3	2	0	1	5	1	2	0	0	5	0	0	0	0	0	0	0	0	0	0	0	0	0	0	0	0	0	0	0	0	0	0	0	0
59	23	6/6/2019	2	W	67	Gill	water_sample	12S_H10	12S-166	3	2	10890	0	1	0	0	2	1	0	0	0	0	0	82	0	0	0	0	0	1	0	0	0	0	0	0	0	0	0	0	0	0	0
59	23	6/6/2019	2	W	67	Gill	water_sample	12S_H11	12S-166	3	15855	8	1	1	1	1	1	0	32391	1	0	2	0	0	0	0	0	0	0	1	0	0	0	0	0	0	0	0	0	0	0	0	0
59	23	6/6/2019	2	W	67	Gill	water_sample	12S_H12	12S-166	3	4508	7426	2	1	2	0	2	3	1	11254	1	0	0	0	0	1	4	0	0	0	0	0	0	0	0	0	0	0	0	0	0	0	0
59	23	6/6/2019	2	W	67	Gill	field_neg	12S_HNC4	12S-166	3	0	1	0	0	1	0	0	0	0	0	0	0	0	0	0	0	0	0	0	0	0	0	0	0	0	0	0	0	0	0	0	0	0
60	24	6/6/2019	3	W	66.4	Fyke	water_sample	12S_H13	12S-166	3	23	2173	6685	6622	0	0	1	163	6	0	0	0	0	9	0	0	949	0	0	0	0	0	0	0	0	0	0	0	0	0	2	0	0
60	24	6/7/2019	4	W	66.4	Fyke	water_sample	12S_H14	12S-166	3	2139	6776	4066	3422	1	3	5267	1	2	0	0	0	0	0	0	0	1	0	0	0	0	0	0	0	0	0	0	0	0	0	0	0	0
60	24	6/8/2019	5	W	66.4	Fyke	water_sample	12S_H15	12S-166	3	3834	8519	14056	8087	1	0	2	0	0	0	0	0	0	2519	0	0	67	0	1	0	0	0	0	0	0	0	0	0	0	0	5	0	0
60	24	6/6/2019	3	W	66.4	Fyke	field_neg	12S_HNC5	12S-166	3	12507	3	0	0	0	0	0	1	1	2	0	0	0	0	2	0	0	0	0	0	0	0	0	0	0	0	0	0	0	0	0	0	0
61	24	6/6/2019	3	W	66	Gill	water_sample	12S_H16	12S-167	6	8375	7653	11948	268	1	1	0	8249	0	1	0	1	0	0	0	0	0	0	0	0	0	0	0	0	0	0	0	0	0	0	0	0	0
61	24	6/6/2019	3	W	66	Gill	water_sample	12S_H17	12S-167	6	12	5	4	2	4	0	0	1	1	0	0	0	2	0	0	0	0	0	1	0	0	0	0	0	0	0	0	0	0	0	0	0	0
61	24	6/6/2019	3	W	66	Gill	water_sample	12S_H18	12S-167	6	13002	3095	8126	16360	0	0	0	0	0	0	1	0	0	0	0	0	0	0	0	0	0	0	0	0	0	0	0	0	0	0	13	0	0
61	24	6/6/2019	3	W	66	Gill	field_neg	12S_HNC6	12S-167	6	13	13	13	3	0	1	0	4	0	2	0	1	8	10	0	1	0	0	11	0	0	0	0	0	0	1	0	0	2	0	0	0	0
62	25	6/12/2019	1	E	63.3	Fyke	water_sample	12S_I1	12S-167	6	7851	5493	1283	2959	3578	2863	668	0	483	0	0	535	0	0	0	0	0	0	3	865	472	589	0	0	0	0	0	0	0	0	0	0	0
62	25	6/12/2019	1	E	63.3	Fyke	water_sample	12S_I2	12S-167	6	4080	4953	380	4045	1624	1122	454	560	0	0	0	689	0	1	0	612	0	0	0	0	0	0	0	0	0	0	0	0	0	0	2	0	0
62	25	6/12/2019	1	E	63.3	Fyke	water_sample	12S_I3	12S-167	6	26324	32769	4102	30061	18816	2638	4486	2656	1	3739	0	435	1	1	0	0	0	7504	3568	0	0	0	0	0	0	0	0	0	0	0	16	350	0
62	25	6/12/2019	1	E	63.3	Fyke	field_neg	12S_INC1	12S-167	6	5	4	3	1	2	0	0	0	0	1	0	0	0	0	2	0	0	1	0	0	0	0	0	0	0	0	0	0	0	0	0	0	0
63	25	6/12/2019	1	E	63.8	Gill	water_sample	12S_I4	12S-167	6	7275	6363	2	0	7366	1	1	0	0	3	1	1358	0	1	0	3917	0	2766	1	3147	0	0	0	0	0	0	0	0	0	0	0	0	0
63	25	6/12/2019	1	E	63.8	Gill	water_sample	12S_I5	12S-167	6	10405	18605	1351	1056	11329	2	1	0	0	359	0	0	3	0	0	1886	0	2118	1	0	0	0	0	0	0	0	0	0	0	0	1	0	0
63	25	6/12/2019	1	E	63.8	Gill	water_sample	12S_I6	12S-167	6	5082	9053	937	2986	869	0	3387	0	0	2	0	2034	0	0	0	1203	0	0	1769	2	6	0	0	0	0	0	0	0	0	0	2	5	0
63	25	6/12/2019	1	E	63.8	Gill	field_neg	12S_INC2	12S-167	6	18	4	8	1	1	0	0	0	0	2	0	0	1	0	5	0	0	0	0	0	0	0	0	0	0	0	0	0	0	0	0	0	0
64	26	6/12/2019	2	E	64.6	Fyke	water_sample	12S_I7	12S-167	6	7620	17290	3939	1396	2	2041	3710	2286	1	3	0	2804	0	2397	0	0	0	1706	2	1	0	0	0	1	0	0	0	0	0	0	1	0	0
64	26	6/12/2019	2	E	64.6	Fyke	water_sample	12S_I8	12S-167	6	2694	11676	7471	0	0	0	1110	0	2	1	0	0	0	0	0	0	2	0	0	0	0	0	0	0	0	0	0	0	0	0	0	0	0
64	26	6/12/2019	2	E	64.6	Fyke	water_sample	12S_I9	12S-167	6	14785	39685	20205	4514	3	11602	7554	12	0	3	0	0	3	0	0	0	0	0	0	0	1	0	0	0	0	0	0	0	0	0	2	0	0
64	26	6/12/2019	2	E	64.6	Fyke	field_neg	12S_INC3	12S-167	6	1	0	0	0	0	0	0	0	0	0	0	0	0	0	0	0	0	0	1	0	0	0	0	2	0	0	0	0	0	0	0	0	0
65	26	6/12/2019	2	E	64.9	Gill	water_sample	12S_I10	12S-167	6	14116	2	2134	1	1	2312	0	0	0	12	0	0	0	0	0	0	0	0	0	0	0	0	0	0	0	0	0	0	0	0	0	0	0
65	26	6/12/2019	2	E	64.9	Gill	water_sample	12S_I11	12S-167	6	5833	17443	3406	0	1	0	0	0	7400	0	0	0	0	1	0	0	0	0	0	0	0	0	0	0	0	0	0	0	0	0	0	0	0
65	26	6/12/2019	2	E	64.9	Gill	water_sample	12S_I12	12S-167	6	3793	6078	3492	3	2946	1525	0	0	0	1	0	0	0	0	0	0	0	0	0	0	0	2	0	0	0	0	0	0	0	0	0	0	0
65	26	6/12/2019	2	E	64.9	Gill	field_neg	12S_INC4	12S-167	6	1	1	0	0	1	0	0	0	0	1	0	0	1	0	0	0	0	0	0	1	0	0	0	0	0	0	0	0	0	0	0	0	0
66	27	6/12/2019	3	E	65.2	Fyke	water_sample	12S_I13	12S-167	6	1699	2499	2626	2	0	1	4166	3152	0	0	0	2	2	2591	0	0	0	0	0	0	0	0	0	0	0	0	0	0	0	0	0	0	0
66	27	6/12/2019	3	E	65.2	Fyke	water_sample	12S_I14	12S-167	6	22398	20787	213	19228	3	1	7100	2	0	1	0	3	0	23	0	0	1	0	0	0	0	0	0	0	0	0	0	0	0	0	9	0	0
66	27	6/12/2019	3	E	65.2	Fyke	water_sample	12S_I15	12S-167	6	40987	23633	7170	1	6320	1	6633	1	0	0	0	1	0	0	0	2	0	0	0	0	0	0	0	0	0	0	0	0	0	0	0	0	0
66	27	6/12/2019	3	E	65.2	Fyke	field_neg	12S_INC5	12S-167	6	0	1	0	0	1	1	0	0	0	0	0	0	0	0	0	0	0	1	0	0	0	0	0	0	0	0	0	0	0	0	0	0	0
67	27	6/12/2019	3	E	65.2	Gill	water_sample	12S_I16	12S-167	6	11195	7493	8861	7517	3000	12	4	1	0	19	0	1	59	0	1	0	0	0	0	0	0	0	0	0	0	0	0	0	0	0	6	0	0
67	27	6/12/2019	3	E	65.2	Gill	water_sample	12S_I17	12S-167	6	5525	4983	0	1	3490	19321	1541	0	0	2	0	0	1	0	1	0	0	0	34	0	1	0	0	0	1	0	0	0	0	0	0	0	0
67	27	6/12/2019	3	E	65.2	Gill	water_sample	12S_I18	12S-167	6	1788	4169	2	1	2	0	1	0	0	0	1	0	0	0	0	1957	0	0	0	0	0	0	4012	0	2146	0	0	0	0	0	1	0	0
67	27	6/12/2019	3	E	65.2	Gill	field_neg	12S_INC6	12S-167	6	7	6	2	2	0	0	1	1	0	1	0	0	1	0	0	0	0	1	0	0	0	0	0	0	0	0	0	0	0	0	0	0	0
68	28	6/13/2019	1	W	56.9	Fyke	water_sample	12S_J1	12S-167	6	11890	3900	2155	407	287	683	1101	790	0	0	0	357	0	1	0	68	153	121	1	0	0	0	0	45	0	0	0	0	0	0	0	0	26
68	28	6/13/2019	1	W	56.9	Fyke	water_sample	12S_J2	12S-167	6	9898	1945	1644	545	840	71	461	95	173	149	0	448	0	0	0	78	161	0	2	194	0	0	0	0	0	0	0	0	0	0	0	0	0
68	28	6/13/2019	1	W	56.9	Fyke	water_sample	12S_J3	12S-167	6	12793	2543	3384	597	729	3	263	405	173	123	0	329	0	0	1	0	263	83	172	291	1	0	0	0	0	0	0	0	0	0	0	9	0
68	28	6/13/2019	1	W	56.9	Fyke	field_neg	12S_JNC1	12S-167	6	4	2	3	5	2	0	0	0	0	0	0	0	0	0	0	0	0	0	0	1	0	0	0	0	0	0	0	0	0	0	0	0	0
69	28	6/13/2019	1	W	55.3	Gill	water_sample	12S_J4	12S-167	6	8210	1931	4055	3378	14573	1234	2063	0	3657	2	0	4431	0	1	0	3713	1	6754	3	1411	1357	0	3	0	2818	0	0	0	0	0	0	0	0
69	28	6/13/2019	1	W	55.3	Gill	water_sample	12S_J5	12S-167	6	3015	2	0	2	5461	0	688	398	0	0	0	2886	539	1	0	0	0	676	0	819	0	848	0	0	0	247	1	0	1	0	0	0	0
69	28	6/13/2019	1	W	55.3	Gill	water_sample	12S_J6	12S-167	6	2184	337	657	473	3884	256	0	719	104	0	1	2084	0	0	0	1547	0	400	0	1159	0	0	387	0	2	1	0	0	0	0	0	0	0
69	28	6/13/2019	1	W	55.3	Gill	field_neg	12S_JNC2	12S-167	6	1	2	0	0	0	0	0	0	0	2	0	0	0	1	0	0	0	0	0	0	0	0	0	0	0	0	0	0	0	0	0	0	0
70	29	6/13/2019	2	W	60.6	Fyke	water_sample	12S_J7	12S-167	6	4017	2991	1526	0	2	2231	4055	0	1385	0	0	1	888	0	0	0	0	0	0	0	0	0	0	0	0	0	0	0	0	0	0	0	0
70	29	6/13/2019	2	W	60.6	Fyke	water_sample	12S_J8	12S-167	6	2994	2139	1819	1410	0	1	0	2	1	0	0	23	1913	1	0	1	0	0	1829	0	0	0	0	0	0	0	0	0	0	0	0	10	0
70	29	6/13/2019	2	W	60.6	Fyke	water_sample	12S_J9	12S-167	6	315	599	0	1131	3	3487	1	0	0	0	0	1	985	0	0	0	0	0	0	0	0	0	0	0	0	0	0	0	0	0	0	0	0
70	29	6/13/2019	2	W	60.6	Fyke	field_neg	12S_JNC3	12S-167	6	6	0	1	1	0	3	0	2	0	0	1	0	0	0	0	0	0	0	0	0	0	0	0	0	1	0	0	0	0	0	0	0	0
71	29	6/13/2019	2	W	60.9	Gill	water_sample	12S_J10	12S-167	6	1340	1427	951	3662	0	0	0	0	0	0	0	0	0	0	0	2	0	0	22	1321	0	0	0	0	29	0	0	0	0	0	4	0	0
71	29	6/13/2019	2	W	60.9	Gill	water_sample	12S_J11	12S-167	6	5109	7	3743	1	6442	0	0	0	1	1	0	3132	0	0	2	0	2	15	4	0	0	0	0	0	0	0	0	0	0	0	0	0	0
71	29	6/13/2019	2	W	60.9	Gill	water_sample	12S_J12	12S-167	6	2457	3308	0	0	2830	1222	1307	0	0	2	0	1251	0	0	0	0	1	0	102	0	0	0	0	0	0	0	0	0	0	0	0	2	0
71	29	6/13/2019	2	W	60.9	Gill	field_neg	12S_JNC4	12S-167	6	2	2	0	0	4	0	0	1	0	0	0	0	0	0	1	0	0	0	0	0	0	0	0	0	0	0	0	0	0	0	0	0	0
72	30	6/13/2019	3	W	61.2	Fyke	water_sample	12S_J13	12S-167	6	4	9074	485	91	0	514	245	27	0	0	0	0	0	0	0	0	0	0	0	0	0	0	0	0	0	0	0	0	0	0	0	0	0
72	30	6/13/2019	3	W	61.2	Fyke	water_sample	12S_J14	12S-167	6	684	3951	708	1	609	4	678	1290	0	0	0	0	1	0	0	379	0	0	0	0	0	0	0	0	0	0	0	0	0	0	0	0	0
72	30	6/13/2019	3	W	61.2	Fyke	water_sample	12S_J15	12S-167	6	4124	10767	1628	0	1	0	1369	627	0	0	0	0	0	0	0	0	0	1	0	0	0	0	0	0	0	0	0	0	0	0	0	0	0
72	30	6/13/2019	3	W	61.2	Fyke	field_neg	12S_JNC5	12S-167	6	2	8	3	0	0	1	0	0	0	0	0	0	0	0	0	0	0	0	0	0	0	0	0	0	0	0	0	0	0	0	0	0	0
73	30	6/13/2019	3	W	59.7	Gill	water_sample	12S_J16	12S-167	6	2745	4	1	4690	0	2	0	0	0	0	1	0	0	0	0	0	0	0	0	0	0	0	0	0	0	0	0	0	0	0	0	0	0
73	30	6/13/2019	3	W	59.7	Gill	water_sample	12S_J17	12S-167	6	1683	3	2	2178	3446	3414	1	0	1	0	0	32	0	0	0	0	0	1	1957	0	0	0	0	0	0	0	0	0	0	0	1	2	0
73	30	6/13/2019	3	W	59.7	Gill	water_sample	12S_J18	12S-167	6	6	6646	0	6	1	1	2	1	0	1	0	0	4	0	2	0	0	1	0	0	0	0	0	0	0	0	0	0	0	0	0	0	0
73	30	6/13/2019	3	W	59.7	Gill	field_neg	12S_JNC6	12S-167	6	8	2	7	3	1	0	0	0	1	0	0	0	0	0	1	0	1	0	0	0	0	0	0	0	0	0	0	0	0	0	0	0	0
80	32	5/29/2029	ParkSt	NA	63.3	No_net	water_sample	12S_X1	12S-167	6	30794	5	7789	1331	770	2190	0	1	0	7302	1	1	7892	0	28637	0	1	0	5	3	0	0	0	0	0	0	0	329	267	0	1	0	0
80	32	5/29/2029	ParkSt	NA	63.3	No_net	water_sample	12S_X2	12S-167	6	16660	1	5667	688	3442	698	0	0	403	3640	0	0	1848	0	7560	0	0	0	458	0	0	0	0	0	0	0	0	227	503	0	0	0	0
80	32	5/29/2029	ParkSt	NA	63.3	No_net	water_sample	12S_X3	12S-167	6	10053	5	3935	2	1565	2	0	0	2	321	0	14	1585	0	7446	0	937	2	706	0	0	1	0	0	0	0	0	608	1	0	0	17	0
80	32	5/29/2029	ParkSt	NA	63.3	No_net	field_neg	12S_XNC1	12S-167	6	1	0	1	1	5	0	0	1	2	1	0	0	0	1	0	0	0	0	0	0	0	0	0	0	0	0	0	0	0	0	0	0	0
80	32	6/3/2019	ParkSt	NA	63.3	No_net	water_sample	12S_Y4	12S-167	6	8654	0	6045	1097	340	658	9129	0	0	462	0	0	3120	267	5589	0	0	0	0	0	0	0	0	0	0	0	0	0	0	0	1	0	0
80	32	6/3/2019	ParkSt	NA	63.3	No_net	water_sample	12S_Y5	12S-167	6	11443	6	8240	352	3605	1866	243	0	1	6886	0	0	7887	8157	8805	0	1	848	1	0	0	0	0	0	0	0	0	0	0	0	0	0	0
80	32	6/3/2019	ParkSt	NA	63.3	No_net	water_sample	12S_Y6	12S-167	6	7255	1	4945	0	454	403	275	0	189	956	0	0	1933	5114	2063	0	0	0	543	1	0	252	0	396	0	0	1	0	126	0	0	0	0
80	32	6/3/2019	ParkSt	NA	63.3	No_net	field_neg	12S_YNC2	12S-167	6	6	1	0	0	1	2	0	0	3	2	0	0	0	0	0	0	0	0	0	0	0	0	0	0	0	0	0	0	0	0	0	0	0
80	32	6/11/2019	ParkSt	NA	63.3	No_net	water_sample	12S_Z4	12S-167	6	970	142	672	2	123	116	190	0	0	61	0	6	534	73	0	0	1	0	505	2	135	0	0	0	0	0	0	0	0	0	0	10	0
80	32	6/11/2019	ParkSt	NA	63.3	No_net	water_sample	12S_Z5	12S-167	6	4889	1560	5165	1201	1095	1	871	0	0	1	0	536	2611	1819	2	0	1	0	2344	1	0	0	0	0	0	0	0	0	0	0	1	256	0
80	32	6/11/2019	ParkSt	NA	63.3	No_net	water_sample	12S_Z6	12S-167	6	3824	1247	3813	278	0	201	0	0	0	882	0	30	1705	2871	2	0	0	0	2803	0	0	0	0	0	0	338	0	0	538	0	0	57	0
80	32	6/11/2019	ParkSt	NA	63.3	No_net	field_neg	12S_ZNC2	12S-167	6	0	4	11	3	1	0	1	3	0	0	0	0	0	0	0	0	1	0	0	0	0	0	0	0	0	0	0	0	0	0	0	1	0
81	31	5/29/2029	BelowDam	NA	63.3	No_net	water_sample	12S_X4	12S-167	6	3	2427	913	0	0	2608	1148	0	0	4875	0	0	14697	0	1252	0	0	0	0	0	0	0	0	0	0	0	0	1	0	0	0	0	0
81	31	5/29/2029	BelowDam	NA	63.3	No_net	water_sample	12S_X5	12S-167	6	4	1137	5367	0	0	1644	0	0	1359	7166	0	0	5739	0	1829	0	0	0	3	0	0	0	0	1	0	0	0	0	0	0	0	0	0
81	31	5/29/2029	BelowDam	NA	63.3	No_net	water_sample	12S_X6	12S-167	6	472	2	1824	719	4	2	1	1026	1	6085	0	0	3670	0	0	0	0	0	2	0	0	0	0	0	0	0	0	0	0	0	1	0	0
81	31	5/29/2029	BelowDam	NA	63.3	No_net	field_neg	12S_XNC2	12S-167	6	7	1	0	3	0	2	0	0	5	0	0	0	0	0	0	1	0	1	0	0	0	0	0	0	0	0	0	0	0	0	0	0	0
81	31	6/3/2019	BelowDam	NA	63.3	No_net	water_sample	12S_Y1	12S-167	6	0	6646	9396	3276	5	2	58	0	0	0	1	0	8345	4	1	0	5	0	1	0	0	0	0	0	0	0	3272	0	0	0	1	0	0
81	31	6/3/2019	BelowDam	NA	63.3	No_net	water_sample	12S_Y2	12S-167	6	2866	2	10866	10	8	4642	2667	0	0	4338	1	3	0	3020	0	0	0	0	0	0	0	0	0	0	0	0	0	0	0	0	0	0	0
81	31	6/3/2019	BelowDam	NA	63.3	No_net	water_sample	12S_Y3	12S-167	6	5779	264	5263	1472	2	1	1265	1	820	11	0	1240	1169	7581	0	409	0	1	610	0	0	1540	0	0	0	0	3	0	1	0	1	0	0
81	31	6/3/2019	BelowDam	NA	63.3	No_net	field_neg	12S_YNC1	12S-167	6	4	1	0	0	1	0	0	0	0	0	0	1	0	0	1	0	0	0	0	0	0	0	0	0	0	0	0	0	0	0	0	0	0
81	31	6/11/2019	BelowDam	NA	63.3	No_net	water_sample	12S_Z1	12S-167	6	424	1746	7843	3249	1402	0	0	0	0	0	0	3	0	1	0	0	0	0	0	0	0	0	0	0	0	2753	0	0	0	0	3	0	0
81	31	6/11/2019	BelowDam	NA	63.3	No_net	water_sample	12S_Z2	12S-167	6	1681	6630	7828	1521	1563	1498	1071	0	0	0	0	0	5807	6304	2	0	0	0	0	0	0	0	0	0	0	0	0	0	0	0	2	0	0
81	31	6/11/2019	BelowDam	NA	63.3	No_net	water_sample	12S_Z3	12S-167	6	504	3188	14703	1203	0	2	999	0	0	3	1	0	1710	3369	0	0	0	1	2	0	0	1	0	0	0	0	0	0	0	0	1	0	0
81	31	6/11/2019	BelowDam	NA	63.3	No_net	field_neg	12S_ZNC1	12S-167	6	3	3	2	6	2	0	0	0	0	0	1	0	0	0	0	0	0	0	0	0	0	0	0	0	0	0	0	0	0	0	0	0	0
NA	NA	NA	LabNeg	NA	#N/A	NA	lab_neg	12S_neg165	12S-165	3	0	1	0	2	2	0	0	1	0	0	1	0	0	0	0	0	0	0	0	0	0	0	0	0	0	0	0	0	0	0	0	0	0
NA	NA	NA	LabNeg	NA	#N/A	NA	lab_neg	12S_neg166	12S-166	3	3	1	0	0	1	1	0	0	0	1	0	0	0	0	0	0	0	0	0	2	1	0	0	0	0	0	0	0	0	0	0	0	0
NA	NA	NA	LabNeg	NA	#N/A	NA	lab_neg	12S_neg167	12S-167	6	3	0	1	1	0	0	0	2	0	1	1	0	0	0	0	0	0	0	0	0	0	0	0	0	0	0	0	0	0	0	0	0	0
NA	NA	NA	LabPos	NA	#N/A	NA	lab_pos	12S_pos165	12S-165	3	3	0	0	0	0	1	0	1	0	1	33102	0	0	0	0	0	0	0	0	0	0	0	0	0	0	0	0	0	0	0	0	0	0
NA	NA	NA	LabPos	NA	#N/A	NA	lab_pos	12S_pos166	12S-166	3	2	0	0	1	0	0	0	0	0	0	31074	0	0	0	0	0	0	1	0	0	0	2	0	0	0	0	0	0	0	0	0	0	2
NA	NA	NA	LabPos	NA	#N/A	NA	lab_pos	12S_pos167	12S-167	6	6	1	0	1	0	0	1	0	0	0	46767	1	1	0	0	0	0	0	0	0	3	0	0	0	0	0	0	0	0	0	0	0	2
