## Supplementary File 3 for "eDNA metabarcoding outperforms traditional fisheries sampling and reveals fine-scale heterogeneity in a temperate freshwater lake"

Waypoint	Net_group	Date	Zone	Lake_side	water_temp	Gear	Sample_type	Sample	Catostomus_commersonii	Perca_flavescens	Neogobius_melanostomus	Sander_vitreus	Esox_lucius	Cottus_sp.	Ambloplites_rupestris	Etheostoma_sp.	Micropterus_dolomieu	Percopsis_omiscomaycus	Salmo_trutta	Oncorhynchus_sp.	Cyprinus_carpio	Catostomus_catostomus	Lampetra_sp.	Rhinichthys_sp.	Cyprinidae	Culaea_inconstans	Micropterus_salmoides	Lepomis_sp.	Salvelinus_fontinalis	Petromyzon_marinus	Salvelinus_namaycush	Alosa_pseudoharengus	Pimephales_notatus	Pomoxis_nigromaculatus	Semotilus_atromaculatus	Umbra_limi	Luxilus_cornutus	Ameiurus_sp.	Notemigonus_crysoleucas	Percina_caprodes
6	1	5/21/2019	3	E	54.4	Gill	water_sample	16S_A1	50	40	114	0	0	53	0	0	0	0	0	0	0	0	0	33	0	0	0	78	0	0	0	0	0	0	0	0	0	0	0	0
6	1	5/21/2019	3	E	54.4	Gill	water_sample	16S_A2	627	33	0	0	0	58	0	0	0	0	0	0	0	0	46	0	0	0	0	0	0	0	0	0	0	0	0	0	0	0	0	0
6	1	5/21/2019	3	E	54.4	Gill	water_sample	16S_A3	18	0	0	0	0	0	0	0	0	0	0	0	0	0	0	0	0	0	0	0	0	0	0	0	0	0	0	0	0	0	0	0
7	2	5/21/2019	2	E	54.4	Gill	water_sample	16S_A4	178	251	0	0	25	55	0	0	0	0	0	14	0	0	17	0	0	0	0	0	0	0	0	0	0	0	0	0	0	0	0	0
7	2	5/21/2019	2	E	54.4	Gill	water_sample	16S_A5	29	0	0	0	0	0	0	293	0	0	0	0	0	0	0	0	0	0	0	0	0	0	0	0	0	0	0	0	0	0	0	0
7	2	5/21/2019	2	E	54.4	Gill	water_sample	16S_A6	128	0	0	0	0	0	0	0	0	0	0	0	0	0	0	81	25	0	0	216	0	0	0	0	0	0	0	0	0	0	0	0
8	3	5/21/2019	1	E	54	Gill	water_sample	16S_A7	73	0	0	0	0	99	0	0	0	0	0	0	0	0	47	0	0	0	0	0	0	0	0	0	0	0	0	0	0	0	0	0
8	3	5/21/2019	1	E	54	Gill	water_sample	16S_A8	0	0	0	0	0	0	0	0	0	0	0	0	0	0	0	0	0	0	0	0	0	0	0	0	0	0	0	0	0	0	0	0
8	3	5/21/2019	1	E	54	Gill	water_sample	16S_A9	31	0	0	0	0	0	0	0	0	0	0	146	0	0	0	0	0	0	0	0	0	0	0	0	0	0	0	0	0	0	0	0
9	3	5/21/2019	1	E	55	Fyke	water_sample	16S_A10	77	0	0	0	0	0	0	210	0	0	0	279	0	0	23	0	0	0	0	0	0	0	0	0	0	0	0	0	0	0	0	0
9	3	5/21/2019	1	E	55	Fyke	water_sample	16S_A11	56	0	0	0	0	0	0	0	0	0	0	0	0	0	27	0	0	0	0	161	0	0	0	0	0	0	0	0	0	0	0	0
9	3	5/21/2019	1	E	55	Fyke	water_sample	16S_A12	64	173	0	0	0	93	0	67	0	0	0	165	0	0	18	158	35	0	279	0	0	0	0	0	0	0	0	0	0	0	0	0
10	1	5/21/2019	3	E	54.9	Fyke	water_sample	16S_A13	94	0	17	0	0	26	0	87	96	0	0	0	0	0	0	0	0	0	0	0	0	0	0	0	0	0	0	0	0	0	0	0
10	1	5/21/2019	3	E	54.9	Fyke	water_sample	16S_A14	0	1041	777	0	0	0	259	2415	0	0	51	297	0	0	113	0	0	0	0	0	0	0	0	0	0	0	0	0	0	0	0	0
10	1	5/21/2019	3	E	54.9	Fyke	water_sample	16S_A15	0	0	140	0	0	0	275	901	0	169	0	0	219	0	0	0	0	0	0	0	0	0	0	0	0	0	0	0	0	0	0	0
11	2	5/21/2019	2	E	54.5	Fyke	water_sample	16S_A16	11	0	0	0	0	0	0	0	0	0	0	0	0	0	0	0	0	0	0	0	0	0	0	0	0	0	0	0	0	0	0	0
11	2	5/21/2019	2	E	54.5	Fyke	water_sample	16S_A17	65	0	138	0	0	0	73	0	0	0	0	0	0	0	0	66	19	0	0	0	0	0	0	0	0	0	0	0	0	0	0	0
11	2	5/21/2019	2	E	54.5	Fyke	water_sample	16S_A18	71	239	37	0	0	0	0	0	0	0	0	0	0	0	0	0	0	0	0	0	0	0	0	0	0	0	0	0	0	0	0	0
15	4	5/23/2019	1	W	56.5	Fyke	water_sample	16S_B1	101	0	0	0	0	0	0	38	0	0	0	129	0	0	0	0	0	0	0	0	0	0	0	0	0	0	0	0	0	0	0	0
15	4	5/23/2019	1	W	56.5	Fyke	water_sample	16S_B2	264	19	31	16	53	0	35	68	0	0	0	118	0	0	0	0	0	0	0	0	0	0	0	0	0	22	0	0	0	0	0	0
15	4	5/23/2019	1	W	56.5	Fyke	water_sample	16S_B3	159	0	26	0	336	0	40	0	0	0	0	0	0	0	0	0	0	0	0	0	0	0	0	0	0	0	0	0	0	0	0	0
16	4	5/23/2019	1	W	55.2	Gill	water_sample	16S_B4	118	0	0	0	0	0	0	0	0	0	0	0	0	0	0	0	0	0	0	0	0	0	0	0	0	0	0	0	0	0	0	0
16	4	5/23/2019	1	W	55.2	Gill	water_sample	16S_B5	69	179	23	0	0	134	0	0	0	0	0	158	0	0	17	0	0	0	0	0	0	0	0	0	0	0	0	0	0	0	0	0
16	4	5/23/2019	1	W	55.2	Gill	water_sample	16S_B6	59	44	0	0	0	68	0	0	0	60	55	96	0	0	0	0	0	0	0	0	0	0	0	0	0	0	0	0	0	0	0	0
19	5	5/23/2019	2	W	56.5	Fyke	water_sample	16S_B7	128	0	0	0	0	0	0	0	0	0	0	0	0	0	0	0	0	0	0	0	0	0	0	0	0	0	0	0	0	0	0	0
19	5	5/23/2019	2	W	56.5	Fyke	water_sample	16S_B8	108	0	0	0	0	0	0	303	0	0	0	0	0	0	0	0	0	0	0	0	0	0	0	0	0	0	0	0	0	0	0	0
19	5	5/23/2019	2	W	56.5	Fyke	water_sample	16S_B9	75	65	0	0	0	0	0	0	0	0	0	0	0	0	0	0	0	0	0	0	0	0	0	0	0	0	0	0	0	0	0	0
20	5	5/23/2019	2	W	56.3	Gill	water_sample	16S_B10	71	0	0	0	0	45	0	0	0	0	0	0	0	0	0	0	0	0	0	0	0	0	0	0	0	0	0	0	0	0	0	0
20	5	5/23/2019	2	W	56.3	Gill	water_sample	16S_B11	106	0	31	0	0	0	0	0	0	146	121	0	0	0	21	0	0	0	0	0	0	0	0	0	0	0	0	0	0	0	0	0
20	5	5/23/2019	2	W	56.3	Gill	water_sample	16S_B12	15	0	0	0	0	0	0	0	0	0	0	0	0	0	0	0	0	0	0	0	0	0	0	0	0	0	0	0	0	0	0	0
21	6	5/23/2019	3	W	56.5	Fyke	water_sample	16S_B13	519	110	1192	365	289	274	500	225	0	0	0	248	0	0	42	0	0	0	0	0	0	0	0	0	0	0	0	0	0	0	0	0
21	6	5/23/2019	3	W	56.5	Fyke	water_sample	16S_B14	197	0	0	0	0	0	0	0	227	0	0	0	0	0	0	0	0	0	0	0	0	0	0	0	0	0	0	0	0	0	0	0
21	6	5/23/2019	3	W	56.5	Fyke	water_sample	16S_B15	81	37	0	0	0	0	0	0	0	0	0	0	0	0	0	0	0	0	0	0	0	0	0	0	0	0	0	0	0	0	0	0
22	6	5/23/2019	3	W	56	Gill	water_sample	16S_B16	115	133	0	0	31	27	0	0	115	0	0	26	0	0	0	0	0	0	0	0	0	0	0	0	0	0	0	0	0	0	0	0
22	6	5/23/2019	3	W	56	Gill	water_sample	16S_B17	106	412	15	0	90	0	0	0	0	0	99	17	0	0	0	0	0	0	0	0	0	0	0	0	0	0	0	0	0	0	0	0
22	6	5/23/2019	3	W	56	Gill	water_sample	16S_B18	36	26	0	58	0	0	0	0	0	0	0	0	0	0	0	0	0	0	0	0	0	0	0	0	0	0	0	0	0	0	0	0
25	7	5/28/2019	3	E	59.7	Fyke	water_sample	16S_C1	595	280	610	0	744	62	46	0	92	58	0	243	0	0	42	0	0	0	0	0	0	0	0	0	0	0	0	0	0	0	0	0
25	7	5/28/2019	3	E	59.7	Fyke	water_sample	16S_C2	302	628	335	0	58	0	41	0	0	39	0	408	0	0	0	52	0	0	0	0	0	0	0	0	0	0	0	0	0	0	0	0
25	7	5/28/2019	3	E	59.7	Fyke	water_sample	16S_C3	560	437	413	20	37	49	45	55	754	110	0	54	0	0	0	0	0	0	0	0	0	0	0	0	0	0	0	0	0	0	0	0
26	7	5/28/2019	3	E	59.5	Gill	water_sample	16S_C4	1204	1698	51	126	353	1048	121	0	0	1235	253	766	0	0	89	441	74	0	0	0	0	0	0	0	0	0	214	25	0	0	0	0
26	7	5/28/2019	3	E	59.5	Gill	water_sample	16S_C5	476	420	0	50	129	551	0	0	0	327	0	0	0	0	0	0	0	0	0	0	0	0	0	0	0	0	0	0	0	0	0	0
26	7	5/28/2019	3	E	59.5	Gill	water_sample	16S_C6	489	1246	0	0	344	750	0	0	0	674	0	423	0	0	37	531	104	0	0	0	0	0	0	0	0	0	0	0	0	0	0	0
27	8	5/28/2019	2	E	59.5	Fyke	water_sample	16S_C7	3179	2471	1479	1870	449	958	104	224	282	327	0	706	0	0	65	488	43	86	0	0	0	0	0	0	0	0	0	0	0	0	0	0
27	8	5/28/2019	2	E	59.5	Fyke	water_sample	16S_C8	6400	2270	780	1485	509	1545	295	564	85	0	531	887	0	0	78	409	33	0	0	0	0	0	0	0	0	0	0	0	0	0	0	0
27	8	5/28/2019	2	E	59.5	Fyke	water_sample	16S_C9	325	182	38	48	47	93	0	0	30	27	0	0	0	0	0	0	0	0	0	0	0	0	0	0	0	0	0	0	0	0	0	0
28	8	5/28/2019	2	E	59.7	Gill	water_sample	16S_C10	316	524	0	0	33	43	0	0	22	0	0	105	0	0	0	70	0	14	0	0	0	0	0	0	0	0	0	0	0	0	0	0
28	8	5/28/2019	2	E	59.7	Gill	water_sample	16S_C11	564	1205	0	0	34	86	0	0	28	179	0	200	0	0	0	36	0	101	0	0	0	0	0	0	0	0	0	0	0	0	0	0
28	8	5/28/2019	2	E	59.7	Gill	water_sample	16S_C12	445	748	0	71	24	81	0	0	0	191	0	141	0	0	0	0	0	0	0	0	0	0	0	0	0	0	0	0	0	0	0	0
29	9	5/28/2019	1	E	60	Fyke	water_sample	16S_C13	458	2162	86	253	96	74	274	48	0	161	0	65	0	0	0	0	0	0	0	0	0	0	0	0	0	0	0	0	0	0	0	0
29	9	5/28/2019	1	E	60	Fyke	water_sample	16S_C14	5491	10315	1313	1223	1619	797	212	598	332	578	120	176	0	0	0	524	44	74	0	61	0	0	0	0	0	0	0	0	0	0	0	0
29	9	5/28/2019	1	E	60	Fyke	water_sample	16S_C15	468	1702	81	70	49	120	37	0	16	51	31	26	0	0	0	0	0	0	30	0	0	0	0	0	0	0	0	0	0	0	0	0
30	9	5/28/2019	1	E	60	Gill	water_sample	16S_C16	6788	3282	0	1575	371	2746	0	0	407	635	159	1316	0	0	0	298	49	0	0	0	198	0	0	0	0	0	0	0	0	0	379	0
30	9	5/28/2019	1	E	60	Gill	water_sample	16S_C17	1816	832	0	261	302	172	0	0	0	487	0	682	0	0	85	0	0	69	0	0	0	0	0	0	0	0	0	0	0	0	0	0
30	9	5/28/2019	1	E	60	Gill	water_sample	16S_C18	6395	3810	3226	432	74	2479	0	0	0	2032	0	970	0	0	53	1680	316	738	0	0	0	0	0	0	0	0	0	0	0	0	0	0
31	10	5/30/2019	1	W	62.7	Fyke	water_sample	16S_D1	5366	2896	1602	3921	2116	0	0	2992	1344	0	0	0	0	0	0	0	0	0	0	0	0	0	0	0	0	0	0	0	0	0	0	0
31	10	5/30/2019	1	W	62.7	Fyke	water_sample	16S_D2	174	80	79	59	0	70	0	43	0	0	0	0	0	0	0	15	0	0	0	0	0	0	0	0	0	0	0	0	0	0	0	0
31	10	5/30/2019	1	W	62.7	Fyke	water_sample	16S_D3	351	189	70	19	52	140	0	159	0	0	0	0	0	0	0	0	0	0	0	0	0	0	0	0	0	0	0	0	0	0	0	0
32	10	5/30/2019	1	W	63	Gill	water_sample	16S_D4	67	74	0	0	0	0	0	0	20	13	0	0	0	0	0	0	0	0	0	0	0	0	0	0	0	0	0	0	0	0	0	0
32	10	5/30/2019	1	W	63	Gill	water_sample	16S_D5	1049	0	0	825	0	0	0	0	0	430	0	0	0	0	0	0	0	0	0	0	0	0	0	0	0	0	0	0	0	0	0	0
32	10	5/30/2019	1	W	63	Gill	water_sample	16S_D6	193	39	83	129	0	400	0	0	57	19	0	173	0	0	0	23	0	0	0	0	0	0	0	0	0	0	0	0	0	0	38	0
33	11	5/30/2019	2	W	63.2	Fyke	water_sample	16S_D7	0	0	0	0	0	0	0	0	0	0	0	0	0	0	0	0	0	0	0	0	0	0	0	0	0	0	0	0	0	0	0	0
33	11	5/30/2019	2	W	63.2	Fyke	water_sample	16S_D8	108	27	0	0	0	0	0	27	0	0	0	0	0	0	0	0	0	0	0	0	0	0	0	0	0	0	0	0	0	0	0	0
33	11	5/30/2019	2	W	63.2	Fyke	water_sample	16S_D9	1401	798	1828	2180	1102	277	0	582	0	175	0	0	0	0	0	0	0	395	0	0	0	0	0	0	0	0	0	0	0	0	0	0
34	11	5/30/2019	2	W	63.3	Gill	water_sample	16S_D10	117	95	16	0	147	28	71	0	0	25	0	0	0	14	0	0	0	0	0	0	0	0	0	0	0	0	0	0	0	0	0	0
34	11	5/30/2019	2	W	63.3	Gill	water_sample	16S_D11	0	0	0	0	0	0	0	0	0	0	0	0	0	0	0	0	0	0	0	0	0	0	0	0	0	0	0	0	0	0	0	0
34	11	5/30/2019	2	W	63.3	Gill	water_sample	16S_D12	576	0	0	19	129	14	46	0	0	0	0	0	0	0	0	0	0	0	0	0	0	0	0	0	0	0	0	0	0	0	0	0
35	12	5/30/2019	3	W	64.8	Fyke	water_sample	16S_D13	0	1308	2994	0	251	0	447	5792	598	0	0	0	0	0	67	253	0	0	0	0	0	0	0	0	0	0	0	0	0	0	0	0
35	12	5/30/2019	3	W	64.8	Fyke	water_sample	16S_D14	107	128	82	0	0	0	46	148	0	0	0	0	0	0	0	0	0	0	0	0	0	0	0	0	0	0	0	0	0	0	0	0
35	12	5/30/2019	3	W	64.8	Fyke	water_sample	16S_D15	98	2000	456	0	70	0	338	418	117	0	0	0	0	0	0	0	0	0	0	0	0	0	0	0	0	0	0	0	0	0	0	0
36	12	5/30/2019	3	W	64	Gill	water_sample	16S_D16	1029	0	264	0	544	0	184	0	0	0	0	134	0	0	34	0	0	0	0	0	0	0	0	0	0	0	0	0	0	0	0	0
36	12	5/30/2019	3	W	64	Gill	water_sample	16S_D17	165	0	13	0	0	96	0	14	0	42	28	29	0	0	0	12	0	0	83	0	0	0	0	0	0	0	0	0	0	0	0	0
36	12	5/30/2019	3	W	64	Gill	water_sample	16S_D18	0	0	0	0	0	0	0	0	0	0	0	0	0	0	0	0	0	0	0	0	0	0	0	0	0	0	0	0	0	0	0	0
37	13	6/3/2019	3	E	59	Fyke	water_sample	16S_E1	13818	0	6722	0	0	3376	4240	1739	0	6177	0	0	0	0	0	0	0	0	0	0	0	0	0	0	0	0	0	0	0	0	0	0
37	13	6/3/2019	3	E	59	Fyke	water_sample	16S_E2	13829	6317	30947	0	0	0	0	9477	0	6856	0	5965	0	0	0	0	0	0	0	0	0	0	0	0	0	0	0	0	0	0	0	0
37	13	6/3/2019	3	E	59	Fyke	water_sample	16S_E3	0	893	2776	0	702	0	0	327	906	0	0	0	0	0	0	528	0	0	0	0	0	0	0	0	0	0	0	0	0	0	0	0
38	13	6/3/2019	3	E	59.5	Gill	water_sample	16S_E4	0	0	0	0	0	0	0	0	0	0	0	0	0	0	0	0	0	0	0	0	0	0	0	0	0	0	0	0	0	0	0	0
38	13	6/3/2019	3	E	59.5	Gill	water_sample	16S_E5	0	0	0	0	0	0	0	0	0	0	0	0	0	0	0	0	0	0	0	0	0	0	0	0	0	0	0	0	0	0	0	0
38	13	6/3/2019	3	E	59.5	Gill	water_sample	16S_E6	0	0	0	0	0	0	0	0	0	0	0	0	0	0	0	0	0	0	0	0	0	0	0	0	0	0	0	0	0	0	0	0
39	14	6/3/2019	2	E	59.2	Fyke	water_sample	16S_E7	6116	0	2576	0	0	2017	2496	12576	0	0	0	0	0	0	0	0	0	0	0	0	0	0	0	0	0	0	0	0	0	0	0	0
39	14	6/3/2019	2	E	59.2	Fyke	water_sample	16S_E8	263	119	0	0	34	0	0	0	0	0	0	0	0	0	0	0	0	0	0	0	0	0	0	0	0	0	0	0	0	0	0	0
39	14	6/3/2019	2	E	59.2	Fyke	water_sample	16S_E9	3826	3063	1440	954	1376	0	1993	0	0	948	0	0	0	0	0	876	0	0	0	0	0	0	0	0	0	0	0	0	0	0	0	0
40	14	6/3/2019	2	E	59.8	Gill	water_sample	16S_E10	1035	0	0	0	0	568	0	0	0	0	0	0	0	0	0	0	0	0	0	0	0	0	0	0	0	0	0	0	0	0	0	0
40	14	6/3/2019	2	E	59.8	Gill	water_sample	16S_E11	0	0	0	2801	0	3810	0	0	1878	1665	0	0	0	0	0	0	0	0	0	0	0	0	0	0	0	0	0	0	0	0	0	0
40	14	6/3/2019	2	E	59.8	Gill	water_sample	16S_E12	13523	3518	0	0	0	0	0	0	0	6068	5406	0	0	0	0	0	0	0	0	0	0	0	0	0	0	0	0	0	0	0	0	0
41	15	6/3/2019	1	E	59.3	Fyke	water_sample	16S_E13	5783	1445	559	0	3160	1340	0	1395	0	0	0	0	0	0	0	0	0	0	0	0	0	0	0	0	0	0	0	0	0	0	0	0
41	15	6/3/2019	1	E	59.3	Fyke	water_sample	16S_E14	5970	7877	0	1120	1075	98	978	0	0	0	0	0	0	0	57	0	0	286	0	0	0	0	0	0	0	0	0	0	0	0	0	0
41	15	6/3/2019	1	E	59.3	Fyke	water_sample	16S_E15	2371	1928	0	0	37	1594	0	0	0	2428	0	0	0	0	0	0	0	0	0	0	0	0	0	0	0	0	0	0	0	0	0	0
42	15	6/3/2019	1	E	59.2	Gill	water_sample	16S_E16	11514	3582	0	0	1390	5679	0	0	0	60	0	0	0	0	144	1262	0	0	0	0	0	0	0	0	0	0	0	0	0	0	0	0
42	15	6/3/2019	1	E	59.2	Gill	water_sample	16S_E17	11190	3461	1691	0	1934	0	0	0	0	3551	2138	0	0	0	311	1669	387	0	0	0	0	0	0	0	0	0	0	0	0	0	0	0
42	15	6/3/2019	1	E	59.2	Gill	water_sample	16S_E18	3263	3324	0	0	2644	781	0	0	0	0	0	0	0	0	0	0	0	0	0	0	0	0	0	0	0	0	0	0	0	0	0	0
43	16	6/4/2019	1	W	60	Fyke	water_sample	16S_F1	1244	2279	0	580	2200	0	1492	1265	0	328	0	0	0	0	0	0	0	0	0	0	0	0	0	0	0	0	0	0	0	0	0	0
43	16	6/4/2019	1	W	60	Fyke	water_sample	16S_F2	2830	2552	297	628	2732	449	1014	1386	0	383	0	0	0	0	0	0	0	0	0	0	0	0	0	0	0	0	0	0	0	0	0	0
43	16	6/4/2019	1	W	60	Fyke	water_sample	16S_F3	9023	11503	2940	652	19591	0	1550	3287	0	0	0	0	0	0	0	0	0	0	0	0	0	0	0	0	0	0	0	0	0	0	0	0
44	16	6/4/2019	1	W	58.8	Gill	water_sample	16S_F4	1608	1039	0	0	390	0	0	0	0	1291	0	0	0	0	0	0	0	0	0	0	0	0	0	0	0	0	0	0	0	0	0	0
44	16	6/4/2019	1	W	58.8	Gill	water_sample	16S_F5	1451	6021	839	874	1212	1040	0	0	0	2045	0	439	0	0	0	0	0	0	0	0	0	0	0	0	0	0	0	0	0	0	0	0
44	16	6/4/2019	1	W	58.8	Gill	water_sample	16S_F6	1035	0	2139	1269	0	772	0	0	0	849	0	0	0	0	136	0	0	738	0	0	0	0	0	0	0	0	0	0	0	0	0	0
45	17	6/4/2019	2	W	59.8	Fyke	water_sample	16S_F7	1884	1203	1726	0	879	0	2121	0	0	1554	0	0	0	0	0	0	0	0	0	0	0	116	0	0	0	0	0	0	0	0	0	0
45	17	6/4/2019	2	W	59.8	Fyke	water_sample	16S_F8	6776	2046	1891	2310	0	0	3571	4284	0	0	0	0	0	0	0	0	0	0	0	0	0	0	0	0	0	0	0	0	0	0	0	0
45	17	6/4/2019	2	W	59.8	Fyke	water_sample	16S_F9	2000	2303	403	5533	2291	0	0	963	0	882	0	0	0	0	0	0	0	0	0	0	0	0	0	0	0	0	0	0	0	0	0	0
47	17	6/4/2019	2	W	60.3	Gill	water_sample	16S_F10	8017	4211	0	1170	1087	0	0	0	2656	0	1280	0	0	0	0	0	0	0	0	0	0	0	0	0	0	0	0	0	0	0	0	0
47	17	6/4/2019	2	W	60.3	Gill	water_sample	16S_F11	0	0	0	0	0	0	0	0	0	1429	0	0	0	0	0	0	0	0	0	0	0	0	0	0	0	0	0	0	0	0	0	0
47	17	6/4/2019	2	W	60.3	Gill	water_sample	16S_F12	5158	2468	1218	1271	1264	0	0	401	0	0	1352	0	0	0	0	0	0	0	0	0	0	0	0	0	0	0	0	0	0	0	0	0
48	18	6/4/2019	3	W	61.3	Fyke	water_sample	16S_F13	3030	2634	7630	0	1858	0	0	3640	0	0	0	0	0	0	0	0	0	0	0	0	0	0	0	0	0	0	0	0	0	0	0	0
48	18	6/4/2019	3	W	61.3	Fyke	water_sample	16S_F14	0	4643	934	0	416	0	0	0	0	0	0	0	0	0	0	0	0	0	0	0	0	0	0	0	0	0	0	0	0	0	0	0
48	18	6/4/2019	3	W	61.3	Fyke	water_sample	16S_F15	0	2456	3084	0	0	0	1717	430	1063	0	0	0	0	0	0	0	0	0	0	0	0	0	0	0	0	0	0	0	0	0	0	0
49	18	6/4/2019	3	W	61.1	Gill	water_sample	16S_F16	0	0	0	0	0	0	0	0	0	0	0	0	0	0	0	0	0	4405	0	0	0	0	0	0	0	0	0	0	0	0	0	0
49	18	6/4/2019	3	W	61.1	Gill	water_sample	16S_F17	18	4756	0	0	0	0	0	0	0	0	0	0	0	0	0	0	0	0	0	0	0	0	0	0	0	0	0	0	0	0	0	0
49	18	6/4/2019	3	W	61.1	Gill	water_sample	16S_F18	0	0	0	0	0	0	0	0	0	4418	0	0	0	0	0	0	0	0	0	0	0	0	0	0	0	0	0	0	0	0	0	0
50	19	6/5/2019	1	E	62.4	Fyke	water_sample	16S_G1	4833	1583	1518	724	1274	1433	727	534	0	0	469	705	0	0	0	810	165	0	0	0	0	0	0	0	0	0	0	0	0	0	0	0
50	19	6/5/2019	1	E	62.4	Fyke	water_sample	16S_G2	1375	1940	732	551	1191	553	0	0	0	295	709	503	0	0	0	58	0	209	0	92	0	0	0	0	0	0	0	0	0	0	0	0
50	19	6/5/2019	1	E	62.4	Fyke	water_sample	16S_G3	2058	1445	599	0	0	357	0	0	0	0	0	0	0	0	82	0	0	0	0	0	471	0	0	0	0	0	0	0	0	0	0	0
51	19	6/5/2019	1	E	61.7	Gill	water_sample	16S_G4	2475	728	208	218	328	332	110	0	0	0	0	127	0	0	58	0	0	0	0	0	0	0	0	0	0	0	0	0	0	0	0	0
51	19	6/5/2019	1	E	61.7	Gill	water_sample	16S_G5	1599	420	0	0	144	1147	0	0	0	506	94	0	0	0	0	100	0	170	0	0	0	0	0	0	0	0	0	0	0	0	0	0
51	19	6/5/2019	1	E	61.7	Gill	water_sample	16S_G6	1342	419	0	0	165	1523	0	41	0	590	0	0	0	0	0	441	68	0	0	0	0	0	0	0	0	0	38	0	21	0	0	0
52	20	6/5/2019	2	E	62.1	Fyke	water_sample	16S_G7	449	0	1036	0	100	148	139	1061	0	0	0	0	0	0	0	0	0	0	1003	0	0	0	0	0	0	0	0	0	0	0	0	0
52	20	6/5/2019	2	E	62.1	Fyke	water_sample	16S_G8	0	327	0	0	0	0	0	0	0	0	0	0	0	0	0	0	0	0	0	0	0	0	0	0	0	0	0	0	0	0	0	0
52	20	6/5/2019	2	E	62.1	Fyke	water_sample	16S_G9	2516	0	362	349	327	0	2020	0	0	0	0	0	0	0	0	0	0	0	4971	0	0	0	0	0	0	0	0	0	0	0	0	0
53	20	6/5/2019	2	E	62	Gill	water_sample	16S_G10	538	1634	0	1070	214	577	0	0	366	0	0	233	0	0	70	0	0	0	0	0	0	0	0	0	0	0	0	0	0	0	0	0
53	20	6/5/2019	2	E	62	Gill	water_sample	16S_G11	34	0	0	0	0	0	0	0	0	0	0	0	0	0	0	0	0	0	0	0	0	0	0	0	0	0	0	0	0	0	0	0
53	20	6/5/2019	2	E	62	Gill	water_sample	16S_G12	3351	1581	0	0	0	4419	0	0	0	0	0	1562	0	0	0	0	0	0	0	0	0	0	0	0	0	0	0	0	0	0	0	0
54	21	6/5/2019	3	E	62.2	Fyke	water_sample	16S_G13	2977	3288	1982	0	3772	644	572	1989	2166	0	0	14	0	0	205	0	0	0	0	0	0	0	0	0	0	0	0	0	0	0	0	0
54	21	6/5/2019	3	E	62.2	Fyke	water_sample	16S_G14	1032	345	122	162	470	888	0	629	1149	0	0	0	0	0	0	0	0	0	0	0	0	0	0	0	0	0	0	0	0	0	0	0
54	21	6/5/2019	3	E	62.2	Fyke	water_sample	16S_G15	1295	1895	2126	509	2054	282	602	1418	2226	286	556	0	0	0	47	0	0	32	0	0	0	0	0	0	0	0	0	0	0	0	0	0
55	21	6/5/2019	3	E	62.5	Gill	water_sample	16S_G16	6566	0	3863	0	0	6554	7241	2409	0	0	0	1224	0	0	173	0	0	0	0	0	0	0	0	0	0	0	0	0	0	0	0	0
55	21	6/5/2019	3	E	62.5	Gill	water_sample	16S_G17	4594	0	0	0	1137	3862	1190	0	0	610	0	0	0	0	0	524	103	575	0	0	0	0	0	0	0	0	0	0	0	0	0	0
55	21	6/5/2019	3	E	62.5	Gill	water_sample	16S_G18	177	0	0	0	319	788	0	0	85	0	0	0	0	0	0	0	25	0	0	0	0	0	0	0	0	0	0	0	0	0	0	0
56	22	6/6/2019	1	W	66.5	Fyke	water_sample	16S_H1	1413	8336	1385	62	52	116	623	73	113	0	0	0	0	0	0	0	114	0	0	0	0	0	0	0	0	0	0	0	0	0	0	0
56	22	6/6/2019	1	W	66.5	Fyke	water_sample	16S_H2	1318	14953	5151	694	1928	421	1504	1304	0	0	0	0	0	0	0	0	0	0	0	0	0	0	0	0	0	0	0	0	0	0	0	0
56	22	6/6/2019	1	W	66.5	Fyke	water_sample	16S_H3	4496	31343	9058	1834	20311	0	3360	1788	1056	0	0	0	0	0	0	0	0	0	0	0	0	0	0	0	0	0	0	0	0	0	0	0
57	22	6/6/2019	1	W	66.5	Gill	water_sample	16S_H4	213	151	0	0	145	0	172	0	0	0	195	0	0	0	0	0	0	0	0	0	0	0	0	0	0	0	0	0	0	0	0	0
57	22	6/6/2019	1	W	66.5	Gill	water_sample	16S_H5	1791	1968	0	443	526	227	23	0	497	0	0	0	0	0	0	0	0	0	0	0	0	0	0	0	0	0	0	0	0	0	0	0
57	22	6/6/2019	1	W	66.5	Gill	water_sample	16S_H6	234	623	58	0	62	0	120	0	0	0	0	0	0	0	0	0	0	0	0	0	0	0	0	0	0	0	0	0	0	0	0	0
58	23	6/6/2019	2	W	66.8	Fyke	water_sample	16S_H7	0	242	76	0	0	0	375	292	728	0	0	0	0	0	0	0	0	0	0	0	0	0	0	0	0	0	0	0	0	0	0	0
58	23	6/6/2019	2	W	66.8	Fyke	water_sample	16S_H8	2111	0	0	0	661	0	1417	0	6785	0	0	0	0	0	0	0	0	0	0	0	0	0	0	0	0	0	0	0	0	0	0	0
58	23	6/6/2019	2	W	66.8	Fyke	water_sample	16S_H9	822	0	0	0	0	0	442	1628	1114	0	0	0	0	0	0	0	0	0	0	0	0	0	0	0	0	0	0	0	0	0	0	0
59	23	6/6/2019	2	W	67	Gill	water_sample	16S_H10	1283	0	0	105	0	0	810	1363	0	0	0	1718	0	0	0	0	0	0	0	0	0	0	0	0	0	0	0	0	0	0	0	0
59	23	6/6/2019	2	W	67	Gill	water_sample	16S_H11	5673	0	1895	0	0	0	2802	404	7546	0	0	0	0	0	0	0	0	0	0	0	0	0	0	0	0	0	0	0	0	0	0	0
59	23	6/6/2019	2	W	67	Gill	water_sample	16S_H12	1243	963	186	0	0	0	0	235	1514	0	80	686	0	0	0	0	0	0	0	0	0	0	0	0	0	0	0	0	0	0	0	0
60	24	6/6/2019	3	W	66.4	Fyke	water_sample	16S_H13	695	4052	4404	56	4310	0	1552	3183	87	504	0	0	0	0	0	0	0	0	0	0	0	0	0	0	0	0	0	0	0	0	0	0
60	24	6/7/2019	4	W	66.4	Fyke	water_sample	16S_H14	87	73	141	0	98	0	0	360	0	39	0	36	0	0	0	0	0	0	0	0	0	0	0	0	0	0	0	0	0	0	0	0
60	24	6/8/2019	5	W	66.4	Fyke	water_sample	16S_H15	908	4399	4094	241	0	0	440	2808	0	0	0	0	0	0	0	0	0	0	0	0	0	0	198	0	0	0	0	0	0	0	0	0
61	24	6/6/2019	3	W	66	Gill	water_sample	16S_H16	350	0	555	0	1281	0	577	434	301	0	0	0	0	0	0	0	0	0	0	0	0	0	0	0	0	0	0	0	0	0	0	0
61	24	6/6/2019	3	W	66	Gill	water_sample	16S_H17	1265	0	0	0	1596	0	0	0	0	0	0	0	0	0	0	0	0	0	0	0	0	0	0	0	0	0	0	0	0	0	0	0
61	24	6/6/2019	3	W	66	Gill	water_sample	16S_H18	0	320	607	0	778	0	1043	969	0	0	0	0	0	0	0	0	0	0	0	0	0	0	0	0	0	0	0	0	0	0	0	0
62	25	6/12/2019	1	E	63.3	Fyke	water_sample	16S_I1	992	1209	147	281	488	241	266	0	0	0	129	0	0	0	0	178	0	34	0	0	0	0	0	0	0	0	0	0	0	0	0	0
62	25	6/12/2019	1	E	63.3	Fyke	water_sample	16S_I2	1150	3225	91	0	1105	584	468	0	0	111	0	0	0	0	26	274	0	0	0	0	0	0	0	0	0	0	0	0	0	0	0	0
62	25	6/12/2019	1	E	63.3	Fyke	water_sample	16S_I3	711	4510	147	0	1144	1605	174	378	0	0	0	0	0	0	0	0	0	0	0	0	0	0	0	0	0	0	53	83	0	0	0	0
63	25	6/12/2019	1	E	63.8	Gill	water_sample	16S_I4	218	1055	0	0	72	630	0	0	0	0	255	168	0	0	0	93	31	0	0	0	0	0	0	0	0	0	0	0	0	0	0	0
63	25	6/12/2019	1	E	63.8	Gill	water_sample	16S_I5	340	1986	46	116	0	538	0	0	0	0	100	0	0	0	0	44	0	0	0	0	0	0	0	0	0	0	0	0	34	0	0	0
63	25	6/12/2019	1	E	63.8	Gill	water_sample	16S_I6	354	2603	343	0	158	586	0	0	0	0	60	318	0	0	28	0	0	151	0	0	0	0	0	0	0	0	0	0	0	0	0	0
64	26	6/12/2019	2	E	64.6	Fyke	water_sample	16S_I7	987	6567	982	820	282	0	1545	413	0	0	201	0	0	0	0	0	0	0	0	0	0	0	0	0	0	0	0	0	0	0	0	0
64	26	6/12/2019	2	E	64.6	Fyke	water_sample	16S_I8	519	6602	2750	0	116	0	578	319	0	0	0	0	0	0	0	0	0	0	0	0	0	0	0	0	0	0	0	0	0	0	0	0
64	26	6/12/2019	2	E	64.6	Fyke	water_sample	16S_I9	2099	6702	3179	216	0	0	892	188	0	0	0	0	0	0	78	0	0	0	0	0	0	0	0	0	0	0	0	0	0	0	0	0
65	26	6/12/2019	2	E	64.9	Gill	water_sample	16S_I10	2771	1779	101	0	169	0	0	0	0	71	236	340	0	0	0	0	0	0	0	0	0	0	0	0	0	0	0	0	0	0	0	0
65	26	6/12/2019	2	E	64.9	Gill	water_sample	16S_I11	551	3917	1040	0	694	0	0	0	0	0	0	0	0	0	0	0	0	0	0	0	0	0	0	0	0	0	0	0	0	0	0	0
65	26	6/12/2019	2	E	64.9	Gill	water_sample	16S_I12	14	1904	503	0	589	0	0	538	0	0	394	0	0	0	0	0	0	329	0	0	0	0	0	0	0	0	0	0	0	0	0	0
66	27	6/12/2019	3	E	65.2	Fyke	water_sample	16S_I13	263	731	413	737	0	333	0	0	0	0	0	0	0	0	0	0	0	0	0	0	0	0	0	0	0	0	0	0	0	0	0	0
66	27	6/12/2019	3	E	65.2	Fyke	water_sample	16S_I14	276	185	11	191	988	0	161	0	860	0	0	0	0	0	0	0	0	0	0	0	0	0	0	0	0	0	0	0	0	0	0	0
66	27	6/12/2019	3	E	65.2	Fyke	water_sample	16S_I15	564	914	0	470	0	214	0	402	243	0	0	0	0	0	0	0	0	0	0	0	0	0	0	0	0	0	0	0	0	0	0	0
67	27	6/12/2019	3	E	65.2	Gill	water_sample	16S_I16	333	207	43	77	85	0	165	0	0	0	0	0	19	0	0	0	0	0	0	0	0	0	0	0	0	0	0	0	0	0	0	0
67	27	6/12/2019	3	E	65.2	Gill	water_sample	16S_I17	329	412	281	1391	651	0	0	0	0	0	0	0	0	0	0	0	0	0	0	0	0	0	0	0	0	0	0	0	0	0	0	0
67	27	6/12/2019	3	E	65.2	Gill	water_sample	16S_I18	221	241	497	520	0	904	397	0	0	0	0	0	0	0	0	70	13	0	0	0	0	0	0	0	0	0	0	0	0	0	0	0
68	28	6/13/2019	1	W	56.9	Fyke	water_sample	16S_J1	26244	4899	4547	1342	619	1132	2136	1056	0	0	504	0	0	0	0	520	17	0	0	129	130	0	0	0	130	58	0	0	0	0	0	0
68	28	6/13/2019	1	W	56.9	Fyke	water_sample	16S_J2	17208	2344	2865	94	403	860	958	812	0	426	311	0	0	0	0	118	0	67	0	0	0	0	0	0	0	118	0	0	0	0	0	0
68	28	6/13/2019	1	W	56.9	Fyke	water_sample	16S_J3	25156	3100	2356	213	0	180	1039	931	0	233	169	31	0	0	0	108	26	155	0	0	0	0	0	0	0	58	0	0	0	0	0	0
69	28	6/13/2019	1	W	55.3	Gill	water_sample	16S_J4	719	311	114	0	202	938	0	11	0	128	190	0	0	0	0	33	0	75	0	13	53	0	0	0	0	0	0	0	0	0	0	0
69	28	6/13/2019	1	W	55.3	Gill	water_sample	16S_J5	456	0	0	0	0	2729	0	0	0	465	797	0	0	0	0	102	19	0	0	0	549	0	0	0	0	0	0	121	0	0	0	0
69	28	6/13/2019	1	W	55.3	Gill	water_sample	16S_J6	1074	0	97	109	476	2669	0	351	0	0	207	0	89	0	0	690	117	0	0	0	77	0	0	0	0	0	0	41	0	0	0	0
70	29	6/13/2019	2	W	60.6	Fyke	water_sample	16S_J7	243	654	489	480	53	93	0	0	94	0	0	0	230	0	0	67	0	0	0	0	0	0	0	0	0	0	0	0	0	0	0	0
70	29	6/13/2019	2	W	60.6	Fyke	water_sample	16S_J8	396	0	61	0	0	0	0	0	0	0	0	0	74	0	0	0	0	0	0	0	0	0	0	0	0	0	0	0	0	0	0	0
70	29	6/13/2019	2	W	60.6	Fyke	water_sample	16S_J9	0	769	163	1644	521	338	309	0	177	0	0	0	342	0	0	0	0	0	0	0	130	0	0	0	0	0	0	0	0	0	0	0
71	29	6/13/2019	2	W	60.9	Gill	water_sample	16S_J10	293	82	0	0	139	0	0	0	0	0	0	0	0	0	0	46	0	0	0	0	0	0	0	0	0	0	0	0	0	78	0	0
71	29	6/13/2019	2	W	60.9	Gill	water_sample	16S_J11	427	796	0	0	85	827	0	0	0	0	264	0	0	0	0	242	39	0	0	0	0	0	0	0	0	0	0	0	0	0	0	0
71	29	6/13/2019	2	W	60.9	Gill	water_sample	16S_J12	0	222	0	0	0	687	0	0	0	0	0	210	0	0	0	0	0	0	0	0	0	0	0	0	0	0	0	0	0	0	0	0
72	30	6/13/2019	3	W	61.2	Fyke	water_sample	16S_J13	276	1974	288	0	68	0	34	0	0	0	0	0	0	0	0	0	0	0	0	0	0	0	0	0	0	0	0	0	0	0	0	0
72	30	6/13/2019	3	W	61.2	Fyke	water_sample	16S_J14	0	15	0	0	0	0	0	0	0	0	0	0	0	0	0	0	0	0	0	0	0	0	0	0	0	0	0	0	0	0	0	0
72	30	6/13/2019	3	W	61.2	Fyke	water_sample	16S_J15	316	5161	443	0	133	0	114	444	0	0	0	0	0	0	0	0	0	0	0	0	0	0	0	0	0	0	0	0	0	0	0	0
73	30	6/13/2019	3	W	59.7	Gill	water_sample	16S_J16	885	0	0	0	0	698	219	0	0	0	0	342	0	0	0	0	0	0	0	0	0	0	0	0	0	0	0	0	0	0	0	0
73	30	6/13/2019	3	W	59.7	Gill	water_sample	16S_J17	455	0	0	799	53	79	0	0	0	0	0	0	0	0	0	119	0	0	0	0	0	0	0	0	0	0	0	0	0	0	0	0
73	30	6/13/2019	3	W	59.7	Gill	water_sample	16S_J18	695	0	0	505	96	0	0	0	0	0	0	0	0	0	32	162	0	0	0	0	0	0	0	0	0	0	0	0	0	0	0	0
80	32	5/29/2029	ParkSt	NA	63.3	No_net	water_sample	16S_X1	3622	0	0	0	0	0	0	0	0	0	0	0	0	2720	0	0	0	0	0	0	0	0	0	0	0	0	0	0	0	0	0	0
80	32	5/29/2029	ParkSt	NA	63.3	No_net	water_sample	16S_X2	5024	0	0	0	0	0	0	0	0	0	0	0	0	1794	0	0	0	0	0	0	0	0	0	0	0	0	0	0	0	0	0	0
80	32	5/29/2029	ParkSt	NA	63.3	No_net	water_sample	16S_X3	5758	0	154	0	0	0	0	0	0	0	0	0	0	977	0	0	0	0	0	0	0	0	0	0	0	0	0	0	0	0	0	0
80	32	6/3/2019	ParkSt	NA	63.3	No_net	water_sample	16S_Y4	6778	0	2563	0	0	0	5177	0	0	0	0	0	2506	606	0	0	0	0	0	0	0	0	0	0	0	0	0	0	0	0	0	0
80	32	6/3/2019	ParkSt	NA	63.3	No_net	water_sample	16S_Y5	3316	0	1630	0	0	0	0	0	3037	0	0	160	664	539	0	0	0	0	0	0	0	0	0	0	0	0	0	0	0	0	0	0
80	32	6/3/2019	ParkSt	NA	63.3	No_net	water_sample	16S_Y6	4951	0	2102	0	0	0	0	0	2270	0	0	0	1471	1156	0	0	0	0	0	0	0	0	0	0	0	0	0	0	0	0	0	0
80	32	6/11/2019	ParkSt	NA	63.3	No_net	water_sample	16S_Z4	0	0	0	0	0	0	0	0	0	0	0	0	0	0	0	0	0	0	0	0	0	0	0	0	0	0	0	0	0	0	0	0
80	32	6/11/2019	ParkSt	NA	63.3	No_net	water_sample	16S_Z5	1482	0	1419	0	0	0	0	0	0	0	0	0	0	0	0	0	0	0	0	0	0	0	0	0	0	0	0	0	0	0	0	0
80	32	6/11/2019	ParkSt	NA	63.3	No_net	water_sample	16S_Z6	951	0	1174	0	0	0	0	0	665	0	0	0	329	0	0	0	0	0	0	0	0	0	0	0	0	0	0	0	0	0	0	0
81	31	5/29/2029	BelowDam	NA	63.3	No_net	water_sample	16S_X4	630	460	780	710	0	179	102	280	170	0	0	1447	5182	0	0	0	0	0	0	0	0	0	0	0	0	0	0	0	0	0	0	0
81	31	5/29/2029	BelowDam	NA	63.3	No_net	water_sample	16S_X5	704	105	437	0	0	251	122	0	0	0	0	372	2041	0	0	0	0	0	0	0	0	0	0	24	0	0	0	0	0	0	0	0
81	31	5/29/2029	BelowDam	NA	63.3	No_net	water_sample	16S_X6	705	201	369	0	0	266	293	0	0	235	0	1312	2124	222	48	0	17	0	0	0	0	0	0	0	0	0	0	0	0	0	0	0
81	31	6/3/2019	BelowDam	NA	63.3	No_net	water_sample	16S_Y1	877	0	1107	0	0	531	962	0	94	0	0	381	993	1170	0	0	0	0	0	292	0	0	0	0	0	0	0	0	0	0	0	0
81	31	6/3/2019	BelowDam	NA	63.3	No_net	water_sample	16S_Y2	1046	1456	2018	0	0	308	458	0	1785	32	0	494	550	0	0	0	0	0	0	0	0	0	0	0	0	0	0	0	0	0	0	439
81	31	6/3/2019	BelowDam	NA	63.3	No_net	water_sample	16S_Y3	7387	0	3961	0	1646	0	4060	0	7628	0	0	0	0	980	0	0	0	0	0	0	0	41	0	0	0	0	0	0	0	0	0	0
81	31	6/11/2019	BelowDam	NA	63.3	No_net	water_sample	16S_Z1	1427	802	427	0	0	207	0	0	0	550	531	0	540	0	0	0	0	0	0	0	0	0	0	0	0	0	0	0	0	0	0	0
81	31	6/11/2019	BelowDam	NA	63.3	No_net	water_sample	16S_Z2	0	2234	2761	158	308	0	0	0	2430	0	0	0	1698	0	0	0	0	0	0	0	0	39	0	0	0	0	0	0	0	0	0	0
81	31	6/11/2019	BelowDam	NA	63.3	No_net	water_sample	16S_Z3	0	152	3263	0	208	0	114	0	174	0	0	0	137	0	0	0	0	0	0	0	0	0	0	0	0	0	0	0	0	0	0	0
