## Supplementary File 4 for "eDNA metabarcoding outperforms traditional fisheries sampling and reveals fine-scale heterogeneity in a temperate freshwater lake"

Waypoint	Net_group	Date	Zone	Lake_side	water_temp	Gear	Sample_type	Sample	Catostomus_commersonii	Perca_flavescens	Neogobius_melanostomus	Esox_lucius	Cottus_sp.	Sander_vitreus	Ambloplites_rupestris	Etheostoma_exile	Percopsis_omiscomaycus	Oncorhynchus_sp.	Salmo_trutta	Cyprinus_carpio	Micropterus_dolomieu	Catostomus_catostomus	Cyprinidae	Etheostoma_nigrum	Rhinichthys_sp.	Salmonidae	Culaea_inconstans	Lepomis_sp.	Semotilus_atromaculatus	Umbra_limi	Micropterus_salmoides	Ameiurus_sp.	Coregonus_artedi	Notemigonus_crysoleucas	Alosa_sp.	Catostomidae	Esox_masquinongy	Esox_sp.	Salvelinus_sp.	Pomoxis_nigromaculatus
6	1	5/21/2019	3	E	54.4	Gill	water_sample	12S_A1	3443	1580	0	7925	0	3005	0	0	0	4021	2995	0	0	0	0	0	0	0	0	3617	0	0	0	0	0	0	0	0	0	0	0	0
6	1	5/21/2019	3	E	54.4	Gill	water_sample	12S_A2	25797	0	0	5373	9929	0	0	0	0	0	0	0	0	0	0	0	0	0	0	0	0	0	0	0	0	0	0	0	0	0	0	0
6	1	5/21/2019	3	E	54.4	Gill	water_sample	12S_A3	0	0	0	5135	0	4743	0	0	4123	0	0	0	0	0	0	0	0	0	0	0	0	0	0	0	0	0	0	0	0	0	0	0
7	2	5/21/2019	2	E	54.4	Gill	water_sample	12S_A4	0	1754	0	2397	7299	0	0	0	2838	0	3274	0	0	0	1158	0	0	0	0	1640	0	0	0	0	0	0	0	0	0	0	0	0
7	2	5/21/2019	2	E	54.4	Gill	water_sample	12S_A5	0	6236	0	0	0	0	0	0	0	0	145	0	0	0	0	0	0	13687	0	0	0	0	0	0	0	0	0	0	0	0	0	0
7	2	5/21/2019	2	E	54.4	Gill	water_sample	12S_A6	0	0	7377	4990	0	0	0	0	0	0	0	0	0	0	0	0	0	0	0	0	0	0	0	0	0	0	0	0	0	0	0	0
8	3	5/21/2019	1	E	54	Gill	water_sample	12S_A7	7070	0	0	0	0	0	0	0	0	0	0	0	0	0	0	0	0	0	0	0	0	0	0	0	0	0	0	0	0	0	0	0
8	3	5/21/2019	1	E	54	Gill	water_sample	12S_A8	0	0	0	0	0	0	0	0	0	0	0	0	0	0	0	0	0	0	0	0	0	0	0	0	0	0	0	0	0	0	0	0
8	3	5/21/2019	1	E	54	Gill	water_sample	12S_A9	0	0	0	0	0	0	0	0	0	7221	0	0	0	0	0	0	0	0	0	0	0	0	0	0	0	0	0	0	0	0	0	0
9	3	5/21/2019	1	E	55	Fyke	water_sample	12S_A10	0	0	7089	0	0	12524	0	0	0	0	0	0	0	0	0	0	0	0	0	0	0	0	0	0	0	0	0	0	0	0	0	0
9	3	5/21/2019	1	E	55	Fyke	water_sample	12S_A11	0	0	0	0	0	0	0	0	0	0	0	0	0	0	0	0	0	0	0	18651	0	0	0	0	0	0	0	0	0	0	0	0
9	3	5/21/2019	1	E	55	Fyke	water_sample	12S_A12	9459	6252	6140	0	6558	0	1101	0	0	2779	0	0	0	0	0	0	0	0	0	0	0	0	0	0	0	0	0	0	0	0	0	0
10	1	5/21/2019	3	E	54.9	Fyke	water_sample	12S_A13	0	0	0	0	11616	0	0	6222	9260	6381	0	0	0	0	0	0	0	0	0	0	0	0	0	0	0	0	0	0	0	0	0	0
10	1	5/21/2019	3	E	54.9	Fyke	water_sample	12S_A14	6056	0	8555	0	0	0	4513	4975	0	0	0	0	0	0	0	22581	0	0	0	0	0	0	0	0	0	0	0	0	0	0	0	0
10	1	5/21/2019	3	E	54.9	Fyke	water_sample	12S_A15	0	0	0	0	0	0	7950	16368	0	0	0	6485	0	0	0	0	0	0	0	0	0	0	0	0	0	0	0	0	0	0	0	0
11	2	5/21/2019	2	E	54.5	Fyke	water_sample	12S_A16	0	0	0	0	0	0	0	0	0	0	0	0	0	0	0	0	0	0	0	0	0	0	1957	0	0	0	0	0	0	0	0	0
11	2	5/21/2019	2	E	54.5	Fyke	water_sample	12S_A17	6847	0	0	0	0	0	7062	0	0	0	0	0	0	0	0	0	0	0	0	0	0	0	0	0	0	0	0	0	0	0	0	0
11	2	5/21/2019	2	E	54.5	Fyke	water_sample	12S_A18	0	0	0	0	0	0	0	0	0	0	0	0	0	0	0	0	0	0	0	0	0	0	0	0	0	0	0	0	0	0	0	0
15	4	5/23/2019	1	W	56.5	Fyke	water_sample	12S_B1	0	38	11851	4179	0	29	0	3890	0	0	0	0	0	0	0	0	0	0	0	0	0	0	0	0	0	0	0	0	0	0	0	0
15	4	5/23/2019	1	W	56.5	Fyke	water_sample	12S_B2	2091	1086	2249	2256	0	2152	2417	3785	0	1998	0	0	0	0	0	925	0	0	1099	0	0	0	0	0	0	0	0	0	0	0	0	0
15	4	5/23/2019	1	W	56.5	Fyke	water_sample	12S_B3	2561	0	4323	14495	0	0	2294	0	0	2508	0	0	0	0	3472	2302	0	0	0	0	0	0	0	0	0	0	0	0	0	0	0	0
16	4	5/23/2019	1	W	55.2	Gill	water_sample	12S_B4	0	0	6907	0	0	0	0	0	0	0	0	0	0	0	0	0	0	0	0	0	0	0	0	0	0	0	0	0	0	0	0	0
16	4	5/23/2019	1	W	55.2	Gill	water_sample	12S_B5	4827	0	0	0	0	0	0	0	0	4440	0	0	0	0	0	0	0	0	0	0	0	0	0	0	0	0	0	0	0	0	0	0
16	4	5/23/2019	1	W	55.2	Gill	water_sample	12S_B6	0	7314	0	6870	10280	0	0	0	0	0	0	0	0	0	0	0	0	0	0	0	0	0	0	0	0	0	0	0	0	0	0	0
19	5	5/23/2019	2	W	56.5	Fyke	water_sample	12S_B7	1689	0	0	5672	7380	1709	1772	0	0	0	8499	0	0	0	0	0	0	0	0	0	0	0	0	0	0	0	0	0	0	0	0	0
19	5	5/23/2019	2	W	56.5	Fyke	water_sample	12S_B8	1188	990	1936	0	0	0	2183	7210	2083	0	4303	1959	0	0	2024	0	1124	0	0	0	0	0	0	0	0	0	0	0	0	0	0	0
19	5	5/23/2019	2	W	56.5	Fyke	water_sample	12S_B9	143	0	3472	2075	0	7569	0	8172	0	6172	0	0	0	0	0	0	0	0	0	0	0	0	0	0	0	0	0	0	0	0	0	0
20	5	5/23/2019	2	W	56.3	Gill	water_sample	12S_B10	0	0	0	0	10104	0	0	0	0	0	0	0	0	0	0	0	0	0	0	0	0	0	0	0	0	0	0	0	0	0	0	0
20	5	5/23/2019	2	W	56.3	Gill	water_sample	12S_B11	0	0	0	0	0	0	0	0	0	0	0	0	0	0	0	0	0	0	0	0	0	0	0	0	0	0	0	0	0	0	0	0
20	5	5/23/2019	2	W	56.3	Gill	water_sample	12S_B12	0	0	0	8100	14631	0	0	0	0	0	0	0	0	0	0	0	0	0	0	0	0	0	0	0	0	0	0	0	0	0	0	0
21	6	5/23/2019	3	W	56.5	Fyke	water_sample	12S_B13	4054	3617	9459	5261	1320	1109	4925	0	0	1012	1241	0	3699	0	0	2217	0	0	0	0	0	0	0	0	0	0	0	0	1140	0	0	0
21	6	5/23/2019	3	W	56.5	Fyke	water_sample	12S_B14	0	0	0	0	0	0	0	0	0	0	0	0	0	0	0	0	0	0	0	0	0	0	0	0	0	0	0	0	0	0	0	0
21	6	5/23/2019	3	W	56.5	Fyke	water_sample	12S_B15	0	0	0	0	0	0	0	0	0	0	0	0	0	0	0	0	0	0	0	0	0	0	0	0	0	0	0	0	0	0	0	0
22	6	5/23/2019	3	W	56	Gill	water_sample	12S_B16	0	9538	4968	0	0	0	0	0	0	0	0	5493	0	0	0	0	0	0	0	0	0	0	0	0	0	0	0	0	0	0	0	0
22	6	5/23/2019	3	W	56	Gill	water_sample	12S_B17	0	0	16080	0	0	0	0	0	0	0	0	0	0	0	0	0	0	0	0	0	0	0	0	0	0	0	0	0	0	0	0	0
22	6	5/23/2019	3	W	56	Gill	water_sample	12S_B18	0	0	0	0	0	0	0	0	0	0	0	0	0	0	0	0	0	0	0	0	0	0	0	0	0	0	0	0	0	0	0	0
25	7	5/28/2019	3	E	59.7	Fyke	water_sample	12S_C1	10400	1737	3281	4257	0	1487	0	0	2459	2695	1134	0	0	0	1237	0	0	0	0	0	0	0	0	0	0	0	0	0	0	0	0	0
25	7	5/28/2019	3	E	59.7	Fyke	water_sample	12S_C2	5048	10239	6208	4081	0	1462	1537	0	1403	1430	0	0	1693	0	1496	0	1524	0	0	0	0	0	0	0	0	0	0	0	0	0	0	0
25	7	5/28/2019	3	E	59.7	Fyke	water_sample	12S_C3	6761	3220	2969	1580	4087	0	2558	1123	0	2333	0	0	1264	0	0	0	0	0	0	0	0	0	0	0	0	0	0	0	0	0	0	0
26	7	5/28/2019	3	E	59.5	Gill	water_sample	12S_C4	6505	6261	0	2409	3601	1261	1329	0	2318	2265	0	0	778	0	0	0	0	0	0	0	0	0	0	0	0	0	0	0	0	0	0	0
26	7	5/28/2019	3	E	59.5	Gill	water_sample	12S_C5	3106	2162	0	1201	5558	734	0	0	3617	30	0	807	0	0	1543	0	0	0	0	0	0	0	0	0	0	0	0	0	0	0	0	0
26	7	5/28/2019	3	E	59.5	Gill	water_sample	12S_C6	1291	1101	0	1899	4078	0	0	0	857	1021	0	0	0	0	0	0	0	0	0	0	0	0	0	0	0	0	0	0	0	0	0	0
27	8	5/28/2019	2	E	59.5	Fyke	water_sample	12S_C7	1745	7184	7328	0	2062	7474	0	0	0	2756	0	0	0	0	0	0	0	0	0	0	0	0	0	0	0	0	0	0	0	0	0	0
27	8	5/28/2019	2	E	59.5	Fyke	water_sample	12S_C8	11222	6873	0	9452	3278	3044	0	188	2122	4341	0	0	1840	0	0	0	1925	0	0	0	0	0	0	0	0	0	0	0	0	0	0	0
27	8	5/28/2019	2	E	59.5	Fyke	water_sample	12S_C9	3845	2595	0	6006	3089	2399	0	0	3234	4151	0	0	0	0	0	0	0	0	0	0	0	0	0	0	0	0	0	0	0	0	0	0
28	8	5/28/2019	2	E	59.7	Gill	water_sample	12S_C10	3462	2153	0	3866	935	4048	0	0	0	1740	0	0	0	0	0	0	0	0	0	0	797	0	0	0	0	0	0	0	0	0	0	0
28	8	5/28/2019	2	E	59.7	Gill	water_sample	12S_C11	6247	7053	3000	2267	4519	3450	0	0	0	4565	2424	0	0	0	0	0	0	0	1256	0	0	0	0	0	0	0	0	0	0	0	0	0
28	8	5/28/2019	2	E	59.7	Gill	water_sample	12S_C12	8692	0	0	2342	2494	2728	0	0	6315	0	1460	0	0	0	0	0	4936	0	0	0	0	0	0	0	0	0	0	0	0	0	0	0
29	9	5/28/2019	1	E	60	Fyke	water_sample	12S_C13	9324	13485	494	1691	1668	6154	1819	0	0	1291	0	0	0	0	0	0	1590	0	0	0	0	0	0	0	0	0	0	0	0	0	0	0
29	9	5/28/2019	1	E	60	Fyke	water_sample	12S_C14	6463	16641	1586	1165	448	1156	485	423	160	150	163	0	0	0	540	0	631	0	114	0	0	0	0	0	0	0	0	0	0	0	0	0
29	9	5/28/2019	1	E	60	Fyke	water_sample	12S_C15	3692	10624	2384	1412	1777	2220	1838	1098	662	0	0	0	97	0	0	0	750	0	0	0	0	0	491	0	0	0	0	0	0	0	0	0
30	9	5/28/2019	1	E	60	Gill	water_sample	12S_C16	8400	13454	0	195	7605	1280	0	1005	2224	862	0	0	0	0	942	0	0	0	597	0	0	0	0	0	0	0	0	0	0	0	0	0
30	9	5/28/2019	1	E	60	Gill	water_sample	12S_C17	10292	7167	0	2847	4954	5045	0	0	3083	4514	0	0	0	0	3113	0	0	0	0	0	0	0	0	0	0	0	0	0	0	0	0	0
30	9	5/28/2019	1	E	60	Gill	water_sample	12S_C18	4522	6802	1609	2485	5073	0	103	0	1441	170	430	1086	0	0	2155	0	0	860	0	0	0	0	0	0	0	0	0	0	0	0	0	0
31	10	5/30/2019	1	W	62.7	Fyke	water_sample	12S_D1	11238	13277	9340	0	1876	10180	0	0	0	0	0	0	0	0	0	3482	0	0	0	0	0	0	0	0	0	0	0	0	0	0	0	0
31	10	5/30/2019	1	W	62.7	Fyke	water_sample	12S_D2	0	6714	3741	3744	0	9006	3361	3279	0	0	0	0	0	0	0	1536	0	0	0	0	0	0	0	0	0	0	0	0	0	0	0	0
31	10	5/30/2019	1	W	62.7	Fyke	water_sample	12S_D3	5217	5773	25885	0	0	0	0	9809	30	0	0	0	0	0	0	0	0	0	0	0	0	0	0	0	0	0	0	0	0	0	0	0
32	10	5/30/2019	1	W	63	Gill	water_sample	12S_D4	8821	4977	2662	4575	0	0	0	0	0	0	0	0	0	0	0	0	0	0	0	0	0	0	0	0	0	0	0	0	0	0	0	0
32	10	5/30/2019	1	W	63	Gill	water_sample	12S_D5	4136	4095	0	0	0	0	0	5511	0	0	0	0	7800	0	0	0	0	0	0	0	0	0	0	0	0	0	0	0	0	0	0	0
32	10	5/30/2019	1	W	63	Gill	water_sample	12S_D6	0	3852	2362	4445	5877	2595	0	2076	0	560	32	0	2255	0	0	0	0	2263	0	0	0	0	0	0	0	0	0	0	0	0	0	0
33	11	5/30/2019	2	W	63.2	Fyke	water_sample	12S_D7	0	0	0	0	0	0	0	0	0	0	0	0	0	0	0	0	0	0	0	0	0	0	0	0	0	0	0	0	0	0	0	0
33	11	5/30/2019	2	W	63.2	Fyke	water_sample	12S_D8	0	0	0	0	0	0	0	0	0	0	0	0	0	0	0	0	0	0	0	0	0	0	0	0	0	0	0	0	0	0	0	0
33	11	5/30/2019	2	W	63.2	Fyke	water_sample	12S_D9	1231	0	7900	2873	0	4835	3240	2736	0	0	193	0	8072	0	0	4718	0	0	0	0	0	0	0	0	0	0	0	0	0	0	0	0
34	11	5/30/2019	2	W	63.3	Gill	water_sample	12S_D10	4283	1405	3120	7439	1941	1306	2068	0	2737	0	0	0	0	0	1275	0	0	0	0	0	0	0	0	0	0	0	0	0	0	0	0	0
34	11	5/30/2019	2	W	63.3	Gill	water_sample	12S_D11	0	0	0	0	0	0	0	12	0	0	0	0	0	0	0	0	0	0	0	0	0	0	0	0	0	0	0	0	0	0	0	0
34	11	5/30/2019	2	W	63.3	Gill	water_sample	12S_D12	21011	2306	0	5950	0	0	3720	1219	0	0	0	0	0	0	0	0	0	0	0	0	0	0	0	0	0	0	0	0	0	0	0	0
35	12	5/30/2019	3	W	64.8	Fyke	water_sample	12S_D13	1467	4080	7515	1242	0	0	5057	6298	0	0	0	0	0	0	0	5827	0	0	0	0	0	0	0	0	0	0	0	0	0	0	0	0
35	12	5/30/2019	3	W	64.8	Fyke	water_sample	12S_D14	1094	1760	2333	0	0	0	909	1395	0	0	0	0	0	0	0	1029	0	0	0	0	0	0	0	0	0	0	0	0	0	0	0	0
35	12	5/30/2019	3	W	64.8	Fyke	water_sample	12S_D15	415	2526	900	508	288	30	1020	519	0	0	0	0	63	0	0	950	0	0	0	0	0	0	0	0	0	0	0	0	0	0	0	0
36	12	5/30/2019	3	W	64	Gill	water_sample	12S_D16	3717	6045	2621	5235	1765	0	0	0	0	0	0	0	0	0	0	0	0	0	0	0	0	0	0	0	0	0	0	0	0	0	0	0
36	12	5/30/2019	3	W	64	Gill	water_sample	12S_D17	143	157	0	0	66	0	0	0	0	52	0	0	0	0	0	0	57	0	0	0	79	0	0	0	0	0	0	0	0	0	0	0
36	12	5/30/2019	3	W	64	Gill	water_sample	12S_D18	0	0	0	0	5958	0	0	0	0	0	0	0	0	0	0	0	0	0	0	0	0	0	0	0	0	0	0	0	0	0	0	0
37	13	6/3/2019	3	E	59	Fyke	water_sample	12S_E1	0	3829	2931	868	0	0	1170	8291	2193	0	348	0	0	0	0	0	0	1491	0	0	0	0	0	0	0	0	0	0	0	0	0	0
37	13	6/3/2019	3	E	59	Fyke	water_sample	12S_E2	3448	6567	9561	0	0	0	0	17439	3981	0	0	0	0	0	0	0	0	0	0	0	0	0	0	0	0	0	0	0	0	0	0	0
37	13	6/3/2019	3	E	59	Fyke	water_sample	12S_E3	0	0	9179	0	0	0	0	0	15	0	0	0	0	0	0	2671	0	0	0	0	0	0	0	0	0	0	801	0	0	0	0	0
38	13	6/3/2019	3	E	59.5	Gill	water_sample	12S_E4	0	4962	0	4171	2823	0	0	0	0	0	23559	0	0	0	0	0	0	0	0	0	0	0	0	0	0	0	0	0	0	0	0	0
38	13	6/3/2019	3	E	59.5	Gill	water_sample	12S_E5	0	0	0	5557	0	0	0	0	6660	10099	0	0	0	0	0	0	0	0	0	0	0	0	0	0	0	0	0	0	0	0	0	0
38	13	6/3/2019	3	E	59.5	Gill	water_sample	12S_E6	21924	0	0	0	0	0	0	0	0	0	0	0	0	0	0	0	0	1641	0	0	0	0	0	0	0	0	0	0	0	0	243	0
39	14	6/3/2019	2	E	59.2	Fyke	water_sample	12S_E7	0	3525	0	5619	7407	0	4393	6673	0	0	0	0	0	0	0	0	0	0	0	0	0	0	0	0	0	0	0	0	0	0	0	0
39	14	6/3/2019	2	E	59.2	Fyke	water_sample	12S_E8	0	0	0	0	0	0	8927	0	0	0	145	0	0	0	0	0	0	8634	0	0	0	0	0	0	0	0	0	0	0	0	0	0
39	14	6/3/2019	2	E	59.2	Fyke	water_sample	12S_E9	6800	8902	4176	0	0	0	0	0	2984	0	0	0	0	0	0	0	0	0	0	0	0	0	0	0	0	0	0	0	0	0	0	0
40	14	6/3/2019	2	E	59.8	Gill	water_sample	12S_E10	11319	0	7057	0	0	0	0	0	0	0	0	0	0	0	7016	0	0	0	0	0	0	0	0	0	0	0	0	0	0	0	0	0
40	14	6/3/2019	2	E	59.8	Gill	water_sample	12S_E11	0	0	0	0	0	0	0	0	0	31082	0	0	0	0	0	0	0	0	0	0	0	0	0	0	0	0	0	0	0	0	0	0
40	14	6/3/2019	2	E	59.8	Gill	water_sample	12S_E12	10634	0	0	0	15966	0	0	0	7645	0	0	0	0	0	0	0	0	0	0	0	0	0	0	0	0	0	0	0	0	0	0	0
41	15	6/3/2019	1	E	59.3	Fyke	water_sample	12S_E13	5281	4597	0	12985	2370	3634	0	0	0	2141	0	0	0	0	0	0	2369	0	0	0	3321	0	0	0	0	0	0	0	0	0	0	0
41	15	6/3/2019	1	E	59.3	Fyke	water_sample	12S_E14	3983	8897	3608	7055	3648	0	0	0	0	0	6630	0	0	0	0	0	109	0	0	0	0	0	0	0	0	0	0	0	0	0	0	0
41	15	6/3/2019	1	E	59.3	Fyke	water_sample	12S_E15	11040	0	0	8114	0	0	0	0	0	0	7410	0	0	0	0	0	0	0	0	0	0	0	0	0	0	0	0	0	0	0	0	0
42	15	6/3/2019	1	E	59.2	Gill	water_sample	12S_E16	4434	9456	0	7037	3827	0	0	0	1816	0	4167	0	0	0	2680	0	2367	0	0	0	0	0	0	0	0	0	0	0	0	0	0	0
42	15	6/3/2019	1	E	59.2	Gill	water_sample	12S_E17	6545	5817	0	0	4671	1169	0	0	0	7550	0	0	0	0	0	0	0	0	0	0	0	0	0	0	0	0	0	0	0	0	0	0
42	15	6/3/2019	1	E	59.2	Gill	water_sample	12S_E18	12062	4055	0	0	8892	0	0	0	1353	2306	23	0	0	0	0	0	0	2491	0	4927	0	0	0	0	0	0	0	0	0	0	19	0
43	16	6/4/2019	1	W	60	Fyke	water_sample	12S_F1	3612	4122	1801	5610	0	3017	2888	2359	0	1474	0	0	0	0	0	1200	0	0	0	0	0	0	0	0	0	0	0	0	0	0	0	0
43	16	6/4/2019	1	W	60	Fyke	water_sample	12S_F2	10805	12444	0	10206	1925	3546	1098	5850	117	0	0	0	0	0	2781	0	0	0	0	0	0	0	0	0	0	0	0	0	0	648	0	0
43	16	6/4/2019	1	W	60	Fyke	water_sample	12S_F3	3694	2013	1220	15936	610	1062	0	2206	0	0	0	0	0	0	0	0	0	0	0	0	0	0	0	0	0	0	0	0	0	0	0	0
44	16	6/4/2019	1	W	58.8	Gill	water_sample	12S_F4	6381	0	0	11253	0	0	0	5694	0	0	0	0	0	0	0	0	0	0	0	0	0	0	0	0	0	0	0	0	0	0	0	0
44	16	6/4/2019	1	W	58.8	Gill	water_sample	12S_F5	3388	2718	2869	1435	0	4604	1338	0	2883	0	0	0	0	0	0	0	0	0	2820	0	0	3497	0	0	0	0	0	0	0	0	0	0
44	16	6/4/2019	1	W	58.8	Gill	water_sample	12S_F6	0	0	412	0	7711	9346	0	6899	0	9035	0	0	0	0	0	0	0	0	10091	8800	0	0	0	0	0	0	0	0	0	0	0	0
45	17	6/4/2019	2	W	59.8	Fyke	water_sample	12S_F7	0	0	7740	0	0	0	0	0	0	0	0	0	0	0	0	0	0	0	0	0	0	0	0	0	0	0	0	0	0	0	0	0
45	17	6/4/2019	2	W	59.8	Fyke	water_sample	12S_F8	5672	0	6583	0	0	5792	0	0	0	0	0	0	0	0	0	0	0	0	0	0	0	0	0	0	0	0	0	0	0	0	0	0
45	17	6/4/2019	2	W	59.8	Fyke	water_sample	12S_F9	0	1744	4199	2645	0	8661	0	3975	0	0	0	0	0	0	0	0	0	0	0	0	0	0	0	0	0	0	0	0	0	0	0	0
47	17	6/4/2019	2	W	60.3	Gill	water_sample	12S_F10	6995	7567	0	0	0	4376	0	0	0	0	0	0	0	0	0	0	0	0	6758	0	0	0	0	0	0	0	0	0	0	0	0	0
47	17	6/4/2019	2	W	60.3	Gill	water_sample	12S_F11	8592	0	14537	0	0	0	0	0	0	0	0	0	0	0	9581	0	0	0	0	0	0	0	0	0	0	0	0	0	0	0	0	0
47	17	6/4/2019	2	W	60.3	Gill	water_sample	12S_F12	6928	0	0	0	0	0	0	6234	0	0	0	0	0	0	0	0	0	0	0	0	0	0	0	0	0	0	0	0	0	0	0	0
48	18	6/4/2019	3	W	61.3	Fyke	water_sample	12S_F13	3737	4148	14442	13526	0	0	0	0	4396	3791	0	0	0	0	0	5264	0	0	0	0	0	0	0	0	0	0	0	0	0	0	0	0
48	18	6/4/2019	3	W	61.3	Fyke	water_sample	12S_F14	569	9954	0	463	0	0	2488	0	0	0	0	0	0	0	19	4141	0	0	0	0	0	0	0	0	0	0	0	0	0	0	0	0
48	18	6/4/2019	3	W	61.3	Fyke	water_sample	12S_F15	0	556	5843	1686	0	7237	0	0	0	0	0	0	0	0	0	0	0	0	0	0	0	0	0	0	0	0	0	0	0	0	0	0
49	18	6/4/2019	3	W	61.1	Gill	water_sample	12S_F16	0	32422	0	0	0	0	0	0	0	0	0	0	0	0	0	0	0	0	0	0	0	0	0	0	0	0	0	0	0	0	0	0
49	18	6/4/2019	3	W	61.1	Gill	water_sample	12S_F17	0	21960	0	0	0	0	0	0	0	0	0	0	0	0	0	0	0	0	0	0	0	0	0	0	0	0	0	0	0	0	0	0
49	18	6/4/2019	3	W	61.1	Gill	water_sample	12S_F18	0	12	0	22771	0	0	0	0	0	0	0	0	0	0	0	0	0	0	0	0	0	0	0	0	0	0	0	0	0	17	0	0
50	19	6/5/2019	1	E	62.4	Fyke	water_sample	12S_G1	6277	7555	2175	9907	2603	0	1374	1236	0	0	0	0	0	0	1358	0	1276	574	0	0	0	0	0	0	0	0	0	0	0	0	0	0
50	19	6/5/2019	1	E	62.4	Fyke	water_sample	12S_G2	7440	6610	625	5059	3179	1193	768	662	1507	478	1565	0	0	0	709	0	0	0	547	0	0	0	0	0	0	0	0	0	0	0	0	0
50	19	6/5/2019	1	E	62.4	Fyke	water_sample	12S_G3	5271	4919	3466	5296	4409	0	0	0	0	0	1022	0	0	0	0	0	329	0	0	0	0	0	0	0	0	0	0	0	0	0	0	0
51	19	6/5/2019	1	E	61.7	Gill	water_sample	12S_G4	5541	0	1798	1916	10041	5532	0	0	0	0	0	0	0	0	1301	0	2938	0	0	0	1330	0	0	0	0	0	0	0	0	0	0	0
51	19	6/5/2019	1	E	61.7	Gill	water_sample	12S_G5	5225	914	1316	1725	2339	0	0	2477	2383	1293	0	0	0	0	0	0	0	0	0	0	0	104	0	0	0	0	0	0	0	0	0	0
51	19	6/5/2019	1	E	61.7	Gill	water_sample	12S_G6	6077	1291	0	1131	5215	0	0	0	4328	1816	1143	0	0	0	2387	0	1337	944	0	0	896	2571	0	0	0	0	0	0	0	0	0	0
52	20	6/5/2019	2	E	62.1	Fyke	water_sample	12S_G7	1836	3305	3166	2088	0	2755	5938	2632	0	0	0	0	1574	0	0	3678	0	0	0	0	0	0	2734	0	0	0	0	0	0	0	0	0
52	20	6/5/2019	2	E	62.1	Fyke	water_sample	12S_G8	0	0	0	0	0	0	0	0	0	0	0	0	0	0	0	0	0	0	0	0	0	0	0	0	0	0	0	0	0	0	0	0
52	20	6/5/2019	2	E	62.1	Fyke	water_sample	12S_G9	2457	0	0	249	0	0	626	608	0	0	0	0	0	0	0	1743	0	0	0	0	0	0	1194	0	0	0	0	0	0	0	0	0
53	20	6/5/2019	2	E	62	Gill	water_sample	12S_G10	6777	0	3149	7333	5314	4757	0	0	0	1945	0	0	0	0	0	0	0	0	0	0	0	0	0	0	0	0	0	0	0	0	0	0
53	20	6/5/2019	2	E	62	Gill	water_sample	12S_G11	0	1677	0	0	0	0	0	0	0	0	0	0	0	0	0	0	0	0	0	0	0	0	0	0	0	0	0	0	0	0	0	0
53	20	6/5/2019	2	E	62	Gill	water_sample	12S_G12	7845	4416	1701	0	4850	0	0	0	8376	2761	0	0	0	0	0	0	0	0	0	0	0	0	0	0	0	0	0	0	0	0	0	0
54	21	6/5/2019	3	E	62.2	Fyke	water_sample	12S_G13	6696	0	8206	9003	0	0	0	0	3747	0	0	0	3647	0	0	0	0	0	0	0	0	0	0	0	0	0	0	0	0	0	0	0
54	21	6/5/2019	3	E	62.2	Fyke	water_sample	12S_G14	5302	0	9080	0	6793	0	5238	0	0	0	0	0	0	0	0	0	0	0	0	0	0	0	0	0	0	0	0	0	0	0	0	0
54	21	6/5/2019	3	E	62.2	Fyke	water_sample	12S_G15	1692	2042	3092	6610	0	183	528	1685	0	0	874	0	1957	0	0	0	0	0	0	0	0	0	0	0	0	0	0	0	0	0	0	0
55	21	6/5/2019	3	E	62.5	Gill	water_sample	12S_G16	16067	4054	4255	4217	15	3646	8187	0	0	3347	45	0	0	0	3814	0	3189	4000	0	0	0	0	0	0	0	0	0	0	0	0	0	0
55	21	6/5/2019	3	E	62.5	Gill	water_sample	12S_G17	11883	2298	3294	13274	0	0	2703	0	1719	0	0	0	0	0	0	0	0	0	0	0	0	0	0	0	0	0	0	0	0	0	0	0
55	21	6/5/2019	3	E	62.5	Gill	water_sample	12S_G18	8618	10331	0	10663	0	0	0	3668	0	0	3218	0	0	0	0	0	0	0	2977	0	0	0	0	0	0	0	0	0	0	0	0	0
56	22	6/6/2019	1	W	66.5	Fyke	water_sample	12S_H1	2472	15669	4576	750	0	286	1358	356	0	0	0	0	0	0	0	1617	0	0	0	0	0	0	0	0	0	0	0	0	0	0	0	0
56	22	6/6/2019	1	W	66.5	Fyke	water_sample	12S_H2	1155	15087	9131	3148	280	505	1826	486	941	0	0	0	0	0	0	0	0	0	0	0	0	0	0	0	0	0	0	0	0	0	0	0
56	22	6/6/2019	1	W	66.5	Fyke	water_sample	12S_H3	5505	14252	1872	8892	0	0	560	1195	0	0	0	0	0	0	0	1476	0	0	0	0	0	0	0	0	0	0	0	0	0	0	0	0
57	22	6/6/2019	1	W	66.5	Gill	water_sample	12S_H4	0	139	1188	723	0	0	0	0	0	0	0	0	0	0	0	0	0	0	0	0	0	0	0	0	0	0	0	0	0	0	0	0
57	22	6/6/2019	1	W	66.5	Gill	water_sample	12S_H5	1384	18221	0	0	0	0	0	0	0	0	0	0	0	0	0	0	0	0	0	0	0	0	0	0	0	0	0	0	0	0	0	0
57	22	6/6/2019	1	W	66.5	Gill	water_sample	12S_H6	6774	0	9507	0	0	0	0	0	0	0	2180	0	0	0	0	0	0	0	0	0	0	0	0	0	0	0	0	0	0	0	0	0
58	23	6/6/2019	2	W	66.8	Fyke	water_sample	12S_H7	24456	0	0	13832	0	0	25577	0	0	0	0	0	0	0	0	0	0	0	0	0	0	0	0	0	0	0	0	0	0	0	0	0
58	23	6/6/2019	2	W	66.8	Fyke	water_sample	12S_H8	8753	0	3869	0	0	7310	0	0	0	0	0	0	0	0	0	0	0	0	0	0	0	0	0	0	0	0	0	0	0	0	0	0
58	23	6/6/2019	2	W	66.8	Fyke	water_sample	12S_H9	0	0	0	0	0	0	23710	10125	0	0	0	0	447	0	0	0	0	0	0	0	0	0	0	0	0	0	0	0	0	0	0	0
59	23	6/6/2019	2	W	67	Gill	water_sample	12S_H10	0	10888	0	0	0	0	0	0	0	0	0	0	80	0	0	0	0	0	0	0	0	0	0	0	0	0	0	0	0	0	0	0
59	23	6/6/2019	2	W	67	Gill	water_sample	12S_H11	15852	0	0	0	0	0	0	0	32388	0	0	0	0	0	0	0	0	0	0	0	0	0	0	0	0	0	0	0	0	0	0	0
59	23	6/6/2019	2	W	67	Gill	water_sample	12S_H12	4504	7422	0	0	0	0	0	0	0	11250	0	0	0	0	0	0	0	0	0	0	0	0	0	0	0	0	0	0	0	0	0	0
60	24	6/6/2019	3	W	66.4	Fyke	water_sample	12S_H13	0	0	0	0	0	0	0	0	0	0	0	0	0	0	0	0	0	0	0	0	0	0	0	0	0	0	0	0	0	0	0	0
60	24	6/7/2019	4	W	66.4	Fyke	water_sample	12S_H14	0	0	0	0	0	0	0	0	0	0	0	0	0	0	0	0	0	0	0	0	0	0	0	0	0	0	0	0	0	0	0	0
60	24	6/8/2019	5	W	66.4	Fyke	water_sample	12S_H15	0	0	1549	0	0	0	0	0	0	0	0	0	0	0	0	0	0	0	0	0	0	0	0	0	0	0	0	0	0	0	0	0
61	24	6/6/2019	3	W	66	Gill	water_sample	12S_H16	8362	7640	11935	255	0	0	0	8236	0	0	0	0	0	0	0	0	0	0	0	0	0	0	0	0	0	0	0	0	0	0	0	0
61	24	6/6/2019	3	W	66	Gill	water_sample	12S_H17	0	0	0	0	0	0	0	0	0	0	0	0	0	0	0	0	0	0	0	0	0	0	0	0	0	0	0	0	0	0	0	0
61	24	6/6/2019	3	W	66	Gill	water_sample	12S_H18	12989	3082	8113	16347	0	0	0	0	0	0	0	0	0	0	0	0	0	0	0	0	0	0	0	0	0	0	0	0	0	0	0	0
62	25	6/12/2019	1	E	63.3	Fyke	water_sample	12S_I1	7846	5488	1278	2954	3573	2858	663	0	478	0	530	0	0	0	0	0	0	0	860	467	584	0	0	0	0	0	0	0	0	0	0	0
62	25	6/12/2019	1	E	63.3	Fyke	water_sample	12S_I2	4075	4948	375	4040	1619	1117	449	555	0	0	684	0	0	0	607	0	0	0	0	0	0	0	0	0	0	0	0	0	0	0	0	0
62	25	6/12/2019	1	E	63.3	Fyke	water_sample	12S_I3	26319	32764	4097	30056	18811	2633	4481	2651	0	3734	430	0	0	0	0	0	7499	3563	0	0	0	0	0	0	0	0	0	0	0	11	345	0
63	25	6/12/2019	1	E	63.8	Gill	water_sample	12S_I4	7257	6345	0	0	7348	0	0	0	0	0	1340	0	0	0	3899	0	2748	0	3129	0	0	0	0	0	0	0	0	0	0	0	0	0
63	25	6/12/2019	1	E	63.8	Gill	water_sample	12S_I5	10387	18587	1333	1038	11311	0	0	0	0	341	0	0	0	0	1868	0	2100	0	0	0	0	0	0	0	0	0	0	0	0	0	0	0
63	25	6/12/2019	1	E	63.8	Gill	water_sample	12S_I6	5064	9035	919	2968	851	0	3369	0	0	0	2016	0	0	0	1185	0	0	1751	0	0	0	0	0	0	0	0	0	0	0	0	0	0
64	26	6/12/2019	2	E	64.6	Fyke	water_sample	12S_I7	7617	17287	3936	1393	0	2038	3707	2283	0	0	2801	0	2394	0	0	0	1703	0	0	0	0	0	0	0	0	0	0	0	0	0	0	0
64	26	6/12/2019	2	E	64.6	Fyke	water_sample	12S_I8	2690	11672	7467	0	0	0	1106	0	0	0	0	0	0	0	0	0	0	0	0	0	0	0	0	0	0	0	0	0	0	0	0	0
64	26	6/12/2019	2	E	64.6	Fyke	water_sample	12S_I9	14780	39680	20200	4509	0	11597	7549	0	0	0	0	0	0	0	0	0	0	0	0	0	0	0	0	0	0	0	0	0	0	0	0	0
65	26	6/12/2019	2	E	64.9	Gill	water_sample	12S_I10	14113	0	2131	0	0	2309	0	0	0	0	0	0	0	0	0	0	0	0	0	0	0	0	0	0	0	0	0	0	0	0	0	0
65	26	6/12/2019	2	E	64.9	Gill	water_sample	12S_I11	5828	17438	3401	0	0	0	0	0	7395	0	0	0	0	0	0	0	0	0	0	0	0	0	0	0	0	0	0	0	0	0	0	0
65	26	6/12/2019	2	E	64.9	Gill	water_sample	12S_I12	3786	6071	3485	0	2939	1518	0	0	0	0	0	0	0	0	0	0	0	0	0	0	0	0	0	0	0	0	0	0	0	0	0	0
66	27	6/12/2019	3	E	65.2	Fyke	water_sample	12S_I13	1696	2496	2623	0	0	0	4163	3149	0	0	0	0	2588	0	0	0	0	0	0	0	0	0	0	0	0	0	0	0	0	0	0	0
66	27	6/12/2019	3	E	65.2	Fyke	water_sample	12S_I14	22393	20782	208	19223	0	0	7095	0	0	0	0	0	18	0	0	0	0	0	0	0	0	0	0	0	0	0	0	0	0	0	0	0
66	27	6/12/2019	3	E	65.2	Fyke	water_sample	12S_I15	40980	23626	7163	0	6313	0	6626	0	0	0	0	0	0	0	0	0	0	0	0	0	0	0	0	0	0	0	0	0	0	0	0	0
67	27	6/12/2019	3	E	65.2	Gill	water_sample	12S_I16	11188	7486	8854	7510	2993	0	0	0	0	12	0	52	0	0	0	0	0	0	0	0	0	0	0	0	0	0	0	0	0	0	0	0
67	27	6/12/2019	3	E	65.2	Gill	water_sample	12S_I17	5518	4976	0	0	3483	19314	1534	0	0	0	0	0	0	0	0	0	0	27	0	0	0	0	0	0	0	0	0	0	0	0	0	0
67	27	6/12/2019	3	E	65.2	Gill	water_sample	12S_I18	1781	4162	0	0	0	0	0	0	0	0	0	0	0	0	1950	0	0	0	0	0	0	4005	0	2139	0	0	0	0	0	0	0	0
68	28	6/13/2019	1	W	56.9	Fyke	water_sample	12S_J1	11885	3895	2150	402	282	678	1096	785	0	0	352	0	0	0	63	148	116	0	0	0	0	0	40	0	0	0	0	0	0	0	0	21
68	28	6/13/2019	1	W	56.9	Fyke	water_sample	12S_J2	9893	1940	1639	540	835	66	456	90	168	144	443	0	0	0	73	156	0	0	189	0	0	0	0	0	0	0	0	0	0	0	0	0
68	28	6/13/2019	1	W	56.9	Fyke	water_sample	12S_J3	12788	2538	3379	592	724	0	258	400	168	118	324	0	0	0	0	258	78	167	286	0	0	0	0	0	0	0	0	0	0	0	0	0
69	28	6/13/2019	1	W	55.3	Gill	water_sample	12S_J4	8207	1928	4052	3375	14570	1231	2060	0	3654	0	4428	0	0	0	3710	0	6751	0	1408	1354	0	0	0	2815	0	0	0	0	0	0	0	0
69	28	6/13/2019	1	W	55.3	Gill	water_sample	12S_J5	3011	0	0	0	5457	0	684	394	0	0	2882	535	0	0	0	0	672	0	815	0	844	0	0	0	243	0	0	0	0	0	0	0
69	28	6/13/2019	1	W	55.3	Gill	water_sample	12S_J6	2179	332	652	468	3879	251	0	714	99	0	2079	0	0	0	1542	0	395	0	1154	0	0	382	0	0	0	0	0	0	0	0	0	0
70	29	6/13/2019	2	W	60.6	Fyke	water_sample	12S_J7	4011	2985	1520	0	0	2225	4049	0	1379	0	0	882	0	0	0	0	0	0	0	0	0	0	0	0	0	0	0	0	0	0	0	0
70	29	6/13/2019	2	W	60.6	Fyke	water_sample	12S_J8	2988	2133	1813	1404	0	0	0	0	0	0	17	1907	0	0	0	0	0	1823	0	0	0	0	0	0	0	0	0	0	0	0	0	0
70	29	6/13/2019	2	W	60.6	Fyke	water_sample	12S_J9	309	593	0	1125	0	3481	0	0	0	0	0	979	0	0	0	0	0	0	0	0	0	0	0	0	0	0	0	0	0	0	0	0
71	29	6/13/2019	2	W	60.9	Gill	water_sample	12S_J10	1336	1423	947	3658	0	0	0	0	0	0	0	0	0	0	0	0	0	18	1317	0	0	0	0	25	0	0	0	0	0	0	0	0
71	29	6/13/2019	2	W	60.9	Gill	water_sample	12S_J11	5105	0	3739	0	6438	0	0	0	0	0	3128	0	0	0	0	0	11	0	0	0	0	0	0	0	0	0	0	0	0	0	0	0
71	29	6/13/2019	2	W	60.9	Gill	water_sample	12S_J12	2453	3304	0	0	2826	1218	1303	0	0	0	1247	0	0	0	0	0	0	98	0	0	0	0	0	0	0	0	0	0	0	0	0	0
72	30	6/13/2019	3	W	61.2	Fyke	water_sample	12S_J13	0	9066	477	83	0	506	237	19	0	0	0	0	0	0	0	0	0	0	0	0	0	0	0	0	0	0	0	0	0	0	0	0
72	30	6/13/2019	3	W	61.2	Fyke	water_sample	12S_J14	676	3943	700	0	601	0	670	1282	0	0	0	0	0	0	371	0	0	0	0	0	0	0	0	0	0	0	0	0	0	0	0	0
72	30	6/13/2019	3	W	61.2	Fyke	water_sample	12S_J15	4116	10759	1620	0	0	0	1361	619	0	0	0	0	0	0	0	0	0	0	0	0	0	0	0	0	0	0	0	0	0	0	0	0
73	30	6/13/2019	3	W	59.7	Gill	water_sample	12S_J16	2737	0	0	4682	0	0	0	0	0	0	0	0	0	0	0	0	0	0	0	0	0	0	0	0	0	0	0	0	0	0	0	0
73	30	6/13/2019	3	W	59.7	Gill	water_sample	12S_J17	1675	0	0	2170	3438	3406	0	0	0	0	24	0	0	0	0	0	0	1949	0	0	0	0	0	0	0	0	0	0	0	0	0	0
73	30	6/13/2019	3	W	59.7	Gill	water_sample	12S_J18	0	6638	0	0	0	0	0	0	0	0	0	0	0	0	0	0	0	0	0	0	0	0	0	0	0	0	0	0	0	0	0	0
80	32	5/29/2029	ParkSt	NA	63.3	No_net	water_sample	12S_X1	30783	0	7778	1320	759	2179	0	0	0	7291	0	7881	0	28626	0	0	0	0	0	0	0	0	0	0	0	0	318	256	0	0	0	0
80	32	5/29/2029	ParkSt	NA	63.3	No_net	water_sample	12S_X2	16649	0	5656	677	3431	687	0	0	392	3629	0	1837	0	7549	0	0	0	447	0	0	0	0	0	0	0	0	216	492	0	0	0	0
80	32	5/29/2029	ParkSt	NA	63.3	No_net	water_sample	12S_X3	10042	0	3924	0	1554	0	0	0	0	310	0	1574	0	7435	0	926	0	695	0	0	0	0	0	0	0	0	597	0	0	0	0	0
80	32	6/3/2019	ParkSt	NA	63.3	No_net	water_sample	12S_Y4	8643	0	6034	1086	329	647	9118	0	0	451	0	3109	256	5578	0	0	0	0	0	0	0	0	0	0	0	0	0	0	0	0	0	0
80	32	6/3/2019	ParkSt	NA	63.3	No_net	water_sample	12S_Y5	11432	0	8229	341	3594	1855	232	0	0	6875	0	7876	8146	8794	0	0	837	0	0	0	0	0	0	0	0	0	0	0	0	0	0	0
80	32	6/3/2019	ParkSt	NA	63.3	No_net	water_sample	12S_Y6	7244	0	4934	0	443	392	264	0	178	945	0	1922	5103	2052	0	0	0	532	0	0	241	0	385	0	0	0	0	115	0	0	0	0
80	32	6/11/2019	ParkSt	NA	63.3	No_net	water_sample	12S_Z4	959	131	661	0	112	105	179	0	0	50	0	523	62	0	0	0	0	494	0	124	0	0	0	0	0	0	0	0	0	0	0	0
80	32	6/11/2019	ParkSt	NA	63.3	No_net	water_sample	12S_Z5	4878	1549	5154	1190	1084	0	860	0	0	0	525	2600	1808	0	0	0	0	2333	0	0	0	0	0	0	0	0	0	0	0	0	245	0
80	32	6/11/2019	ParkSt	NA	63.3	No_net	water_sample	12S_Z6	3813	1236	3802	267	0	190	0	0	0	871	19	1694	2860	0	0	0	0	2792	0	0	0	0	0	0	327	0	0	527	0	0	46	0
81	31	5/29/2029	BelowDam	NA	63.3	No_net	water_sample	12S_X4	0	2420	906	0	0	2601	1141	0	0	4868	0	14690	0	1245	0	0	0	0	0	0	0	0	0	0	0	0	0	0	0	0	0	0
81	31	5/29/2029	BelowDam	NA	63.3	No_net	water_sample	12S_X5	0	1130	5360	0	0	1637	0	0	1352	7159	0	5732	0	1822	0	0	0	0	0	0	0	0	0	0	0	0	0	0	0	0	0	0
81	31	5/29/2029	BelowDam	NA	63.3	No_net	water_sample	12S_X6	465	0	1817	712	0	0	0	1019	0	6078	0	3663	0	0	0	0	0	0	0	0	0	0	0	0	0	0	0	0	0	0	0	0
81	31	6/3/2019	BelowDam	NA	63.3	No_net	water_sample	12S_Y1	0	6639	9389	3269	0	0	51	0	0	0	0	8338	0	0	0	0	0	0	0	0	0	0	0	0	0	3265	0	0	0	0	0	0
81	31	6/3/2019	BelowDam	NA	63.3	No_net	water_sample	12S_Y2	2859	0	10859	0	0	4635	2660	0	0	4331	0	0	3013	0	0	0	0	0	0	0	0	0	0	0	0	0	0	0	0	0	0	0
81	31	6/3/2019	BelowDam	NA	63.3	No_net	water_sample	12S_Y3	5772	257	5256	1465	0	0	1258	0	813	0	1233	1162	7574	0	402	0	0	603	0	0	1533	0	0	0	0	0	0	0	0	0	0	0
81	31	6/11/2019	BelowDam	NA	63.3	No_net	water_sample	12S_Z1	417	1739	7836	3242	1395	0	0	0	0	0	0	0	0	0	0	0	0	0	0	0	0	0	0	0	2746	0	0	0	0	0	0	0
81	31	6/11/2019	BelowDam	NA	63.3	No_net	water_sample	12S_Z2	1674	6623	7821	1514	1556	1491	1064	0	0	0	0	5800	6297	0	0	0	0	0	0	0	0	0	0	0	0	0	0	0	0	0	0	0
81	31	6/11/2019	BelowDam	NA	63.3	No_net	water_sample	12S_Z3	497	3181	14696	1196	0	0	992	0	0	0	0	1703	3362	0	0	0	0	0	0	0	0	0	0	0	0	0	0	0	0	0	0	0
